# Epstein-Barr virus nuclear antigen proteins deploy diverse mechanisms to bind the human genome

**DOI:** 10.1101/2022.07.18.500442

**Authors:** Md. Redwanul Haque, Abdur Rashid Tushar, Minjun Park, Chang In Moon, M. Sohel Rahman, Md. Abul Hassan Samee

**Author notes:** These authors contributed equally to the work (Md. Redwanul Haque, Abdur Rashid Tushar).

## Abstract

Viral transcription factors (vTFs) are known to bind the human genome and impact critical biological processes. However, a vTF can infect multiple cell-types, and the extent to which they deploy the same mechanisms for DNA binding across different cell-types is poorly understood. We used the Epstein-Barr virus Nuclear Antigen Proteins 2 and 3 (EBNA2 and EBNA3) to address this gap, the two widely studied vTFs associated with cancers, as case studies. We analyze multiple ChIP-seq datasets of these vTFs from different human cell-lines using a state-of-the-art convolutional neural network model. We show that each vTF uses both cell-type specific and cell-type independent cofactors to bind the human genome. Interestingly, each vTF requires ∼10 cofactors consistently across all binding peaks. Such dependency on a large number of cofactors is in contrast to human TFs since human TFs typically co-bind with 2-3 cofactors. Our *de novo* motif finding approach also reveals novel sequence motifs at the ChIP peaks of these vTFs. These critical signals were missed by previous studies doing enrichment analysis using known human TFs. Finally, we find that although a vTF impacts similar biological processes across cell-types, it also impacts distinct biological processes in a cell-type specific manner. Our study provides a roadmap for integrative analysis of vTF binding and pinpointing their diverse mechanisms of targeting the human genome across different human cell-types.
