## Supplementary material for "Epstein-Barr virus nuclear antigen proteins deploy diverse mechanisms to bind the human genome": All Supplemental Files: S1 Table.xlsx

### Sheet: best_train_params
Dataset	seed	distribution	batch_size	alpha	beta	learning_rate	epochs	convolution_type	kernel_size	kernel_count	pool_type	linear_layer_shapes	l1_lambda	l2_lambda	dropout_p	early_stopping_criteria	trainLoss	trainAUROC	trainAccuracy
EBNA2-IB4	4	[0.3, 0.2, 0.2, 0.3]	64	10	0.1	0.001	28	MuSeAM	14	16	max	[32]	0.007	0	0	valAccuracy	0.354632	0.971845	0.916232
EBNA2-GM12878	4	[0.3, 0.2, 0.2, 0.3]	64	10	0.1	0.001	35	MuSeAM	14	16	max	[32]	0.005	0	0	valAccuracy	0.461696	0.929854	0.854277
EBNA2-Mutu3	4	[0.3, 0.2, 0.2, 0.3]	64	10	0.1	0.001	24	MuSeAM	14	16	max	[32]	0.004	0	0	valAccuracy	0.392679	0.942817	0.866843
EBNA3ABC-Mutu3	4	[0.3, 0.2, 0.2, 0.3]	64	10	0.1	0.001	22	MuSeAM	14	16	max	[32]	0.004	0	0	valAccuracy	0.433209	0.930324	0.852241
EBNA3ABC-LCL	4	[0.3, 0.2, 0.2, 0.3]	64	20	0.05	0.0005	58	MuSeAM	8	48	max	[64, 8]	0.002	0	0	valAccuracy	0.432542	0.939443	0.874112
EBNA2-IB4	4	[0.3, 0.2, 0.2, 0.3]	64	10	0.1	0.001	39	regular	14	16	max	[32]	0.007	0	0	valAccuracy	0.327584	0.974045	0.909903
EBNA2-GM12878	4	[0.3, 0.2, 0.2, 0.3]	64	10	0.1	0.001	47	regular	14	16	max	[32]	0.005	0	0	valAccuracy	0.381793	0.946761	0.871688
EBNA2-Mutu3	4	[0.3, 0.2, 0.2, 0.3]	64	10	0.1	0.001	40	regular	14	16	max	[32]	0.004	0	0	valAccuracy	0.372945	0.940109	0.867221
EBNA3ABC-Mutu3	4	[0.3, 0.2, 0.2, 0.3]	64	10	0.1	0.001	30	regular	14	16	max	[32]	0.004	0	0	valAccuracy	0.417125	0.938026	0.863301
EBNA3ABC-LCL	4	[0.3, 0.2, 0.2, 0.3]	64	10	0.1	0.001	61	regular	8	16	max	[32]	0.005	0	0	valAccuracy	0.474054	0.903317	0.819258

### Sheet: best_cv_params
Dataset	version	seed	distribution	batch_size	n_splits	stratify	alpha	beta	learning_rate	epochs	convolution_type	kernel_size	kernel_count	pool_type	linear_layer_shapes	l1_lambda	l2_lambda	dropout_p	trainLoss	trainAUROC	trainAccuracy	valLoss	valAUROC	valAccuracy
EBNA2-IB4	21	4	[0.3, 0.2, 0.2, 0.3]	64	10	TRUE	10	0.1	0.001	28	MuSeAM	14	16	max	[32]	0.007	0	0	0.351695	0.973287	0.915818	0.437736	0.935762	0.862258
EBNA2-GM12878	10	4	[0.3, 0.2, 0.2, 0.3]	64	10	TRUE	10	0.1	0.001	35	MuSeAM	14	16	max	[32]	0.005	0	0	0.427418	0.938675	0.86395	0.540649	0.863192	0.790682
EBNA2-Mutu3	5	4	[0.3, 0.2, 0.2, 0.3]	64	10	TRUE	10	0.1	0.001	24	MuSeAM	14	16	max	[32]	0.004	0	0	0.377204	0.948995	0.87649	0.449327	0.914748	0.835916
EBNA3ABC-Mutu3	6	4	[0.3, 0.2, 0.2, 0.3]	64	10	TRUE	10	0.1	0.001	22	MuSeAM	14	16	max	[32]	0.004	0	0	0.425353	0.938257	0.858763	0.532415	0.866998	0.781638
EBNA3ABC-LCL	33	4	[0.3, 0.2, 0.2, 0.3]	64	10	TRUE	20	0.05	0.0005	58	MuSeAM	8	48	max	[64, 8]	0.002	0	0	0.426072	0.945109	0.878584	0.534527	0.866278	0.794787
EBNA2-IB4	29	4	[0.3, 0.2, 0.2, 0.3]	64	10	TRUE	10	0.1	0.001	39	regular	14	16	max	[32]	0.007	0	0	0.322815	0.974632	0.917598	0.437768	0.927575	0.857798
EBNA2-GM12878	15	4	[0.3, 0.2, 0.2, 0.3]	64	10	TRUE	10	0.1	0.001	47	regular	14	16	max	[32]	0.005	0	0	0.383865	0.949906	0.876565	0.535411	0.869502	0.785762
EBNA2-Mutu3	9	4	[0.3, 0.2, 0.2, 0.3]	64	10	TRUE	10	0.1	0.001	40	regular	14	16	max	[32]	0.004	0	0	0.360489	0.947223	0.8734	0.449726	0.907351	0.827505
EBNA3ABC-Mutu3	9	4	[0.3, 0.2, 0.2, 0.3]	64	10	TRUE	10	0.1	0.001	30	regular	14	16	max	[32]	0.004	0	0	0.405328	0.942507	0.863837	0.518447	0.873027	0.78276
EBNA3ABC-LCL	15	4	[0.3, 0.2, 0.2, 0.3]	64	10	TRUE	10	0.1	0.001	61	regular	8	16	max	[32]	0.005	0	0	0.457476	0.910534	0.833289	0.547673	0.843307	0.771918
