## Supplementary material for "Epstein-Barr virus nuclear antigen proteins deploy diverse mechanisms to bind the human genome": All Supplemental Files: S2 Table.xlsx

### Sheet: EBNA2
Tested on →	Mutu3		IB4		GM12878
Trained on ↓	Accuracy	AUROC	Accuracy	AUROC	Accuracy	AUROC
Mutu3	0.867	0.943	0.864	0.937	0.817	0.902
IB4	0.741	0.842	0.916	0.972	0.787	0.879
GM12878	0.747	0.827	0.832	0.912	0.854	0.93

### Sheet: EBNA3
Tested on →	LCL		Mutu3
Trained on ↓	Accuracy	AUROC	Accuracy	AUROC
LCL	0.874	0.939	0.752	0.831
Mutu3	0.716	0.79	0.852	0.93
