## Supplementary material for "Epstein-Barr virus nuclear antigen proteins deploy diverse mechanisms to bind the human genome": All Supplemental Files: tomtom.tsv

Query_ID	Target_ID	Optimal_offset	p-value	E-value	q-value	Overlap	Query_consensus	Target_consensus	Orientation
1	OTX2_HUMAN.H11MO.0.A	-1	0.00126294	0.506437	0.822205	11	CACGGGATCAGGAC	AGGGGATTAAC	+
2	COE1_HUMAN.H11MO.0.A	0	2.13406e-05	0.00855759	0.0168342	14	AAGTTCCCAGGGGA	AAGTCCCCAGGGACC	+
2	SUH_HUMAN.H11MO.0.A	-2	0.000381243	0.152879	0.100246	11	AAGTTCCCAGGGGA	TTTCCCACGCC	-
2	ZN143_HUMAN.H11MO.0.A	6	0.00130181	0.522026	0.165776	14	AAGTTCCCAGGGGA	GAACTACAATTCCCAGAATGCC	-
2	REL_HUMAN.H11MO.0.B	3	0.00132991	0.533292	0.165776	12	AAGTTCCCAGGGGA	TGGAATTTCCCTTCA	-
2	IKZF1_HUMAN.H11MO.0.C	-2	0.00136153	0.545975	0.165776	8	AAGTTCCCAGGGGA	TCTCCCAA	-
2	TF65_HUMAN.H11MO.0.A	4	0.00147107	0.589901	0.165776	10	AAGTTCCCAGGGGA	CTGGAAATTCCCTG	-
2	RFX1_HUMAN.H11MO.0.B	4	0.00168174	0.674378	0.165826	14	AAGTTCCCAGGGGA	GCCCCGGTTGCCATGGCGACGG	+
2	ZNF76_HUMAN.H11MO.0.C	4	0.00203208	0.814864	0.178108	14	AAGTTCCCAGGGGA	ACTACAATTCCCAGAATGCCCC	-
2	AP2A_HUMAN.H11MO.0.A	0	0.00232061	0.930563	0.183057	14	AAGTTCCCAGGGGA	ATGGCCTCAGGGCAT	-
3	RARA_HUMAN.H11MO.0.A	1	0.00073457	0.294563	0.589125	14	CGAGGTAAGGAGTT	GGGGGATCAAGAGGTCAAGG	+
4	ZN121_HUMAN.H11MO.0.C	7	0.00129955	0.52112	1	13	TTATCTTGTCCAAG	GGTCTTGCTATGTTGCCCAG	-
5	MXI1_HUMAN.H11MO.0.A	2	0.00124963	0.501101	0.607868	13	ACACGTGTGCGGGT	GCACGTGGCGGCGGG	+
5	P63_HUMAN.H11MO.0.A	2	0.00151588	0.607868	0.607868	14	ACACGTGTGCGGGT	GGGCATGCCTGGACATGCC	-
5	P73_HUMAN.H11MO.0.A	1	0.00236723	0.94926	0.63284	14	ACACGTGTGCGGGT	GGCATGTCTGGGCATGTCT	-
6	ZN770_HUMAN.H11MO.0.C	10	0.00033837	0.135686	0.271373	12	CCTCAGCCTCCTTA	GATCCTCCCGCCTCAGCCTCCC	-
6	CRX_HUMAN.H11MO.0.B	0	0.00169334	0.67903	0.67903	13	CCTCAGCCTCCTTA	CCTAATCCTCTTA	-
7	ZN770_HUMAN.H11MO.0.C	4	9.71028e-05	0.0389382	0.0771843	14	GGCTTAGGCAGTAG	GGGAGGCTGAGGCGGGAGGATC	+
7	EGR1_HUMAN.H11MO.0.A	3	0.00106317	0.42633	0.42254	14	GGCTTAGGCAGTAG	GAGGGCGTGGGCGGGGG	+
9	ZNF18_HUMAN.H11MO.0.C	1	2.49171e-05	0.00999174	0.0197819	11	GTGAGAAACACAAG	GGTGTGAACTGG	+
9	SUH_HUMAN.H11MO.0.A	3	0.000178338	0.0715137	0.0707922	8	GTGAGAAACACAAG	GGCGTGGGAAA	+
9	MTF1_HUMAN.H11MO.0.C	6	0.000842698	0.337922	0.223008	11	GTGAGAAACACAAG	AGTGCCGTGTGCAAAAC	+
9	ETS2_HUMAN.H11MO.0.B	1	0.00149219	0.59837	0.296166	12	GTGAGAAACACAAG	GGAAGGAAGAGGA	+
9	BRAC_HUMAN.H11MO.0.A	11	0.00237565	0.952636	0.37721	9	GTGAGAAACACAAG	TTAGCAGGGAGGTGTGAAAT	+
10	NFKB1_HUMAN.H11MO.1.B	0	0.00117324	0.470471	0.788647	11	GTGTAACTCCGCGG	GGGAAATTCCC	+
10	NFKB2_HUMAN.H11MO.0.B	0	0.0019667	0.788647	0.788647	11	GTGTAACTCCGCGG	GGGAAAGCCCC	+
11	ZNF18_HUMAN.H11MO.0.C	-4	0.000181981	0.0729745	0.1454	10	GACATACTTTCTCA	CCAGTTCACACC	-
11	SUH_HUMAN.H11MO.0.A	-7	0.00120181	0.481925	0.368107	7	GACATACTTTCTCA	TTTCCCACGCC	-
11	BRAC_HUMAN.H11MO.0.A	-6	0.00164332	0.65897	0.368107	8	GACATACTTTCTCA	ATTTCACACCTCCCTGCTAA	-
11	PRDM1_HUMAN.H11MO.0.A	-3	0.00187398	0.751467	0.368107	11	GACATACTTTCTCA	TCACTTTCACTTTC	-
11	STA5B_HUMAN.H11MO.0.A	-6	0.00230359	0.923742	0.368107	8	GACATACTTTCTCA	ATTTCTAAGAAA	-
13	ZNF41_HUMAN.H11MO.0.C	0	0.00130008	0.521333	0.330784	14	CTCACGCTGACCCA	CTCATGGTGCCTTACTCCCTTGTG	-
13	RARG_HUMAN.H11MO.0.B	2	0.00133827	0.536646	0.330784	14	CTCACGCTGACCCA	AGGTCAGAGTGACCTGGG	+
13	ESR2_HUMAN.H11MO.0.A	2	0.00155645	0.624138	0.330784	13	CTCACGCTGACCCA	AGGTCAGGGTGACCT	-
13	TBX21_HUMAN.H11MO.0.A	0	0.00165815	0.664918	0.330784	13	CTCACGCTGACCCA	TTCACACCTCCAC	-
14	ZN770_HUMAN.H11MO.0.C	3	6.10619e-05	0.0244858	0.0489716	14	TCTCCGGTATCAGC	GATCCTCCCGCCTCAGCCTCCC	-
14	MAFB_HUMAN.H11MO.0.B	-4	0.00116798	0.468359	0.468359	10	TCTCCGGTATCAGC	CTGAGTCAGCA	-
14	MAF_HUMAN.H11MO.0.A	-1	0.00189359	0.75933	0.50622	13	TCTCCGGTATCAGC	TTGCTGAGTCAGCAGATTC	-
# Tomtom (Motif Comparison Tool): Version 5.3.3 compiled on Jun 10 2021 at 14:29:50
# The format of this file is described at https://meme-suite.org/meme/doc/tomtom-output-format.html.
# tomtom -no-ssc -oc my-motifs/cv-best-motifs/results/core-vs-individual/EBNA2-GM12878 -verbosity 1 -min-overlap 5 -dist ed -evalue -thresh 1.0 my-motifs/cv-best-motifs/7-EBNA2-GM12878/motif.meme motif_databases/HUMAN/HOCOMOCOv11_core_HUMAN_mono_meme_format.meme
