## Supplementary material for "Epstein-Barr virus nuclear antigen proteins deploy diverse mechanisms to bind the human genome": All Supplemental Files: tomtom.tsv

Query_ID	Target_ID	Optimal_offset	p-value	E-value	q-value	Overlap	Query_consensus	Target_consensus	Orientation
2	SUH_HUMAN.H11MO.0.A	-2	5.04492e-05	0.0202301	0.03925	11	AAGTTCCCATGGGA	TTTCCCACGCC	-
2	RFX2_HUMAN.H11MO.0.A	0	0.000229798	0.092149	0.0685087	14	AAGTTCCCATGGGA	CGGTTGCCATGGCAACGG	+
2	RFX1_HUMAN.H11MO.0.B	4	0.000299488	0.120095	0.0685087	14	AAGTTCCCATGGGA	GCCCCGGTTGCCATGGCGACGG	+
2	RFX3_HUMAN.H11MO.0.B	-1	0.000356983	0.14315	0.0685087	13	AAGTTCCCATGGGA	GGTTGCCATGGTAA	+
2	COE1_HUMAN.H11MO.0.A	-1	0.000440281	0.176553	0.0685087	13	AAGTTCCCATGGGA	AAGTCCCCAGGGACC	+
2	ZN143_HUMAN.H11MO.0.A	6	0.00109246	0.438075	0.121017	14	AAGTTCCCATGGGA	GAACTACAATTCCCAGAATGCC	-
2	ZNF76_HUMAN.H11MO.0.C	4	0.00124437	0.498992	0.121017	14	AAGTTCCCATGGGA	ACTACAATTCCCAGAATGCCCC	-
2	IKZF1_HUMAN.H11MO.0.C	-2	0.0016988	0.681219	0.146854	8	AAGTTCCCATGGGA	TCTCCCAA	-
3	ZN394_HUMAN.H11MO.0.C	3	0.001665	0.667665	0.891771	14	CCCCTGAACTCCAT	ATTCCATTCTATTCCATTCT	-
3	ZN502_HUMAN.H11MO.0.C	4	0.00234428	0.940055	0.891771	14	CCCCTGAACTCCAT	GATTCCATTCGATTCCATTC	-
4	ZN121_HUMAN.H11MO.0.C	7	2.43026e-05	0.00974536	0.0194907	13	CTATATTGGCCAGG	GGTCTTGCTATGTTGCCCAG	-
5	COE1_HUMAN.H11MO.0.A	1	5.92905e-10	2.37755e-07	4.7551e-07	14	ACTCCCTAGGGACT	AAGTCCCCAGGGACC	+
6	ZN274_HUMAN.H11MO.0.A	-3	5.52928e-05	0.0221724	0.0443449	11	GACCATGCTGGAGA	CATACTGGAGAGAAACCCTA	+
7	ZN770_HUMAN.H11MO.0.C	-2	8.13826e-05	0.0326344	0.0641146	12	TCGGTAGGCAGAGG	GGGAGGCTGAGGCGGGAGGATC	+
7	ZSC22_HUMAN.H11MO.0.C	2	0.0016808	0.674003	0.269724	14	TCGGTAGGCAGAGG	GGTCTGAGGGAGGAGG	+
7	ETS1_HUMAN.H11MO.0.A	-1	0.00173967	0.697609	0.269724	13	TCGGTAGGCAGAGG	AGACAGGAAGTGG	+
7	ERG_HUMAN.H11MO.0.A	-1	0.00228105	0.914702	0.269724	13	TCGGTAGGCAGAGG	GGGCAGGAAGTGG	+
7	ETV5_HUMAN.H11MO.0.C	-1	0.00229319	0.919569	0.269724	13	TCGGTAGGCAGAGG	GAGCAGGAAGTGAG	+
7	MAZ_HUMAN.H11MO.0.A	0	0.00229756	0.921322	0.269724	14	TCGGTAGGCAGAGG	GGGGGAGGGGGGGGGGGGGGGG	+
8	ZNF18_HUMAN.H11MO.0.C	0	6.1482e-05	0.0246543	0.0490607	12	TCGGTTCACATGAT	CCAGTTCACACC	-
8	SUH_HUMAN.H11MO.0.A	-3	0.000426714	0.171112	0.170253	11	TCGGTTCACATGAT	TTTCCCACGCC	-
9	ZNF18_HUMAN.H11MO.0.C	1	5.59401e-06	0.0022432	0.00448639	11	GTGAGAACCAGACA	GGTGTGAACTGG	+
9	SUH_HUMAN.H11MO.0.A	3	0.000210712	0.0844956	0.0844956	8	GTGAGAACCAGACA	GGCGTGGGAAA	+
9	ETS2_HUMAN.H11MO.0.B	1	0.00175842	0.705127	0.470085	12	GTGAGAACCAGACA	GGAAGGAAGAGGA	+
10	SUH_HUMAN.H11MO.0.A	-4	1.53501e-05	0.0061554	0.0123108	10	CAATTTTCTCACGG	TTTCCCACGCC	-
10	ZNF18_HUMAN.H11MO.0.C	-1	7.66975e-05	0.0307557	0.0307557	12	CAATTTTCTCACGG	CCAGTTCACACC	-
10	BRAC_HUMAN.H11MO.0.A	-3	0.000280978	0.112672	0.0751149	11	CAATTTTCTCACGG	ATTTCACACCTCCCTGCTAA	-
11	REL_HUMAN.H11MO.0.B	3	0.000195554	0.0784172	0.0957678	12	CGGGAAATTACACA	TGAAGGGAAATTCCA	+
11	STAT1_HUMAN.H11MO.0.A	8	0.000408581	0.163841	0.0957678	11	CGGGAAATTACACA	CCCCTTTCCTGGAAATCAC	+
11	NFKB1_HUMAN.H11MO.1.B	-1	0.000414945	0.166393	0.0957678	11	CGGGAAATTACACA	GGGAAATTCCC	+
11	TF65_HUMAN.H11MO.0.A	0	0.000483801	0.194004	0.0957678	14	CGGGAAATTACACA	CTGGAAATTCCCTG	-
11	RELB_HUMAN.H11MO.0.C	-1	0.000629224	0.252319	0.0996433	12	CGGGAAATTACACA	GGGAAATCCCCC	-
11	STAT3_HUMAN.H11MO.0.A	3	0.00123296	0.494419	0.162709	9	CGGGAAATTACACA	TTCCGGGAAATG	-
11	NFKB2_HUMAN.H11MO.0.B	-1	0.0024477	0.981527	0.276868	11	CGGGAAATTACACA	GGGAAAGCCCC	+
12	VEZF1_HUMAN.H11MO.0.C	4	0.0020315	0.814633	1	14	TCCTCCTCCCAAAT	CCCCTCCCCCTCCCCCCTCCCC	-
13	ZNF18_HUMAN.H11MO.0.C	-4	0.000223188	0.0894984	0.0901126	10	AAGAAACTTTCACA	CCAGTTCACACC	-
13	PRDM1_HUMAN.H11MO.0.A	-3	0.000226134	0.0906797	0.0901126	11	AAGAAACTTTCACA	TCACTTTCACTTTC	-
13	SUH_HUMAN.H11MO.0.A	-7	0.00188849	0.757283	0.383811	7	AAGAAACTTTCACA	TTTCCCACGCC	-
13	IRF2_HUMAN.H11MO.0.A	-3	0.00227406	0.911896	0.383811	11	AAGAAACTTTCACA	TTACTTTCACTTTCACTTTC	-
14	ETV4_HUMAN.H11MO.0.B	1	0.000200712	0.0804855	0.0928984	10	TCTGCCTCCACCTC	CCCTTCCTGTT	-
14	ETV5_HUMAN.H11MO.0.C	3	0.000300092	0.120337	0.0928984	11	TCTGCCTCCACCTC	CTCACTTCCTGCTC	-
14	ZN263_HUMAN.H11MO.0.A	1	0.000356912	0.143122	0.0928984	14	TCTGCCTCCACCTC	CTCCTCCTCTCCCTCCTCCC	-
14	TAF1_HUMAN.H11MO.0.A	2	0.00158555	0.635805	0.257273	14	TCTGCCTCCACCTC	CCGCCGCCGCCATCTT	-
14	ELF5_HUMAN.H11MO.0.A	2	0.00174421	0.699427	0.257273	13	TCTGCCTCCACCTC	CCACTTCCTCCTTCC	-
14	ERG_HUMAN.H11MO.0.A	2	0.00197687	0.792723	0.257273	11	TCTGCCTCCACCTC	CCACTTCCTGCCC	-
16	ZN770_HUMAN.H11MO.0.C	9	9.24874e-06	0.00370875	0.00741749	13	GCCTCTGCCTCCCG	GATCCTCCCGCCTCAGCCTCCC	-
16	WT1_HUMAN.H11MO.0.C	1	0.00175107	0.702179	0.702179	14	GCCTCTGCCTCCCG	CCCCCCCTCCTCCCCCGCCC	-
# Tomtom (Motif Comparison Tool): Version 5.3.3 compiled on Jun 10 2021 at 14:29:50
# The format of this file is described at https://meme-suite.org/meme/doc/tomtom-output-format.html.
# tomtom -no-ssc -oc my-motifs/cv-best-motifs/results/core-vs-individual/EBNA2-IB4 -verbosity 1 -min-overlap 5 -dist ed -evalue -thresh 1.0 my-motifs/cv-best-motifs/6-EBNA2-IB4/motif.meme motif_databases/HUMAN/HOCOMOCOv11_core_HUMAN_mono_meme_format.meme
