## Supplementary material for "Epstein-Barr virus nuclear antigen proteins deploy diverse mechanisms to bind the human genome": All Supplemental Files: tomtom.tsv

Query_ID	Target_ID	Optimal_offset	p-value	E-value	q-value	Overlap	Query_consensus	Target_consensus	Orientation
1	NFAC1_HUMAN.H11MO.0.B	1	0.0015373	0.616456	0.567591	14	TCCTTGATCTCCAT	TTTCTTTTTTTCCAT	-
1	AIRE_HUMAN.H11MO.0.C	3	0.00156552	0.627773	0.567591	14	TCCTTGATCTCCAT	TTAACCAATATAACCAAT	-
2	SUH_HUMAN.H11MO.0.A	-3	8.32173e-08	3.33701e-05	6.6072e-05	11	AATTTTCACACGCC	TTTCCCACGCC	-
2	ZNF18_HUMAN.H11MO.0.C	0	4.48646e-05	0.0179907	0.0178106	12	AATTTTCACACGCC	CCAGTTCACACC	-
2	BRAC_HUMAN.H11MO.0.A	-2	8.73484e-05	0.0350267	0.0231173	12	AATTTTCACACGCC	ATTTCACACCTCCCTGCTAA	-
2	MTF1_HUMAN.H11MO.0.C	0	0.000362106	0.145205	0.0718754	14	AATTTTCACACGCC	GTTTTGCACACGGCACT	-
2	E2F6_HUMAN.H11MO.0.A	-1	0.00130439	0.523059	0.207129	13	AATTTTCACACGCC	CCCTTCCCGCCCC	-
2	E2F1_HUMAN.H11MO.0.A	-2	0.00171508	0.687746	0.208259	12	AATTTTCACACGCC	CTTTCCCGCCCCCC	-
2	TFDP1_HUMAN.H11MO.0.C	-2	0.00183611	0.73628	0.208259	12	AATTTTCACACGCC	TTTTCCCGCCCCCC	-
2	TBX21_HUMAN.H11MO.0.A	-4	0.00241286	0.967556	0.239467	10	AATTTTCACACGCC	TTCACACCTCCAC	-
4	REST_HUMAN.H11MO.0.A	0	0.00147997	0.593467	0.792516	14	CCGTAATGTCCAGG	GGGCGCTGTCCATGGTGCTGAA	-
5	CLOCK_HUMAN.H11MO.0.C	1	0.00205065	0.822311	0.750603	13	TCACACACGTGGTT	CAGACACGTGAACA	+
6	CEBPG_HUMAN.H11MO.0.B	-2	0.000246436	0.0988209	0.123346	12	ACTAATCATGGAAT	GGATGATGCAAT	-
6	ATF4_HUMAN.H11MO.0.A	-2	0.000314997	0.126314	0.123346	12	ACTAATCATGGAAT	AGATGATGCAAT	+
6	ZNF85_HUMAN.H11MO.0.C	4	0.00102787	0.412176	0.268328	14	ACTAATCATGGAAT	ATAGAAAACTGAAGTAATCT	+
7	ZN502_HUMAN.H11MO.0.C	2	6.16678e-05	0.0247288	0.0268485	14	ATGGAATGCATTGG	GAATGGAATCGAATGGAATC	+
7	ZN394_HUMAN.H11MO.0.C	3	6.71213e-05	0.0269156	0.0268485	14	ATGGAATGCATTGG	AGAATGGAATAGAATGGAAT	+
7	SMCA5_HUMAN.H11MO.0.C	2	0.000480127	0.192531	0.128034	13	ATGGAATGCATTGG	GAATGGAATGGAATC	+
7	ZN582_HUMAN.H11MO.0.C	-2	0.000966554	0.387588	0.193311	12	ATGGAATGCATTGG	CGAATGGAATCGAATGCAATCAAC	+
8	PRDM1_HUMAN.H11MO.0.A	-1	3.38325e-09	1.35668e-06	2.61433e-06	13	ATCACTTCCTCTTT	TCACTTTCACTTTC	-
8	SPI1_HUMAN.H11MO.0.A	1	2.56069e-08	1.02684e-05	8.21984e-06	14	ATCACTTCCTCTTT	TTTCACTTCCTCTTTTT	-
8	IRF2_HUMAN.H11MO.0.A	-1	3.19123e-08	1.27968e-05	8.21984e-06	13	ATCACTTCCTCTTT	TTACTTTCACTTTCACTTTC	-
8	EHF_HUMAN.H11MO.0.B	0	1.90466e-07	7.63769e-05	2.80353e-05	14	ATCACTTCCTCTTT	GCCACTTCCTGGTTC	-
8	STAT2_HUMAN.H11MO.0.A	2	2.14807e-07	8.61376e-05	2.80353e-05	14	ATCACTTCCTCTTT	CTTTCAGTTTCATTTTCCT	-
8	IRF1_HUMAN.H11MO.0.A	-1	2.17686e-07	8.72921e-05	2.80353e-05	13	ATCACTTCCTCTTT	TTACTTTCACTTTCATTTTC	-
8	ELF5_HUMAN.H11MO.0.A	-1	3.81397e-07	0.00015294	3.79837e-05	13	ATCACTTCCTCTTT	CCACTTCCTCCTTCC	-
8	IRF3_HUMAN.H11MO.0.B	-1	3.93243e-07	0.000157691	3.79837e-05	13	ATCACTTCCTCTTT	TCACTTTCCCTTTCCCTTTC	-
8	IRF8_HUMAN.H11MO.0.B	-1	6.21463e-07	0.000249207	5.33579e-05	13	ATCACTTCCTCTTT	TTACTTTCACTTCCTCTTTT	-
8	SPIB_HUMAN.H11MO.0.A	1	8.57393e-07	0.000343814	6.62531e-05	14	ATCACTTCCTCTTT	TTTCACTTCCTCTTTTT	-
8	BC11A_HUMAN.H11MO.0.A	2	1.06413e-06	0.000426715	7.47527e-05	14	ATCACTTCCTCTTT	TTTTCACTTCCTCTTTT	-
8	ELF3_HUMAN.H11MO.0.A	-1	1.87795e-06	0.00075306	0.000120929	13	ATCACTTCCTCTTT	CCACTTCCTGGTTC	-
8	ELF2_HUMAN.H11MO.0.C	-1	5.33703e-06	0.00214015	0.000317236	13	ATCACTTCCTCTTT	CCACTTCCGGGTT	-
8	ELF1_HUMAN.H11MO.0.A	-1	1.08197e-05	0.0043387	0.000597191	13	ATCACTTCCTCTTT	CCACTTCCGGGTTC	-
8	ETV5_HUMAN.H11MO.0.C	0	1.29994e-05	0.00521276	0.000669666	14	ATCACTTCCTCTTT	CTCACTTCCTGCTC	-
8	GABPA_HUMAN.H11MO.0.A	-1	1.42379e-05	0.00570941	0.000687627	13	ATCACTTCCTCTTT	CCACTTCCGGTTCC	-
8	IRF4_HUMAN.H11MO.0.A	3	3.32902e-05	0.0133494	0.00151319	14	ATCACTTCCTCTTT	AGTTTCACTTCCTCTTTT	-
8	IRF9_HUMAN.H11MO.0.C	-3	3.76913e-05	0.0151142	0.00161806	11	ATCACTTCCTCTTT	AGTTTCGCTTTC	-
8	ETS1_HUMAN.H11MO.0.A	-1	3.98848e-05	0.0159938	0.00162211	13	ATCACTTCCTCTTT	CCACTTCCTGTCT	-
8	ERG_HUMAN.H11MO.0.A	-1	4.34532e-05	0.0174247	0.00167887	13	ATCACTTCCTCTTT	CCACTTCCTGCCC	-
8	ETV2_HUMAN.H11MO.0.B	0	5.60913e-05	0.0224926	0.00206319	14	ATCACTTCCTCTTT	CCCACTTCCTGTTTCC	-
8	ELK1_HUMAN.H11MO.0.B	-1	5.87402e-05	0.0235548	0.00206319	11	ATCACTTCCTCTTT	CCACTTCCGGT	-
8	ELK4_HUMAN.H11MO.0.A	-1	0.00027067	0.108538	0.00909364	12	ATCACTTCCTCTTT	CCACTTCCGGTC	-
8	BATF3_HUMAN.H11MO.0.B	-2	0.000349929	0.140321	0.0112666	12	ATCACTTCCTCTTT	CAGTTTCATTATGACTC	+
8	ETV4_HUMAN.H11MO.0.B	-2	0.00100857	0.404436	0.0304799	11	ATCACTTCCTCTTT	CCCTTCCTGTT	-
8	ETS2_HUMAN.H11MO.0.B	0	0.00102556	0.411249	0.0304799	13	ATCACTTCCTCTTT	TCCTCTTCCTTCC	-
8	IRF7_HUMAN.H11MO.0.C	-5	0.00111192	0.445878	0.0318225	9	ATCACTTCCTCTTT	TTTCACTTTC	-
8	ETV1_HUMAN.H11MO.0.A	-2	0.00124983	0.501181	0.034492	11	ATCACTTCCTCTTT	CACTTCCGGCC	-
8	FLI1_HUMAN.H11MO.0.A	2	0.00232289	0.931477	0.0618951	14	ATCACTTCCTCTTT	TCCCTCCTTCCTTCCTCC	-
9	RUNX1_HUMAN.H11MO.0.A	-3	7.04375e-09	2.82454e-06	3.98327e-06	11	ATAGAAACCACAAC	GAAACCACAGA	-
9	RUNX3_HUMAN.H11MO.0.A	-4	9.99585e-09	4.00833e-06	3.98327e-06	10	ATAGAAACCACAAC	AAACCACAAA	-
9	RUNX2_HUMAN.H11MO.0.A	-2	9.27597e-07	0.000371966	0.000246427	12	ATAGAAACCACAAC	AAAAACCACAGACA	-
9	PEBB_HUMAN.H11MO.0.C	-3	1.60576e-06	0.00064391	0.000319942	11	ATAGAAACCACAAC	CAAACCACAGA	-
9	ZIM3_HUMAN.H11MO.0.C	1	0.000509382	0.204262	0.0811939	14	ATAGAAACCACAAC	GCAAGCAACAGAAACCCAA	-
9	STAT2_HUMAN.H11MO.0.A	5	0.00176279	0.706877	0.234152	14	ATAGAAACCACAAC	AGGAAAATGAAACTGAAAG	+
10	COE1_HUMAN.H11MO.0.A	-2	7.36809e-09	2.9546e-06	5.89447e-06	12	ATAAGTCCCTAGGG	AAGTCCCCAGGGACC	+
10	ZN320_HUMAN.H11MO.0.C	1	0.000678242	0.271975	0.140497	14	ATAAGTCCCTAGGG	CACTGGCCCCCTGGTCCCAC	-
10	ZBT48_HUMAN.H11MO.0.C	0	0.000702485	0.281697	0.140497	12	ATAAGTCCCTAGGG	CACGGTCCCTAA	-
10	MZF1_HUMAN.H11MO.0.B	0	0.001042	0.417843	0.166721	13	ATAAGTCCCTAGGG	CCCAATCCCCTCC	-
10	ZNF41_HUMAN.H11MO.0.C	10	0.001766	0.708166	0.235467	14	ATAAGTCCCTAGGG	CTCATGGTGCCTTACTCCCTTGTG	-
11	ZNF18_HUMAN.H11MO.0.C	-4	0.000300804	0.120622	0.234811	10	TATGCATTTTCTCA	CCAGTTCACACC	-
11	NFAC1_HUMAN.H11MO.0.B	1	0.00092266	0.369987	0.301427	14	TATGCATTTTCTCA	TTTCTTTTTTTCCAT	-
11	BC11A_HUMAN.H11MO.0.A	0	0.00139726	0.560302	0.301427	14	TATGCATTTTCTCA	TTTTCACTTCCTCTTTT	-
11	NFAC3_HUMAN.H11MO.0.B	-5	0.00204883	0.821579	0.301427	9	TATGCATTTTCTCA	AGTTTTCCA	-
11	SUH_HUMAN.H11MO.0.A	-7	0.0024268	0.973146	0.301427	7	TATGCATTTTCTCA	TTTCCCACGCC	-
12	AIRE_HUMAN.H11MO.0.C	2	0.00242611	0.972871	0.983294	14	TGGGATAACTGGAA	ATTGGTTTTATTGGTTAA	+
12	IKZF1_HUMAN.H11MO.0.C	1	0.0024521	0.983294	0.983294	7	TGGGATAACTGGAA	TTGGGAGA	+
13	SUH_HUMAN.H11MO.0.A	1	3.04637e-06	0.00122159	0.00242485	10	TTCCCACGGAAAAC	TTTCCCACGCC	-
13	BRAC_HUMAN.H11MO.0.A	2	0.000278506	0.111681	0.110842	14	TTCCCACGGAAAAC	ATTTCACACCTCCCTGCTAA	-
13	ZNF18_HUMAN.H11MO.0.C	4	0.000587231	0.23548	0.155808	8	TTCCCACGGAAAAC	CCAGTTCACACC	-
13	E2F1_HUMAN.H11MO.0.A	2	0.00212924	0.853825	0.308927	12	TTCCCACGGAAAAC	CTTTCCCGCCCCCC	-
13	IKZF1_HUMAN.H11MO.0.C	1	0.00222568	0.892497	0.308927	7	TTCCCACGGAAAAC	TCTCCCAA	-
13	TBX21_HUMAN.H11MO.0.A	0	0.00232866	0.933791	0.308927	13	TTCCCACGGAAAAC	TTCACACCTCCAC	-
14	ZN274_HUMAN.H11MO.0.A	9	0.00191031	0.766033	1	11	TCTCCTGTATCGTC	TAGGGTTTCTCTCCAGTATG	-
15	OTX2_HUMAN.H11MO.0.A	3	0.00122264	0.490279	0.812787	8	GGATTACAGTCCCA	AGGGGATTAAC	+
# Tomtom (Motif Comparison Tool): Version 5.3.3 compiled on Jun 10 2021 at 14:29:50
# The format of this file is described at https://meme-suite.org/meme/doc/tomtom-output-format.html.
# tomtom -no-ssc -oc my-motifs/cv-best-motifs/results/core-vs-individual/EBNA2-Mutu3 -verbosity 1 -min-overlap 5 -dist ed -evalue -thresh 1.0 my-motifs/cv-best-motifs/10-EBNA2-Mutu3/motif.meme motif_databases/HUMAN/HOCOMOCOv11_core_HUMAN_mono_meme_format.meme
