## Supplementary material for "Epstein-Barr virus nuclear antigen proteins deploy diverse mechanisms to bind the human genome": All Supplemental Files: tomtom.tsv

Query_ID	Target_ID	Optimal_offset	p-value	E-value	q-value	Overlap	Query_consensus	Target_consensus	Orientation
1	ELF1_HUMAN.H11MO.0.A	2	5.29689e-07	0.000212405	0.000283129	8	ACTTCCGC	CCACTTCCGGGTTC	-
1	ELF5_HUMAN.H11MO.0.A	2	7.2513e-07	0.000290777	0.000283129	8	ACTTCCGC	CCACTTCCTCCTTCC	-
1	GABPA_HUMAN.H11MO.0.A	2	1.73388e-06	0.000695284	0.000339769	8	ACTTCCGC	CCACTTCCGGTTCC	-
1	ELF2_HUMAN.H11MO.0.C	2	1.74039e-06	0.000697895	0.000339769	8	ACTTCCGC	CCACTTCCGGGTT	-
1	EHF_HUMAN.H11MO.0.B	3	2.30707e-06	0.000925134	0.00036032	8	ACTTCCGC	GCCACTTCCTGGTTC	-
1	ELK1_HUMAN.H11MO.0.B	2	3.22685e-06	0.00129397	0.000402481	8	ACTTCCGC	CCACTTCCGGT	-
1	ETS1_HUMAN.H11MO.0.A	2	3.60782e-06	0.00144674	0.000402481	8	ACTTCCGC	CCACTTCCTGTCT	-
1	SPIB_HUMAN.H11MO.0.A	4	7.76865e-06	0.00311523	0.000706106	8	ACTTCCGC	TTTCACTTCCTCTTTTT	-
1	ELF3_HUMAN.H11MO.0.A	2	8.13794e-06	0.00326331	0.000706106	8	ACTTCCGC	CCACTTCCTGGTTC	-
1	SPI1_HUMAN.H11MO.0.A	4	1.0091e-05	0.00404649	0.00078801	8	ACTTCCGC	TTTCACTTCCTCTTTTT	-
1	ETV1_HUMAN.H11MO.0.A	1	2.04908e-05	0.00821681	0.00145467	8	ACTTCCGC	CACTTCCGGCC	-
1	ELK4_HUMAN.H11MO.0.A	2	4.22505e-05	0.0169425	0.00274947	8	ACTTCCGC	CCACTTCCGGTC	-
1	ERG_HUMAN.H11MO.0.A	2	4.94616e-05	0.0198341	0.00297114	8	ACTTCCGC	CCACTTCCTGCCC	-
1	IRF8_HUMAN.H11MO.0.B	8	5.33961e-05	0.0214119	0.00297838	8	ACTTCCGC	TTACTTTCACTTCCTCTTTT	-
1	IRF4_HUMAN.H11MO.0.A	6	7.7236e-05	0.0309717	0.00402093	8	ACTTCCGC	AGTTTCACTTCCTCTTTT	-
1	ETV5_HUMAN.H11MO.0.C	3	0.00040209	0.161238	0.0196246	8	ACTTCCGC	CTCACTTCCTGCTC	-
1	FLI1_HUMAN.H11MO.0.A	5	0.000461845	0.1852	0.0212151	8	ACTTCCGC	TCCCTCCTTCCTTCCTCC	-
1	HINFP_HUMAN.H11MO.0.C	2	0.000500424	0.20067	0.0217102	8	ACTTCCGC	TAACGTCCGCTAGCGC	-
1	BC11A_HUMAN.H11MO.0.A	5	0.000598616	0.240045	0.0246033	8	ACTTCCGC	TTTTCACTTCCTCTTTT	-
1	ETV4_HUMAN.H11MO.0.B	1	0.000641114	0.257087	0.0250324	8	ACTTCCGC	CCCTTCCTGTT	-
1	ETS2_HUMAN.H11MO.0.B	3	0.00103528	0.415148	0.0384979	8	ACTTCCGC	TCCTCTTCCTTCC	-
1	FEV_HUMAN.H11MO.0.B	1	0.00134722	0.540236	0.0478205	8	ACTTCCGC	CGCTTCCCGC	-
1	ETV2_HUMAN.H11MO.0.B	3	0.00145778	0.584568	0.049495	8	ACTTCCGC	CCCACTTCCTGTTTCC	-
2	ETV5_HUMAN.H11MO.0.C	2	0.00109815	0.440357	0.528352	8	GGAGGTAG	GAGCAGGAAGTGAG	+
2	ZN708_HUMAN.H11MO.0.C	9	0.00131759	0.528352	0.528352	8	GGAGGTAG	GCCTAATAAGCAGGTACAGC	+
3	ZN320_HUMAN.H11MO.0.C	3	0.00115455	0.462976	0.782991	8	GGACCTGG	GTGGGACCAGGGGGCCAGTG	+
3	ZBTB6_HUMAN.H11MO.0.C	0	0.0019526	0.782991	0.782991	8	GGACCTGG	GGTGCTGGAGCCG	+
4	RFX3_HUMAN.H11MO.0.B	6	0.000965703	0.387247	0.58751	8	CATGGAGA	GGTTGCCATGGTAA	+
6	ETV1_HUMAN.H11MO.0.A	0	2.51006e-05	0.0100654	0.00577498	8	AACCGGAA	GGCCGGAAGTG	+
6	ELK1_HUMAN.H11MO.0.B	-1	2.51006e-05	0.0100654	0.00577498	7	AACCGGAA	ACCGGAAGTGG	+
6	ELK4_HUMAN.H11MO.0.A	0	3.39317e-05	0.0136066	0.00577498	8	AACCGGAA	GACCGGAAGTGG	+
6	GABPA_HUMAN.H11MO.0.A	2	3.47431e-05	0.013932	0.00577498	8	AACCGGAA	GGAACCGGAAGTGG	+
6	ELF2_HUMAN.H11MO.0.C	1	3.65064e-05	0.0146391	0.00577498	8	AACCGGAA	AACCCGGAAGTGG	+
6	ELF1_HUMAN.H11MO.0.A	2	5.62026e-05	0.0225372	0.00740895	8	AACCGGAA	GAACCCGGAAGTGG	+
6	ETV2_HUMAN.H11MO.0.B	3	0.000148071	0.0593766	0.0167311	8	AACCGGAA	GGAAACAGGAAGTGGG	+
6	ETS1_HUMAN.H11MO.0.A	1	0.00018634	0.0747224	0.0184233	8	AACCGGAA	AGACAGGAAGTGG	+
6	ETV4_HUMAN.H11MO.0.B	0	0.00168188	0.674434	0.140782	8	AACCGGAA	AACAGGAAGGG	+
6	ERG_HUMAN.H11MO.0.A	1	0.0017799	0.71374	0.140782	8	AACCGGAA	GGGCAGGAAGTGG	+
8	ELK1_HUMAN.H11MO.0.B	0	3.43526e-07	0.000137754	0.00017863	8	ACCGGAAG	ACCGGAAGTGG	+
8	ETV1_HUMAN.H11MO.0.A	1	4.52832e-07	0.000181586	0.00017863	8	ACCGGAAG	GGCCGGAAGTG	+
8	ELK4_HUMAN.H11MO.0.A	1	2.45366e-06	0.000983916	0.000645266	8	ACCGGAAG	GACCGGAAGTGG	+
8	GABPA_HUMAN.H11MO.0.A	3	3.43493e-06	0.00137741	0.000677492	8	ACCGGAAG	GGAACCGGAAGTGG	+
8	ELF2_HUMAN.H11MO.0.C	2	6.32413e-06	0.00253597	0.000997877	8	ACCGGAAG	AACCCGGAAGTGG	+
8	ELF1_HUMAN.H11MO.0.A	3	1.5234e-05	0.00610882	0.00200313	8	ACCGGAAG	GAACCCGGAAGTGG	+
8	ETS1_HUMAN.H11MO.0.A	2	3.16798e-05	0.0127036	0.00357051	8	ACCGGAAG	AGACAGGAAGTGG	+
8	ETV2_HUMAN.H11MO.0.B	4	0.000379098	0.152018	0.0361769	8	ACCGGAAG	GGAAACAGGAAGTGGG	+
8	ERG_HUMAN.H11MO.0.A	2	0.000412693	0.16549	0.0361769	8	ACCGGAAG	GGGCAGGAAGTGG	+
8	ETV4_HUMAN.H11MO.0.B	1	0.000942279	0.377854	0.0743406	8	ACCGGAAG	AACAGGAAGGG	+
8	ELF5_HUMAN.H11MO.0.A	4	0.00115067	0.461417	0.0825284	8	ACCGGAAG	GGAAGGAGGAAGTGG	+
8	EHF_HUMAN.H11MO.0.B	3	0.0013311	0.533769	0.0875134	8	ACCGGAAG	GAACCAGGAAGTGGC	+
9	ZIC3_HUMAN.H11MO.0.B	1	0.000865118	0.346912	0.374482	8	CGCAGCAG	TCACAGCAGGGGGCC	-
9	HEN1_HUMAN.H11MO.0.C	5	0.000933871	0.374482	0.374482	8	CGCAGCAG	AGGGACGCAGCTGCTCCCCA	-
9	ZSC31_HUMAN.H11MO.0.C	0	0.00148866	0.596954	0.397969	8	CGCAGCAG	GGCAGCAGGGCAGTTATG	+
10	SPI1_HUMAN.H11MO.0.A	1	0.000353156	0.141616	0.170334	8	TACACTTC	TTTCACTTCCTCTTTTT	-
10	ZN143_HUMAN.H11MO.0.A	4	0.000579762	0.232484	0.170334	8	TACACTTC	GAACTACAATTCCCAGAATGCC	-
10	ZNF76_HUMAN.H11MO.0.C	2	0.000832304	0.333754	0.170334	8	TACACTTC	ACTACAATTCCCAGAATGCCCC	-
10	SPIB_HUMAN.H11MO.0.A	1	0.000862562	0.345888	0.170334	8	TACACTTC	TTTCACTTCCTCTTTTT	-
10	ELK1_HUMAN.H11MO.0.B	-1	0.001319	0.528919	0.186037	7	TACACTTC	CCACTTCCGGT	-
10	ETS1_HUMAN.H11MO.0.A	-1	0.00141312	0.566663	0.186037	7	TACACTTC	CCACTTCCTGTCT	-
10	IRF8_HUMAN.H11MO.0.B	5	0.00184953	0.741663	0.208706	8	TACACTTC	TTACTTTCACTTCCTCTTTT	-
11	TEAD1_HUMAN.H11MO.0.A	2	0.00225743	0.905231	0.742469	8	ATCCCATC	ACATTCCAGCCA	+
11	MZF1_HUMAN.H11MO.0.B	4	0.00247585	0.992816	0.742469	8	ATCCCATC	CCCAATCCCCTCC	-
13	ZBTB6_HUMAN.H11MO.0.C	4	0.0013411	0.537782	1	8	TCCATATC	CGGCTCCAGCACC	-
15	JUN_HUMAN.H11MO.0.A	2	3.91425e-05	0.0156961	0.00879927	8	TGAGTAAT	GATGAGTCATC	+
15	FOSB_HUMAN.H11MO.0.A	1	5.17011e-05	0.0207321	0.00879927	8	TGAGTAAT	ATGAGTCAT	+
15	JUND_HUMAN.H11MO.0.A	2	5.2088e-05	0.0208873	0.00879927	8	TGAGTAAT	GATGAGTCATC	+
15	NF2L2_HUMAN.H11MO.0.A	6	5.58423e-05	0.0223928	0.00879927	8	TGAGTAAT	AACTGCTGAGTCAT	+
15	FOSL2_HUMAN.H11MO.0.A	3	5.88705e-05	0.0236071	0.00879927	8	TGAGTAAT	GGATGAGTCATC	+
15	FOS_HUMAN.H11MO.0.A	1	6.76954e-05	0.0271459	0.00879927	8	TGAGTAAT	GTGAGTCAC	+
15	FOSL1_HUMAN.H11MO.0.A	3	0.000102506	0.0411049	0.0114206	8	TGAGTAAT	GGATGAGTCACC	+
15	JUNB_HUMAN.H11MO.0.A	2	0.000140754	0.0564424	0.0137218	8	TGAGTAAT	TCTGAGTCACC	+
15	NFE2_HUMAN.H11MO.0.A	3	0.000190349	0.07633	0.0164948	8	TGAGTAAT	TGCTGAGTCATGC	-
15	HXB7_HUMAN.H11MO.0.C	1	0.00022982	0.0921578	0.0179236	8	TGAGTAAT	TTGATTAATG	+
15	BACH2_HUMAN.H11MO.0.A	3	0.000382198	0.153262	0.0269058	8	TGAGTAAT	TGCTGAGTCAT	+
15	HXB8_HUMAN.H11MO.0.C	1	0.000413989	0.16601	0.0269058	8	TGAGTAAT	TTGATTAATGC	+
15	BACH1_HUMAN.H11MO.0.A	3	0.000559784	0.224473	0.0335827	8	TGAGTAAT	TGCTGAGTCATGC	+
15	MAFK_HUMAN.H11MO.0.A	8	0.00117409	0.47081	0.0654052	8	TGAGTAAT	AAAATTGCTGAGTCAGCA	+
15	BATF_HUMAN.H11MO.0.A	10	0.00159777	0.640704	0.0732998	8	TGAGTAAT	ACTTTCGATATGACTCAT	+
15	MEIS1_HUMAN.H11MO.0.A	1	0.00244853	0.981861	0.100506	8	TGAGTAAT	ATGATTTATGGC	+
17	IRF4_HUMAN.H11MO.0.A	2	1.21929e-05	0.00488936	0.0094581	8	TGTCAGTT	AGTTTCACTTCCTCTTTT	-
17	IRF8_HUMAN.H11MO.0.B	4	2.3855e-05	0.00956587	0.0094581	8	TGTCAGTT	TTACTTTCACTTCCTCTTTT	-
17	IRF1_HUMAN.H11MO.0.A	4	9.1795e-05	0.0368098	0.0242634	8	TGTCAGTT	TTACTTTCACTTTCATTTTC	-
17	IRF2_HUMAN.H11MO.0.A	4	0.000168342	0.067505	0.0333723	8	TGTCAGTT	TTACTTTCACTTTCACTTTC	-
17	PRDM1_HUMAN.H11MO.0.A	4	0.000404741	0.162301	0.0641891	8	TGTCAGTT	TCACTTTCACTTTC	-
17	IRF7_HUMAN.H11MO.0.C	0	0.000612032	0.245425	0.0808866	8	TGTCAGTT	TTTCACTTTC	-
17	STAT2_HUMAN.H11MO.0.A	1	0.000955967	0.383343	0.102211	8	TGTCAGTT	CTTTCAGTTTCATTTTCCT	-
17	SPIB_HUMAN.H11MO.0.A	0	0.00103117	0.413501	0.102211	8	TGTCAGTT	TTTCACTTCCTCTTTTT	-
17	IRF9_HUMAN.H11MO.0.C	2	0.00224031	0.898363	0.172671	8	TGTCAGTT	AGTTTCGCTTTC	-
17	BC11A_HUMAN.H11MO.0.A	1	0.00229764	0.921353	0.172671	8	TGTCAGTT	TTTTCACTTCCTCTTTT	-
17	TGIF1_HUMAN.H11MO.0.A	2	0.00239529	0.960511	0.172671	5	TGTCAGTT	GCTGTCA	-
18	GABPA_HUMAN.H11MO.0.A	2	0.000136336	0.0546705	0.0632191	8	AAACGGAA	GGAACCGGAAGTGG	+
18	ELF2_HUMAN.H11MO.0.C	1	0.000213223	0.0855024	0.0632191	8	AAACGGAA	AACCCGGAAGTGG	+
18	ELK1_HUMAN.H11MO.0.B	-1	0.000411077	0.164842	0.0632191	7	AAACGGAA	ACCGGAAGTGG	+
18	SPI1_HUMAN.H11MO.0.A	3	0.000447456	0.17943	0.0632191	8	AAACGGAA	AAAAAGAGGAAGTGAAA	+
18	ELF1_HUMAN.H11MO.0.A	2	0.000472374	0.189422	0.0632191	8	AAACGGAA	GAACCCGGAAGTGG	+
18	SPIB_HUMAN.H11MO.0.A	3	0.000485113	0.19453	0.0632191	8	AAACGGAA	AAAAAGAGGAAGTGAAA	+
18	ELF5_HUMAN.H11MO.0.A	3	0.000853107	0.342096	0.081691	8	AAACGGAA	GGAAGGAGGAAGTGG	+
18	ELK4_HUMAN.H11MO.0.A	0	0.000856199	0.343336	0.081691	8	AAACGGAA	GACCGGAAGTGG	+
18	IRF4_HUMAN.H11MO.0.A	2	0.00107539	0.431231	0.081691	8	AAACGGAA	AAAAGAGGAAGTGAAACT	+
18	IRF9_HUMAN.H11MO.0.C	2	0.0011461	0.459585	0.081691	8	AAACGGAA	GAAAGCGAAACT	+
18	IRF8_HUMAN.H11MO.0.B	2	0.00126511	0.50731	0.081691	8	AAACGGAA	AAAAGAGGAAGTGAAAGTAA	+
18	ETV1_HUMAN.H11MO.0.A	0	0.00133721	0.53622	0.081691	8	AAACGGAA	GGCCGGAAGTG	+
18	ELF3_HUMAN.H11MO.0.A	2	0.00135819	0.544635	0.081691	8	AAACGGAA	GAACCAGGAAGTGG	+
18	EHF_HUMAN.H11MO.0.B	2	0.00154156	0.618164	0.0860969	8	AAACGGAA	GAACCAGGAAGTGGC	+
18	IRF7_HUMAN.H11MO.0.C	1	0.00181936	0.729562	0.0948382	8	AAACGGAA	GAAAGTGAAA	+
18	PRDM6_HUMAN.H11MO.0.C	0	0.00222485	0.892164	0.108727	8	AAACGGAA	AAAAAGAAAAAAA	+
22	ZNF18_HUMAN.H11MO.0.C	1	0.00184996	0.741835	1	8	CTGCGAAC	GGTGTGAACTGG	+
23	MEIS2_HUMAN.H11MO.0.B	1	4.05719e-06	0.00162693	0.00319504	8	TGACAGAT	TTGACAGCTGTCA	+
23	TGIF1_HUMAN.H11MO.0.A	0	1.40962e-05	0.00565258	0.00555038	7	TGACAGAT	TGACAGC	+
23	PKNX1_HUMAN.H11MO.0.B	4	0.00167263	0.670724	0.330318	7	TGACAGAT	TGATTGACAGG	+
23	PBX1_HUMAN.H11MO.0.A	4	0.00239107	0.95882	0.330318	6	TGACAGAT	TGATTGACAG	+
23	SMAD4_HUMAN.H11MO.0.B	3	0.00247123	0.990963	0.330318	8	TGACAGAT	AGGTGCCAGACAG	-
25	NRF1_HUMAN.H11MO.0.A	4	1.13797e-05	0.00456326	0.00912651	8	CGCCTGCG	CCTGCGCATGCGCAGTG	-
26	NR4A2_HUMAN.H11MO.0.C	0	0.000628251	0.251929	0.280132	8	GGGACCTT	GTGACCTTT	-
26	COT2_HUMAN.H11MO.0.A	3	0.000958861	0.384503	0.280132	8	GGGACCTT	CCTCTGACCTTTG	-
26	ERR1_HUMAN.H11MO.0.A	4	0.00123469	0.495111	0.280132	8	GGGACCTT	CTGTGTGACCTTGAG	-
26	PRD14_HUMAN.H11MO.0.A	6	0.00140951	0.565215	0.280132	8	GGGACCTT	AGGTTAGAGACCTA	+
26	RXRB_HUMAN.H11MO.0.C	1	0.00202279	0.81114	0.28321	8	GGGACCTT	TGTGACCTCA	-
27	TBP_HUMAN.H11MO.0.A	0	0.00163762	0.656684	0.731444	8	CATTATAT	CCTTTTATAG	-
27	ZNF8_HUMAN.H11MO.0.C	2	0.00182405	0.731444	0.731444	8	CATTATAT	TCCATTGTATGGATATACCACA	-
28	RUNX1_HUMAN.H11MO.0.A	4	0.000681059	0.273105	0.332777	7	TGGTTGCT	TCTGTGGTTTC	+
28	RUNX3_HUMAN.H11MO.0.A	4	0.000831942	0.333609	0.332777	6	TGGTTGCT	TTTGTGGTTT	+
30	ZNF8_HUMAN.H11MO.0.C	12	0.00143579	0.575754	1	8	ATATACCT	TCCATTGTATGGATATACCACA	-
31	RUNX2_HUMAN.H11MO.0.A	3	9.10415e-06	0.00365076	0.00373252	8	GTGTGGTT	TGTCTGTGGTTTTT	+
31	RUNX1_HUMAN.H11MO.0.A	1	9.31959e-06	0.00373716	0.00373252	8	GTGTGGTT	TCTGTGGTTTC	+
31	RUNX3_HUMAN.H11MO.0.A	1	1.49716e-05	0.00600362	0.00399745	8	GTGTGGTT	TTTGTGGTTT	+
31	PEBB_HUMAN.H11MO.0.C	1	0.000325704	0.130607	0.0652227	8	GTGTGGTT	TCTGTGGTTTG	+
31	FOXH1_HUMAN.H11MO.0.A	-1	0.00121812	0.488468	0.195145	7	GTGTGGTT	TGTGGATTG	+
33	HXA1_HUMAN.H11MO.0.C	0	0.000174518	0.0699816	0.139963	8	ATGATGGA	TTGATGGATG	+
33	TYY1_HUMAN.H11MO.0.A	1	0.00122731	0.492151	0.333744	8	ATGATGGA	CAAGATGGCGGC	+
33	ZBTB6_HUMAN.H11MO.0.C	1	0.00124842	0.500617	0.333744	8	ATGATGGA	GGTGCTGGAGCCG	+
34	NRF1_HUMAN.H11MO.0.A	7	3.96192e-07	0.000158873	0.000317746	8	ATGCGCAG	CCTGCGCATGCGCAGTG	-
36	HIC1_HUMAN.H11MO.0.C	-1	0.00207128	0.830583	0.821239	7	CAGGCAAC	GGGCAACCC	-
40	TEAD1_HUMAN.H11MO.0.A	3	0.000667627	0.267719	0.31333	8	CTGGAATC	TGGCTGGAATGT	-
40	ZN582_HUMAN.H11MO.0.C	13	0.00128924	0.516985	0.31333	8	CTGGAATC	CGAATGGAATCGAATGCAATCAAC	+
40	ZN260_HUMAN.H11MO.0.C	-1	0.00153596	0.615919	0.31333	7	CTGGAATC	TGGAATACTATGCAGCCATAAAAA	-
40	TEAD4_HUMAN.H11MO.0.A	4	0.00164579	0.659963	0.31333	8	CTGGAATC	ATGCCAGGAATGT	-
40	ZN502_HUMAN.H11MO.0.C	12	0.00199291	0.799156	0.31333	8	CTGGAATC	GAATGGAATCGAATGGAATC	+
40	OZF_HUMAN.H11MO.0.C	-1	0.00235293	0.943525	0.31333	7	CTGGAATC	TGGAATACTATGCAGCCATGAAAA	-
41	AHR_HUMAN.H11MO.0.B	0	8.2755e-05	0.0331848	0.0663695	8	TCTGCGTG	GTTGCGTGC	+
42	TGIF1_HUMAN.H11MO.0.A	-2	0.000388515	0.155794	0.267789	6	GAACTGTC	GCTGTCA	-
42	REST_HUMAN.H11MO.0.A	2	0.000908326	0.364239	0.267789	8	GAACTGTC	GGGCGCTGTCCATGGTGCTGAA	-
42	MEIS2_HUMAN.H11MO.0.B	3	0.00100171	0.401684	0.267789	8	GAACTGTC	TGACAGCTGTCAA	-
43	MEF2B_HUMAN.H11MO.0.A	4	0.000621427	0.249192	0.209267	8	GTATTTTC	GTTGCTATTTTTGG	+
43	MEF2A_HUMAN.H11MO.0.A	2	0.000655934	0.263029	0.209267	8	GTATTTTC	TTCTATTTTTAGC	+
43	MEF2C_HUMAN.H11MO.0.A	2	0.000783765	0.31429	0.209267	8	GTATTTTC	TGCTATTTTTAGC	+
44	SUH_HUMAN.H11MO.0.A	0	0.000406504	0.163008	0.326016	8	TTTCCCAC	TTTCCCACGCC	-
44	BRAC_HUMAN.H11MO.0.A	1	0.00135491	0.54332	0.363301	8	TTTCCCAC	ATTTCACACCTCCCTGCTAA	-
44	TBX3_HUMAN.H11MO.0.C	-1	0.00172676	0.69243	0.363301	7	TTTCCCAC	TTCCCACCTCC	-
44	ZNF18_HUMAN.H11MO.0.C	3	0.00181198	0.726603	0.363301	8	TTTCCCAC	CCAGTTCACACC	-
45	FOSL1_HUMAN.H11MO.0.A	4	0.000282551	0.113303	0.175915	8	ACTCACGC	GGTGACTCATCC	-
45	FOSL2_HUMAN.H11MO.0.A	4	0.000472974	0.189662	0.175915	8	ACTCACGC	GATGACTCATCC	-
45	JUND_HUMAN.H11MO.0.A	4	0.000799446	0.320578	0.175915	7	ACTCACGC	GATGACTCATC	-
45	FOS_HUMAN.H11MO.0.A	3	0.000880682	0.353154	0.175915	6	ACTCACGC	GTGACTCAC	-
45	JUN_HUMAN.H11MO.0.A	4	0.0013756	0.551614	0.197583	7	ACTCACGC	GATGACTCATC	-
45	JUNB_HUMAN.H11MO.0.A	4	0.00148374	0.594978	0.197583	7	ACTCACGC	GGTGACTCAGA	-
45	FOSB_HUMAN.H11MO.0.A	3	0.00174209	0.69858	0.198846	6	ACTCACGC	ATGACTCAT	-
46	NKX28_HUMAN.H11MO.0.C	1	0.00022025	0.0883203	0.176641	8	TCAAGGGG	TTCAAGGAC	+
46	BCL6_HUMAN.H11MO.0.A	5	0.001094	0.438694	0.438694	8	TCAAGGGG	TGCTTTCTAGGAA	+
47	ZN329_HUMAN.H11MO.0.C	10	0.00132592	0.531696	1	8	TTGGATCC	TCAGGCATGGCTGGATCCAG	-
48	FOS_HUMAN.H11MO.0.A	1	1.58417e-05	0.00635251	0.00296215	8	TGAGTCAC	GTGACTCAC	-
48	JUND_HUMAN.H11MO.0.A	2	2.51078e-05	0.0100682	0.00296215	8	TGAGTCAC	GATGAGTCATC	+
48	FOSL1_HUMAN.H11MO.0.A	3	2.81546e-05	0.01129	0.00296215	8	TGAGTCAC	GGATGAGTCACC	+
48	FOSB_HUMAN.H11MO.0.A	1	2.92541e-05	0.0117309	0.00296215	8	TGAGTCAC	ATGAGTCAT	+
48	BACH2_HUMAN.H11MO.0.A	3	3.08652e-05	0.0123769	0.00296215	8	TGAGTCAC	TGCTGAGTCAT	+
48	JUNB_HUMAN.H11MO.0.A	2	3.08652e-05	0.0123769	0.00296215	8	TGAGTCAC	TCTGAGTCACC	+
48	JUN_HUMAN.H11MO.0.A	2	3.41781e-05	0.0137054	0.00296215	8	TGAGTCAC	GATGAGTCATC	+
48	FOSL2_HUMAN.H11MO.0.A	3	3.83768e-05	0.0153891	0.00296215	8	TGAGTCAC	GGATGAGTCATC	+
48	MAFK_HUMAN.H11MO.0.A	8	4.97874e-05	0.0199647	0.00327913	8	TGAGTCAC	AAAATTGCTGAGTCAGCA	+
48	NF2L2_HUMAN.H11MO.0.A	6	7.95857e-05	0.0319139	0.00356809	8	TGAGTCAC	AACTGCTGAGTCAT	+
48	NFE2_HUMAN.H11MO.0.A	3	8.32089e-05	0.0333668	0.00356809	8	TGAGTCAC	TGCTGAGTCATGC	-
48	BACH1_HUMAN.H11MO.0.A	3	0.000252764	0.101358	0.0102131	8	TGAGTCAC	TGCTGAGTCATGC	+
48	MAFG_HUMAN.H11MO.0.A	8	0.000264637	0.10612	0.0102131	8	TGAGTCAC	AAAATTGCTGACTCAGCA	+
48	BATF_HUMAN.H11MO.0.A	10	0.000494954	0.198477	0.0159181	8	TGAGTCAC	ACTTTCGATATGACTCAT	+
48	MAFF_HUMAN.H11MO.0.B	3	0.000759296	0.304478	0.0234428	8	TGAGTCAC	TGCTGAGTCAGCATTTTT	+
48	PKNX1_HUMAN.H11MO.0.B	0	0.00222884	0.893765	0.0593225	8	TGAGTCAC	TGATTGACAGG	+
# Tomtom (Motif Comparison Tool): Version 5.4.1 compiled on Aug 25 2021 at 17:37:53
# The format of this file is described at https://meme-suite.org/meme/doc/tomtom-output-format.html.
# tomtom -no-ssc -oc . -verbosity 1 -min-overlap 5 -dist ed -evalue -thresh 1.0 motif.meme db/HUMAN/HOCOMOCOv11_core_HUMAN_mono_meme_format.meme
