## Supplementary material for "Epstein-Barr virus nuclear antigen proteins deploy diverse mechanisms to bind the human genome": All Supplemental Files: tomtom.tsv

Query_ID	Target_ID	Optimal_offset	p-value	E-value	q-value	Overlap	Query_consensus	Target_consensus	Orientation
1	ZN770_HUMAN.H11MO.0.C	2	2.76736e-05	0.0110971	0.0221111	14	GAGGCCAAGGCAGG	GGGAGGCTGAGGCGGGAGGATC	+
1	NR1H3_HUMAN.H11MO.0.B	2	0.000698073	0.279927	0.278879	14	GAGGCCAAGGCAGG	CAGAGGTCACTGCAGGTCA	+
1	Z324A_HUMAN.H11MO.0.C	2	0.00137894	0.552953	0.367254	14	GAGGCCAAGGCAGG	TGGCAGCAAAGGATGGTTTGATA	-
2	IRF8_HUMAN.H11MO.0.B	1	5.46872e-09	2.19296e-06	4.32551e-06	14	AAGTTTCACTTCCG	TTACTTTCACTTCCTCTTTT	-
2	IRF4_HUMAN.H11MO.0.A	-1	1.07458e-07	4.30907e-05	4.24972e-05	13	AAGTTTCACTTCCG	AGTTTCACTTCCTCTTTT	-
2	STAT2_HUMAN.H11MO.0.A	4	4.17041e-06	0.00167234	0.00109954	14	AAGTTTCACTTCCG	CTTTCAGTTTCATTTTCCT	-
2	PRDM1_HUMAN.H11MO.0.A	1	8.28685e-06	0.00332303	0.00163863	13	AAGTTTCACTTCCG	TCACTTTCACTTTC	-
2	IRF2_HUMAN.H11MO.0.A	1	2.2274e-05	0.00893187	0.00349377	14	AAGTTTCACTTCCG	TTACTTTCACTTTCACTTTC	-
2	IRF1_HUMAN.H11MO.0.A	1	2.65029e-05	0.0106277	0.00349377	14	AAGTTTCACTTCCG	TTACTTTCACTTTCATTTTC	-
2	IRF9_HUMAN.H11MO.0.C	-1	0.000260497	0.104459	0.0294344	12	AAGTTTCACTTCCG	AGTTTCGCTTTC	-
2	BC11A_HUMAN.H11MO.0.A	-2	0.000393876	0.157944	0.0389423	12	AAGTTTCACTTCCG	TTTTCACTTCCTCTTTT	-
2	IRF3_HUMAN.H11MO.0.B	7	0.00140309	0.562639	0.123309	13	AAGTTTCACTTCCG	TCACTTTCCCTTTCCCTTTC	-
2	IRF7_HUMAN.H11MO.0.C	-3	0.00178949	0.717585	0.141541	10	AAGTTTCACTTCCG	TTTCACTTTC	-
2	BATF3_HUMAN.H11MO.0.B	0	0.00247572	0.992766	0.178017	14	AAGTTTCACTTCCG	CAGTTTCATTATGACTC	+
3	ZN502_HUMAN.H11MO.0.C	4	8.28524e-07	0.000332238	0.000663652	14	CCAATCCAATCCAT	GATTCCATTCGATTCCATTC	-
3	ZN582_HUMAN.H11MO.0.C	7	3.89595e-05	0.0156228	0.0156034	14	CCAATCCAATCCAT	GTTGATTGCATTCGATTCCATTCG	-
3	ZN394_HUMAN.H11MO.0.C	3	0.000148632	0.0596016	0.0396851	14	CCAATCCAATCCAT	ATTCCATTCTATTCCATTCT	-
3	SMCA5_HUMAN.H11MO.0.C	4	0.000661701	0.265342	0.132506	11	CCAATCCAATCCAT	GATTCCATTCCATTC	-
4	ZN121_HUMAN.H11MO.0.C	7	0.000669751	0.26857	0.53714	13	CTATGATGGCCAGG	GGTCTTGCTATGTTGCCCAG	-
5	SPIB_HUMAN.H11MO.0.A	2	2.60751e-06	0.00104561	0.00164014	14	TCACATCCGCTTTT	TTTCACTTCCTCTTTTT	-
5	IRF4_HUMAN.H11MO.0.A	4	4.17951e-06	0.00167599	0.00164014	14	TCACATCCGCTTTT	AGTTTCACTTCCTCTTTT	-
5	SPI1_HUMAN.H11MO.0.A	2	1.02724e-05	0.00411922	0.00268742	14	TCACATCCGCTTTT	TTTCACTTCCTCTTTTT	-
5	IRF8_HUMAN.H11MO.0.B	6	1.65184e-05	0.00662386	0.0032411	14	TCACATCCGCTTTT	TTACTTTCACTTCCTCTTTT	-
5	BC11A_HUMAN.H11MO.0.A	3	8.80302e-05	0.0353001	0.0138181	14	TCACATCCGCTTTT	TTTTCACTTCCTCTTTT	-
5	ELF2_HUMAN.H11MO.0.C	0	0.000591316	0.237118	0.0773489	13	TCACATCCGCTTTT	CCACTTCCGGGTT	-
5	ELF1_HUMAN.H11MO.0.A	0	0.000845254	0.338947	0.0947709	14	TCACATCCGCTTTT	CCACTTCCGGGTTC	-
5	BRAC_HUMAN.H11MO.0.A	3	0.00119197	0.47798	0.116939	14	TCACATCCGCTTTT	ATTTCACACCTCCCTGCTAA	-
5	IRF2_HUMAN.H11MO.0.A	6	0.0016606	0.665902	0.123428	14	TCACATCCGCTTTT	TTACTTTCACTTTCACTTTC	-
5	TBX21_HUMAN.H11MO.0.A	1	0.00176426	0.707469	0.123428	12	TCACATCCGCTTTT	TTCACACCTCCAC	-
5	GABPA_HUMAN.H11MO.0.A	0	0.00186822	0.749155	0.123428	14	TCACATCCGCTTTT	CCACTTCCGGTTCC	-
5	ZNF85_HUMAN.H11MO.0.C	3	0.00189226	0.758795	0.123428	14	TCACATCCGCTTTT	AGATTACTTCAGTTTTCTAT	-
5	ELF5_HUMAN.H11MO.0.A	0	0.00204443	0.819815	0.123428	14	TCACATCCGCTTTT	CCACTTCCTCCTTCC	-
7	BCL6_HUMAN.H11MO.0.A	3	0.000732972	0.293922	0.368401	10	CTGGAATGCCATGG	TTCCTAGAAAGCA	-
7	TEAD1_HUMAN.H11MO.0.A	3	0.00155083	0.621885	0.368401	9	CTGGAATGCCATGG	TGGCTGGAATGT	-
7	ZN394_HUMAN.H11MO.0.C	3	0.00172385	0.691266	0.368401	14	CTGGAATGCCATGG	AGAATGGAATAGAATGGAAT	+
7	ZN502_HUMAN.H11MO.0.C	2	0.00184432	0.739574	0.368401	14	CTGGAATGCCATGG	GAATGGAATCGAATGGAATC	+
7	NKX21_HUMAN.H11MO.0.A	0	0.00234529	0.940463	0.374776	10	CTGGAATGCCATGG	CTTGAGTGGC	+
8	PTF1A_HUMAN.H11MO.0.B	1	7.7996e-08	3.12764e-05	5.85172e-05	14	CAGCTGCTTTTTTA	CCAGCTGCCCCCTTTCCC	+
8	BHA15_HUMAN.H11MO.0.B	1	2.36773e-07	9.49462e-05	8.88207e-05	10	CAGCTGCTTTTTTA	CCAGCTGCTGC	-
8	MYOD1_HUMAN.H11MO.0.A	1	4.78896e-07	0.000192037	0.000119765	14	CAGCTGCTTTTTTA	GCAGCTGTTCCTGCC	+
8	MYF6_HUMAN.H11MO.0.C	0	1.55194e-06	0.000622327	0.000291089	7	CAGCTGCTTTTTTA	CAGCTGC	+
8	TFAP4_HUMAN.H11MO.0.A	1	3.159e-06	0.00126676	0.000474014	9	CAGCTGCTTTTTTA	CCAGCTGTTT	+
8	TFE2_HUMAN.H11MO.0.A	2	3.8431e-06	0.00154108	0.000480553	9	CAGCTGCTTTTTTA	CACAGCTGCAG	+
8	MYOG_HUMAN.H11MO.0.B	3	5.47136e-06	0.00219402	0.00058642	10	CAGCTGCTTTTTTA	CCGCAGCTGTCCC	+
8	ITF2_HUMAN.H11MO.0.C	2	8.91003e-06	0.00357292	0.000774381	8	CAGCTGCTTTTTTA	CCCAGCTGCC	-
8	OLIG2_HUMAN.H11MO.0.B	1	9.28937e-06	0.00372504	0.000774381	14	CAGCTGCTTTTTTA	CCAGCTGTTTCCCTTCTG	+
8	HTF4_HUMAN.H11MO.0.A	2	2.33196e-05	0.00935116	0.00160909	8	CAGCTGCTTTTTTA	CACAGCTGCA	-
8	ASCL1_HUMAN.H11MO.0.A	3	2.49954e-05	0.0100232	0.00160909	11	CAGCTGCTTTTTTA	CTGCACCTGCTCCC	+
8	ATOH1_HUMAN.H11MO.0.B	1	5.18017e-05	0.0207725	0.00298959	8	CAGCTGCTTTTTTA	CCATCTGCT	-
8	LYL1_HUMAN.H11MO.0.A	1	9.97628e-05	0.0400049	0.00534628	13	CAGCTGCTTTTTTA	CCAGCTGTTTCCTG	+
8	HEN1_HUMAN.H11MO.0.C	7	0.00014314	0.0573992	0.00672754	13	CAGCTGCTTTTTTA	TGGGGAGCAGCTGCGTCCCT	+
8	ZBT18_HUMAN.H11MO.0.C	2	0.000159003	0.0637601	0.00672754	9	CAGCTGCTTTTTTA	TCCAGATGTGG	+
8	NDF2_HUMAN.H11MO.0.B	1	0.000161405	0.0647234	0.00672754	8	CAGCTGCTTTTTTA	CCATCTGTT	-
8	ZN134_HUMAN.H11MO.0.C	4	0.000766067	0.307193	0.0221057	14	CAGCTGCTTTTTTA	CCTTCAACTGATTAGGTGAGGC	-
8	SNAI2_HUMAN.H11MO.0.A	2	0.000917463	0.367903	0.0254939	8	CAGCTGCTTTTTTA	TGCACCTGCC	-
8	TWST1_HUMAN.H11MO.0.A	1	0.00100857	0.404435	0.0270245	14	CAGCTGCTTTTTTA	ACATCTGGTTTTAATTA	+
8	NDF1_HUMAN.H11MO.0.A	2	0.00125077	0.501561	0.0312802	8	CAGCTGCTTTTTTA	ACCATCTGTC	-
8	ZN563_HUMAN.H11MO.0.C	1	0.00153767	0.616604	0.0360515	14	CAGCTGCTTTTTTA	GCAGCTGCCAGTGAGGATCCC	-
8	FEZF1_HUMAN.H11MO.0.C	-2	0.00176904	0.709386	0.0390365	12	CAGCTGCTTTTTTA	GCTGCTCTTTTT	+
8	OSR2_HUMAN.H11MO.0.C	4	0.00184534	0.739981	0.0395566	12	CAGCTGCTTTTTTA	GCTGCTGCTTCTGCTG	+
8	MYC_HUMAN.H11MO.0.A	2	0.00225582	0.904585	0.0457419	9	CAGCTGCTTTTTTA	GCCACGTGCTC	+
9	RUNX3_HUMAN.H11MO.0.A	-4	2.19624e-10	8.80691e-08	1.7592e-07	10	ATTTTAACCACAAA	AAACCACAAA	-
9	RUNX1_HUMAN.H11MO.0.A	-3	6.09175e-09	2.44279e-06	2.43976e-06	11	ATTTTAACCACAAA	GAAACCACAGA	-
9	PEBB_HUMAN.H11MO.0.C	-3	2.99271e-07	0.000120008	7.99059e-05	11	ATTTTAACCACAAA	CAAACCACAGA	-
9	RUNX2_HUMAN.H11MO.0.A	-2	9.48931e-07	0.000380521	0.000190025	12	ATTTTAACCACAAA	AAAAACCACAGACA	-
11	TAL1_HUMAN.H11MO.0.A	0	0.00240657	0.965033	0.725257	14	CGGGTCACTTCTGA	CTGGGGGGGGCAGATAAGG	+
12	IKZF1_HUMAN.H11MO.0.C	-8	0.0015085	0.604908	1	6	CCAAAATATTGGGA	TTGGGAGA	+
13	IRF1_HUMAN.H11MO.0.A	7	7.90306e-08	3.16913e-05	3.46373e-05	13	AAAGCGGAACTAAC	GAAAATGAAAGTGAAAGTAA	+
13	IRF2_HUMAN.H11MO.0.A	7	8.95173e-08	3.58964e-05	3.46373e-05	13	AAAGCGGAACTAAC	GAAAGTGAAAGTGAAAGTAA	+
13	STAT2_HUMAN.H11MO.0.A	3	1.09433e-06	0.000438824	0.000282288	14	AAAGCGGAACTAAC	AGGAAAATGAAACTGAAAG	+
13	SPI1_HUMAN.H11MO.0.A	2	2.7228e-06	0.00109184	0.000402309	14	AAAGCGGAACTAAC	AAAAAGAGGAAGTGAAA	+
13	IRF8_HUMAN.H11MO.0.B	7	2.85324e-06	0.00114415	0.000402309	13	AAAGCGGAACTAAC	AAAAGAGGAAGTGAAAGTAA	+
13	IRF3_HUMAN.H11MO.0.B	7	3.48666e-06	0.00139815	0.000402309	13	AAAGCGGAACTAAC	GAAAGGGAAAGGGAAAGTGA	+
13	IRF9_HUMAN.H11MO.0.C	1	3.63907e-06	0.00145927	0.000402309	11	AAAGCGGAACTAAC	GAAAGCGAAACT	+
13	EHF_HUMAN.H11MO.0.B	1	5.05729e-06	0.00202797	0.00048921	14	AAAGCGGAACTAAC	GAACCAGGAAGTGGC	+
13	ELF2_HUMAN.H11MO.0.C	0	6.05407e-06	0.00242768	0.000520563	13	AAAGCGGAACTAAC	AACCCGGAAGTGG	+
13	PRDM1_HUMAN.H11MO.0.A	1	9.45646e-06	0.00379204	0.000731807	13	AAAGCGGAACTAAC	GAAAGTGAAAGTGA	+
13	BC11A_HUMAN.H11MO.0.A	1	1.04321e-05	0.00418325	0.000733913	14	AAAGCGGAACTAAC	AAAAGAGGAAGTGAAAA	+
13	ELF5_HUMAN.H11MO.0.A	2	1.40781e-05	0.00564531	0.000907883	13	AAAGCGGAACTAAC	GGAAGGAGGAAGTGG	+
13	SPIB_HUMAN.H11MO.0.A	2	2.56177e-05	0.0102727	0.00152498	14	AAAGCGGAACTAAC	AAAAAGAGGAAGTGAAA	+
13	ELF3_HUMAN.H11MO.0.A	1	2.78184e-05	0.0111552	0.0015377	13	AAAGCGGAACTAAC	GAACCAGGAAGTGG	+
13	ELF1_HUMAN.H11MO.0.A	1	3.60473e-05	0.014455	0.00185973	13	AAAGCGGAACTAAC	GAACCCGGAAGTGG	+
13	GABPA_HUMAN.H11MO.0.A	1	3.9264e-05	0.0157449	0.00189908	13	AAAGCGGAACTAAC	GGAACCGGAAGTGG	+
13	ETV2_HUMAN.H11MO.0.B	2	4.23931e-05	0.0169996	0.00192981	14	AAAGCGGAACTAAC	GGAAACAGGAAGTGGG	+
13	ETV5_HUMAN.H11MO.0.C	0	9.77145e-05	0.0391835	0.00420101	14	AAAGCGGAACTAAC	GAGCAGGAAGTGAG	+
13	IRF4_HUMAN.H11MO.0.A	1	0.00014474	0.0580409	0.00589527	14	AAAGCGGAACTAAC	AAAAGAGGAAGTGAAACT	+
13	ELK1_HUMAN.H11MO.0.B	-2	0.000246228	0.0987373	0.0095274	11	AAAGCGGAACTAAC	ACCGGAAGTGG	+
13	ERG_HUMAN.H11MO.0.A	0	0.000266816	0.106993	0.0098324	13	AAAGCGGAACTAAC	GGGCAGGAAGTGG	+
13	BATF3_HUMAN.H11MO.0.B	5	0.000339315	0.136065	0.0119357	12	AAAGCGGAACTAAC	GAGTCATAATGAAACTG	-
13	ELK4_HUMAN.H11MO.0.A	-1	0.000388476	0.155779	0.0129653	12	AAAGCGGAACTAAC	GACCGGAAGTGG	+
13	IRF7_HUMAN.H11MO.0.C	1	0.000402092	0.161239	0.0129653	9	AAAGCGGAACTAAC	GAAAGTGAAA	+
13	ETS1_HUMAN.H11MO.0.A	0	0.000522848	0.209662	0.0161846	13	AAAGCGGAACTAAC	AGACAGGAAGTGG	+
13	ETV1_HUMAN.H11MO.0.A	-1	0.000961155	0.385423	0.028608	11	AAAGCGGAACTAAC	GGCCGGAAGTG	+
13	ETS2_HUMAN.H11MO.0.B	-1	0.00131377	0.52682	0.0376549	13	AAAGCGGAACTAAC	GGAAGGAAGAGGA	+
13	ZIM3_HUMAN.H11MO.0.C	5	0.00206828	0.82938	0.0571635	14	AAAGCGGAACTAAC	GCAAGCAACAGAAACCCAA	-
14	SOX17_HUMAN.H11MO.0.C	1	0.00031585	0.126656	0.253312	10	CCATCATCCTAGGA	GCCATTGTTTT	+
14	ATF4_HUMAN.H11MO.0.A	3	0.00188177	0.754591	0.676302	9	CCATCATCCTAGGA	ATTGCATCATCT	-
16	RARA_HUMAN.H11MO.0.A	5	0.000978601	0.392419	0.453369	14	ATCTCGTCATCCCA	CCTTGACCTCTTGATCCCCC	-
16	GATA2_HUMAN.H11MO.0.A	4	0.00134032	0.537467	0.453369	14	ATCTCGTCATCCCA	CCTTATCTCCACCCCCCAG	-
16	GATA1_HUMAN.H11MO.0.A	4	0.00190218	0.762776	0.453369	14	ATCTCGTCATCCCA	TCTTATCTGTCCCCGCCAG	-
16	TAL1_HUMAN.H11MO.0.A	4	0.00233699	0.937133	0.453369	14	ATCTCGTCATCCCA	CCTTATCTGCCCCCCCCAG	-
# Tomtom (Motif Comparison Tool): Version 5.3.3 compiled on Jun 10 2021 at 14:29:50
# The format of this file is described at https://meme-suite.org/meme/doc/tomtom-output-format.html.
# tomtom -no-ssc -oc my-motifs/cv-best-motifs/results/core-vs-individual/EBNA3ABC-Mutu3 -verbosity 1 -min-overlap 5 -dist ed -evalue -thresh 1.0 my-motifs/cv-best-motifs/9-EBNA3ABC-Mutu3/motif.meme motif_databases/HUMAN/HOCOMOCOv11_core_HUMAN_mono_meme_format.meme
