## Supplementary material for "Epstein-Barr virus nuclear antigen proteins deploy diverse mechanisms to bind the human genome": All Supplemental Files: tomtom.tsv

Query_ID	Target_ID	Optimal_offset	p-value	E-value	q-value	Overlap	Query_consensus	Target_consensus	Orientation
1	OTX2_HUMAN.H11MO.0.A	-1	0.00126294	0.506437	0.822205	11	CACGGGATCAGGAC	AGGGGATTAAC	+
1	ETS2_HUMAN.H11MO.0.B	0	0.00292183	1.17165	0.822205	13	CACGGGATCAGGAC	GGAAGGAAGAGGA	+
1	MZF1_HUMAN.H11MO.0.B	1	0.00334937	1.3431	0.822205	12	CACGGGATCAGGAC	GGAGGGGATTGGG	+
1	CRX_HUMAN.H11MO.0.B	1	0.00410077	1.64441	0.822205	12	CACGGGATCAGGAC	TAAGAGGATTAGG	+
1	ZN134_HUMAN.H11MO.0.C	4	0.00860379	3.45012	1	14	CACGGGATCAGGAC	CCTTCAACTGATTAGGTGAGGC	-
1	ZNF41_HUMAN.H11MO.0.C	2	0.00879297	3.52598	1	14	CACGGGATCAGGAC	CACAAGGGAGTAAGGCACCATGAG	+
1	TAL1_HUMAN.H11MO.0.A	7	0.0108126	4.33585	1	12	CACGGGATCAGGAC	CTGGGGGGGGCAGATAAGG	+
1	GATA1_HUMAN.H11MO.0.A	7	0.0138079	5.53696	1	12	CACGGGATCAGGAC	CTGGCGGGGACAGATAAGA	+
1	ZBT48_HUMAN.H11MO.0.C	0	0.0145309	5.82689	1	12	CACGGGATCAGGAC	TTAGGGACCGTG	+
1	GATA2_HUMAN.H11MO.0.A	7	0.014667	5.88145	1	12	CACGGGATCAGGAC	CTGGGGGGTGGAGATAAGG	+
1	VEZF1_HUMAN.H11MO.0.C	5	0.0150382	6.0303	1	14	CACGGGATCAGGAC	GGGGAGGGGGGAGGGGGAGGGG	+
1	RARA_HUMAN.H11MO.0.A	7	0.015211	6.09962	1	13	CACGGGATCAGGAC	GGGGGATCAAGAGGTCAAGG	+
1	ZN467_HUMAN.H11MO.0.C	3	0.0191155	7.66533	1	14	CACGGGATCAGGAC	GGGGAGGGGAGGGGGGGGGGGG	+
1	USF2_HUMAN.H11MO.0.A	4	0.0221856	8.89644	1	14	CACGGGATCAGGAC	GGGTCACGTGGCCGCGGCG	+
2	COE1_HUMAN.H11MO.0.A	0	2.13406e-05	0.00855759	0.0168342	14	AAGTTCCCAGGGGA	AAGTCCCCAGGGACC	+
2	SUH_HUMAN.H11MO.0.A	-2	0.000381243	0.152879	0.100246	11	AAGTTCCCAGGGGA	TTTCCCACGCC	-
2	ZN143_HUMAN.H11MO.0.A	6	0.00130181	0.522026	0.165776	14	AAGTTCCCAGGGGA	GAACTACAATTCCCAGAATGCC	-
2	REL_HUMAN.H11MO.0.B	3	0.00132991	0.533292	0.165776	12	AAGTTCCCAGGGGA	TGGAATTTCCCTTCA	-
2	IKZF1_HUMAN.H11MO.0.C	-2	0.00136153	0.545975	0.165776	8	AAGTTCCCAGGGGA	TCTCCCAA	-
2	TF65_HUMAN.H11MO.0.A	4	0.00147107	0.589901	0.165776	10	AAGTTCCCAGGGGA	CTGGAAATTCCCTG	-
2	RFX1_HUMAN.H11MO.0.B	4	0.00168174	0.674378	0.165826	14	AAGTTCCCAGGGGA	GCCCCGGTTGCCATGGCGACGG	+
2	ZNF76_HUMAN.H11MO.0.C	4	0.00203208	0.814864	0.178108	14	AAGTTCCCAGGGGA	ACTACAATTCCCAGAATGCCCC	-
2	AP2A_HUMAN.H11MO.0.A	0	0.00232061	0.930563	0.183057	14	AAGTTCCCAGGGGA	ATGGCCTCAGGGCAT	-
2	NFKB1_HUMAN.H11MO.1.B	3	0.00322992	1.2952	0.231624	8	AAGTTCCCAGGGGA	GGGAATTTCCC	-
2	AP2C_HUMAN.H11MO.0.A	-1	0.00365919	1.46734	0.240541	13	AAGTTCCCAGGGGA	TGGCCTCAGGGCAT	-
2	RFX2_HUMAN.H11MO.0.A	0	0.00458617	1.83906	0.278286	14	AAGTTCCCAGGGGA	CGGTTGCCATGGCAACGG	+
2	NFAC3_HUMAN.H11MO.0.B	0	0.00572465	2.29559	0.301053	9	AAGTTCCCAGGGGA	AGTTTTCCA	-
2	NFAC2_HUMAN.H11MO.0.B	0	0.00786904	3.15548	0.38796	9	AAGTTCCCAGGGGA	AATTTTCCA	-
2	AP2B_HUMAN.H11MO.0.B	-4	0.00868608	3.48312	0.401316	10	AAGTTCCCAGGGGA	GCCCGGGGGC	+
2	THA11_HUMAN.H11MO.0.B	6	0.0100532	4.03132	0.401316	14	AAGTTCCCAGGGGA	GAACTACAACTCCCAGCATGCC	-
2	RFX3_HUMAN.H11MO.0.B	-1	0.0101749	4.08015	0.401316	13	AAGTTCCCAGGGGA	GGTTGCCATGGTAA	+
2	ZN320_HUMAN.H11MO.0.C	1	0.0117992	4.73149	0.44322	14	AAGTTCCCAGGGGA	CACTGGCCCCCTGGTCCCAC	-
2	MTF1_HUMAN.H11MO.0.C	1	0.0124741	5.0021	0.447061	14	AAGTTCCCAGGGGA	GTTTTGCACACGGCACT	-
2	FOXH1_HUMAN.H11MO.0.A	0	0.0163256	6.54658	0.46465	9	AAGTTCCCAGGGGA	CAATCCACA	-
2	MZF1_HUMAN.H11MO.0.B	2	0.016493	6.61368	0.46465	11	AAGTTCCCAGGGGA	CCCAATCCCCTCC	-
2	RFX5_HUMAN.H11MO.0.A	5	0.0201557	8.08244	0.529983	14	AAGTTCCCAGGGGA	GTCAGCTGTTGCTAGGCAGA	+
2	ZSC31_HUMAN.H11MO.0.C	3	0.0225527	9.04362	0.567395	14	AAGTTCCCAGGGGA	CATAACTGCCCTGCTGCC	-
2	NFAC4_HUMAN.H11MO.0.C	1	0.0230171	9.22986	0.567395	9	AAGTTCCCAGGGGA	AAATTTTCCT	-
2	NFKB2_HUMAN.H11MO.0.B	3	0.0241888	9.69973	0.57821	8	AAGTTCCCAGGGGA	GGGGCTTTCCC	-
3	RARA_HUMAN.H11MO.0.A	1	0.00073457	0.294563	0.589125	14	CGAGGTAAGGAGTT	GGGGGATCAAGAGGTCAAGG	+
3	TFDP1_HUMAN.H11MO.0.C	0	0.0114862	4.60598	1	14	CGAGGTAAGGAGTT	GGGGGGCGGGAAAA	+
3	ZN770_HUMAN.H11MO.0.C	7	0.012037	4.82683	1	14	CGAGGTAAGGAGTT	GGGAGGCTGAGGCGGGAGGATC	+
3	ETS1_HUMAN.H11MO.0.A	-3	0.0139883	5.60931	1	11	CGAGGTAAGGAGTT	AGACAGGAAGTGG	+
3	SRBP1_HUMAN.H11MO.0.A	-3	0.0154552	6.19752	1	11	CGAGGTAAGGAGTT	GGTGGGGTGAG	+
3	MAF_HUMAN.H11MO.0.A	3	0.0179804	7.21013	1	14	CGAGGTAAGGAGTT	TTGCTGAGTCAGCAGATTC	-
3	E2F6_HUMAN.H11MO.0.A	-2	0.0196592	7.88334	1	12	CGAGGTAAGGAGTT	GGGGCGGGAAGGG	+
3	VEZF1_HUMAN.H11MO.0.C	1	0.0201971	8.09902	1	14	CGAGGTAAGGAGTT	GGGGAGGGGGGAGGGGGAGGGG	+
3	E2F4_HUMAN.H11MO.0.A	-1	0.0207866	8.33542	1	13	CGAGGTAAGGAGTT	GGGGGCGGGAAAT	+
3	FLI1_HUMAN.H11MO.0.A	-1	0.0211572	8.48403	1	13	CGAGGTAAGGAGTT	GGAGGAAGGAAGGAGGGA	+
3	E2F3_HUMAN.H11MO.0.A	-2	0.0220308	8.83436	1	11	CGAGGTAAGGAGTT	AGGGCGGGAAA	+
3	OLIG2_HUMAN.H11MO.0.B	2	0.0223522	8.96324	1	14	CGAGGTAAGGAGTT	CAGAAGGGAAACAGCTGG	-
4	ZN121_HUMAN.H11MO.0.C	7	0.00129955	0.52112	1	13	TTATCTTGTCCAAG	GGTCTTGCTATGTTGCCCAG	-
4	EVI1_HUMAN.H11MO.0.B	4	0.00291238	1.16787	1	12	TTATCTTGTCCAAG	TATCTTATCTTATCTT	-
4	RORA_HUMAN.H11MO.0.C	-2	0.00742766	2.97849	1	12	TTATCTTGTCCAAG	AACTAGGTCAGGG	+
4	ZN350_HUMAN.H11MO.0.C	5	0.007698	3.0869	1	13	TTATCTTGTCCAAG	CAGTCCTTTTATGACCTA	+
4	SRF_HUMAN.H11MO.0.A	5	0.014938	5.99014	1	13	TTATCTTGTCCAAG	TTGCCTTATATGGGCATG	+
4	PAX5_HUMAN.H11MO.0.A	6	0.0157783	6.32712	1	14	TTATCTTGTCCAAG	GTCACGCTCTGCTGCCCAGGC	-
4	NFAC1_HUMAN.H11MO.0.B	2	0.0159002	6.37599	1	13	TTATCTTGTCCAAG	TTTCTTTTTTTCCAT	-
4	ESR2_HUMAN.H11MO.0.A	3	0.0199904	8.01615	1	12	TTATCTTGTCCAAG	AGGTCACCCTGACCT	+
4	GATA6_HUMAN.H11MO.0.A	0	0.0203469	8.15911	1	13	TTATCTTGTCCAAG	TTATCTTATCTGT	-
4	ESR1_HUMAN.H11MO.0.A	3	0.0211525	8.48217	1	12	TTATCTTGTCCAAG	AGGTCACCCTGACCT	+
4	ZN680_HUMAN.H11MO.0.C	-4	0.0217125	8.70673	1	10	TTATCTTGTCCAAG	CATGTCCAAGAAGAATGAGG	+
4	CEBPD_HUMAN.H11MO.0.C	-3	0.0230065	9.22561	1	11	TTATCTTGTCCAAG	GGTTGTGCAAT	-
5	MXI1_HUMAN.H11MO.0.A	2	0.00124963	0.501101	0.607868	13	ACACGTGTGCGGGT	GCACGTGGCGGCGGG	+
5	P63_HUMAN.H11MO.0.A	2	0.00151588	0.607868	0.607868	14	ACACGTGTGCGGGT	GGGCATGCCTGGACATGCC	-
5	P73_HUMAN.H11MO.0.A	1	0.00236723	0.94926	0.63284	14	ACACGTGTGCGGGT	GGCATGTCTGGGCATGTCT	-
5	P53_HUMAN.H11MO.0.A	2	0.00712299	2.85632	1	14	ACACGTGTGCGGGT	GGGCATGTCTGGGCATGTCT	-
5	CLOCK_HUMAN.H11MO.0.C	3	0.0108305	4.34304	1	11	ACACGTGTGCGGGT	TGTTCACGTGTCTG	-
5	EGR1_HUMAN.H11MO.0.A	2	0.0202568	8.12296	1	14	ACACGTGTGCGGGT	GAGGGCGTGGGCGGGGG	+
5	TAF1_HUMAN.H11MO.0.A	1	0.0236387	9.47913	1	14	ACACGTGTGCGGGT	AAGATGGCGGCGGCGG	+
6	ZN770_HUMAN.H11MO.0.C	10	0.00033837	0.135686	0.271373	12	CCTCAGCCTCCTTA	GATCCTCCCGCCTCAGCCTCCC	-
6	CRX_HUMAN.H11MO.0.B	0	0.00169334	0.67903	0.67903	13	CCTCAGCCTCCTTA	CCTAATCCTCTTA	-
6	RXRA_HUMAN.H11MO.0.A	6	0.0053904	2.16155	1	14	CCTCAGCCTCCTTA	CTCTGACCTCTGCCTCCCCC	-
6	COT1_HUMAN.H11MO.0.C	6	0.00681821	2.7341	1	11	CCTCAGCCTCCTTA	CCCTGACCTCTGACCCC	-
6	Z324A_HUMAN.H11MO.0.C	11	0.00966116	3.87412	1	12	CCTCAGCCTCCTTA	TATCAAACCATCCTTTGCTGCCA	+
6	ZN680_HUMAN.H11MO.0.C	0	0.0104716	4.1991	1	14	CCTCAGCCTCCTTA	CCTCATTCTTCTTGGACATG	-
6	ZN708_HUMAN.H11MO.0.C	0	0.0116603	4.67577	1	14	CCTCAGCCTCCTTA	GCTGTACCTGCTTATTAGGC	-
6	THB_HUMAN.H11MO.0.C	3	0.0123623	4.95729	1	14	CCTCAGCCTCCTTA	TGACCTGACCTGACCTC	-
6	ZNF85_HUMAN.H11MO.0.C	6	0.014419	5.78203	1	14	CCTCAGCCTCCTTA	AGATTACTTCAGTTTTCTAT	-
6	TAF1_HUMAN.H11MO.0.A	3	0.021275	8.53129	1	13	CCTCAGCCTCCTTA	CCGCCGCCGCCATCTT	-
6	MAFF_HUMAN.H11MO.0.B	5	0.0229895	9.2188	1	13	CCTCAGCCTCCTTA	TGCTGAGTCAGCATTTTT	+
7	ZN770_HUMAN.H11MO.0.C	4	9.71028e-05	0.0389382	0.0771843	14	GGCTTAGGCAGTAG	GGGAGGCTGAGGCGGGAGGATC	+
7	EGR1_HUMAN.H11MO.0.A	3	0.00106317	0.42633	0.42254	14	GGCTTAGGCAGTAG	GAGGGCGTGGGCGGGGG	+
7	ETV5_HUMAN.H11MO.0.C	-1	0.00910146	3.64968	0.70506	13	GGCTTAGGCAGTAG	GAGCAGGAAGTGAG	+
7	PATZ1_HUMAN.H11MO.0.C	2	0.00918682	3.68391	0.70506	14	GGCTTAGGCAGTAG	GGGGAGGGGGCGGGGGGGGAGG	+
7	ZN341_HUMAN.H11MO.0.C	1	0.010511	4.21493	0.70506	14	GGCTTAGGCAGTAG	GGGGGGGGGGGGAGGGAAGAGC	+
7	NFIC_HUMAN.H11MO.0.A	-2	0.0107091	4.29433	0.70506	12	GGCTTAGGCAGTAG	CTTGGCAGGGAGCCAAG	-
7	ERG_HUMAN.H11MO.0.A	-1	0.0115799	4.64355	0.70506	13	GGCTTAGGCAGTAG	GGGCAGGAAGTGG	+
7	SRBP2_HUMAN.H11MO.0.B	-1	0.0132252	5.30331	0.70506	13	GGCTTAGGCAGTAG	GGGTGGGGTGAGG	+
7	PAX6_HUMAN.H11MO.0.C	-1	0.0132676	5.3203	0.70506	12	GGCTTAGGCAGTAG	AGTCAAGCGGAA	-
7	ZSC22_HUMAN.H11MO.0.C	1	0.0137902	5.52987	0.70506	14	GGCTTAGGCAGTAG	GGTCTGAGGGAGGAGG	+
7	ELF5_HUMAN.H11MO.0.A	1	0.0143009	5.73467	0.70506	14	GGCTTAGGCAGTAG	GGAAGGAGGAAGTGG	+
7	VEZF1_HUMAN.H11MO.0.C	6	0.0146203	5.86275	0.70506	14	GGCTTAGGCAGTAG	GGGGAGGGGGGAGGGGGAGGGG	+
7	ZN549_HUMAN.H11MO.0.C	6	0.0149341	5.98859	0.70506	14	GGCTTAGGCAGTAG	ATTCATGAATTGGGCAGCAC	+
7	PAX5_HUMAN.H11MO.0.A	-1	0.0163385	6.55173	0.70506	13	GGCTTAGGCAGTAG	GCCTGGGCAGCAGAGCGTGAC	+
7	ZN263_HUMAN.H11MO.0.A	1	0.0169796	6.80882	0.70506	14	GGCTTAGGCAGTAG	GGGAGGAGGGAGAGGAGGAG	+
7	MAZ_HUMAN.H11MO.0.A	0	0.020145	8.07815	0.70506	14	GGCTTAGGCAGTAG	GGGGGAGGGGGGGGGGGGGGGG	+
7	FLI1_HUMAN.H11MO.0.A	1	0.0202182	8.1075	0.70506	14	GGCTTAGGCAGTAG	GGAGGAAGGAAGGAGGGA	+
7	SP2_HUMAN.H11MO.0.A	2	0.0214545	8.60327	0.70506	14	GGCTTAGGCAGTAG	GGGGGGGGGGCGGGGCCGGGGG	+
7	EGR2_HUMAN.H11MO.0.A	2	0.0215183	8.62884	0.70506	14	GGCTTAGGCAGTAG	GGGGGGGTGTGGGAGGGG	+
7	WT1_HUMAN.H11MO.0.C	4	0.0218518	8.76258	0.70506	14	GGCTTAGGCAGTAG	GGGCGGGGGAGGAGGGGGGG	+
7	NFIA_HUMAN.H11MO.0.C	-3	0.0222658	8.92857	0.70506	11	GGCTTAGGCAGTAG	TTGGCACGGTGCCAA	+
7	KLF5_HUMAN.H11MO.0.A	1	0.0225491	9.04218	0.70506	13	GGCTTAGGCAGTAG	AGGGTGGGGCTGGG	+
7	TAF1_HUMAN.H11MO.0.A	-1	0.0228559	9.16521	0.70506	13	GGCTTAGGCAGTAG	AAGATGGCGGCGGCGG	+
7	SP3_HUMAN.H11MO.0.B	1	0.0232528	9.32436	0.70506	14	GGCTTAGGCAGTAG	GGGGGGGGGCGGGGCCGGGG	+
7	ETV4_HUMAN.H11MO.0.B	-2	0.0234527	9.40455	0.70506	11	GGCTTAGGCAGTAG	AACAGGAAGGG	+
7	ELF3_HUMAN.H11MO.0.A	0	0.0239915	9.62058	0.70506	14	GGCTTAGGCAGTAG	GAACCAGGAAGTGG	+
7	ZN708_HUMAN.H11MO.0.C	-1	0.0247343	9.91846	0.70506	13	GGCTTAGGCAGTAG	GCCTAATAAGCAGGTACAGC	+
8	GATA2_HUMAN.H11MO.0.A	1	0.0124103	4.97654	1	14	CAGGAGTTCCAGAT	CTGGGGGGTGGAGATAAGG	+
8	TWST1_HUMAN.H11MO.0.A	1	0.01399	5.61	1	14	CAGGAGTTCCAGAT	TAATTAAAACCAGATGT	-
8	ZBT18_HUMAN.H11MO.0.C	-7	0.0140499	5.634	1	7	CAGGAGTTCCAGAT	TCCAGATGTGG	+
8	GATA1_HUMAN.H11MO.0.A	1	0.0147358	5.90905	1	14	CAGGAGTTCCAGAT	CTGGCGGGGACAGATAAGA	+
8	PO2F2_HUMAN.H11MO.0.A	-4	0.0193071	7.74216	1	10	CAGGAGTTCCAGAT	ATATGCAAATG	+
9	ZNF18_HUMAN.H11MO.0.C	1	2.49171e-05	0.00999174	0.0197819	11	GTGAGAAACACAAG	GGTGTGAACTGG	+
9	SUH_HUMAN.H11MO.0.A	3	0.000178338	0.0715137	0.0707922	8	GTGAGAAACACAAG	GGCGTGGGAAA	+
9	MTF1_HUMAN.H11MO.0.C	6	0.000842698	0.337922	0.223008	11	GTGAGAAACACAAG	AGTGCCGTGTGCAAAAC	+
9	ETS2_HUMAN.H11MO.0.B	1	0.00149219	0.59837	0.296166	12	GTGAGAAACACAAG	GGAAGGAAGAGGA	+
9	BRAC_HUMAN.H11MO.0.A	11	0.00237565	0.952636	0.37721	9	GTGAGAAACACAAG	TTAGCAGGGAGGTGTGAAAT	+
9	ZN274_HUMAN.H11MO.0.A	7	0.00351	1.40751	0.401783	13	GTGAGAAACACAAG	CATACTGGAGAGAAACCCTA	+
9	PRDM6_HUMAN.H11MO.0.C	1	0.00354257	1.42057	0.401783	12	GTGAGAAACACAAG	AAAAAGAAAAAAA	+
9	E2F5_HUMAN.H11MO.0.B	1	0.00819818	3.28747	0.57048	9	GTGAGAAACACAAG	CGCGCCAAAC	+
9	TBX3_HUMAN.H11MO.0.C	4	0.00869196	3.48547	0.57048	7	GTGAGAAACACAAG	GGAGGTGGGAA	+
9	ZN350_HUMAN.H11MO.0.C	3	0.00920654	3.69182	0.57048	14	GTGAGAAACACAAG	TAGGTCATAAAAGGACTG	-
9	IKZF1_HUMAN.H11MO.0.C	0	0.00929354	3.72671	0.57048	8	GTGAGAAACACAAG	TTGGGAGA	+
9	USF2_HUMAN.H11MO.0.A	7	0.00965139	3.87021	0.57048	12	GTGAGAAACACAAG	GGGTCACGTGGCCGCGGCG	+
9	E2F2_HUMAN.H11MO.0.B	1	0.00985751	3.95286	0.57048	9	GTGAGAAACACAAG	GGCGCGAAAC	+
9	E2F6_HUMAN.H11MO.0.A	3	0.0101324	4.06307	0.57048	10	GTGAGAAACACAAG	GGGGCGGGAAGGG	+
9	STA5B_HUMAN.H11MO.0.A	3	0.0113813	4.56392	0.57048	9	GTGAGAAACACAAG	TTTCTTAGAAAT	+
9	SMAD4_HUMAN.H11MO.0.B	2	0.0120896	4.84793	0.57048	11	GTGAGAAACACAAG	AGGTGCCAGACAG	-
9	NFAC3_HUMAN.H11MO.0.B	-1	0.0129149	5.17886	0.57048	9	GTGAGAAACACAAG	TGGAAAACT	+
9	NR1D1_HUMAN.H11MO.0.B	6	0.0129343	5.18665	0.57048	13	GTGAGAAACACAAG	AGGGAAGTGGGTCAGAAGG	+
9	NFAC1_HUMAN.H11MO.0.B	0	0.0147868	5.92949	0.590895	14	GTGAGAAACACAAG	ATGGAAAAAAAGAAA	+
9	GATA3_HUMAN.H11MO.0.A	1	0.0148857	5.96918	0.590895	10	GTGAGAAACACAAG	AAAGATAAGAA	+
9	NFAC4_HUMAN.H11MO.0.C	-2	0.0158955	6.37409	0.600932	10	GTGAGAAACACAAG	AGGAAAATTT	+
9	ZN263_HUMAN.H11MO.0.A	0	0.016878	6.7681	0.609074	14	GTGAGAAACACAAG	GGGAGGAGGGAGAGGAGGAG	+
9	E2F3_HUMAN.H11MO.0.A	3	0.0210185	8.42843	0.685418	8	GTGAGAAACACAAG	AGGGCGGGAAA	+
9	STAT4_HUMAN.H11MO.0.A	3	0.0210185	8.42843	0.685418	8	GTGAGAAACACAAG	CTTCCAGGAAA	-
9	IRF8_HUMAN.H11MO.0.B	10	0.0223314	8.95488	0.685418	10	GTGAGAAACACAAG	AAAAGAGGAAGTGAAAGTAA	+
9	FEV_HUMAN.H11MO.0.B	0	0.022447	9.00125	0.685418	10	GTGAGAAACACAAG	GCGGGAAGCG	+
9	TFDP1_HUMAN.H11MO.0.C	5	0.0244721	9.8133	0.719577	9	GTGAGAAACACAAG	GGGGGGCGGGAAAA	+
10	NFKB1_HUMAN.H11MO.1.B	0	0.00117324	0.470471	0.788647	11	GTGTAACTCCGCGG	GGGAAATTCCC	+
10	NFKB2_HUMAN.H11MO.0.B	0	0.0019667	0.788647	0.788647	11	GTGTAACTCCGCGG	GGGAAAGCCCC	+
10	OVOL1_HUMAN.H11MO.0.C	-1	0.00518973	2.08108	1	9	GTGTAACTCCGCGG	TGTAACTGT	+
10	TF65_HUMAN.H11MO.0.A	1	0.0100766	4.04072	1	13	GTGTAACTCCGCGG	CTGGAAATTCCCTG	-
10	RELB_HUMAN.H11MO.0.C	0	0.010312	4.1351	1	12	GTGTAACTCCGCGG	GGGAAATCCCCC	-
10	REL_HUMAN.H11MO.0.B	4	0.0123823	4.96531	1	11	GTGTAACTCCGCGG	TGAAGGGAAATTCCA	+
10	PRDM1_HUMAN.H11MO.0.A	4	0.0127801	5.12481	1	10	GTGTAACTCCGCGG	GAAAGTGAAAGTGA	+
10	HIC1_HUMAN.H11MO.0.C	0	0.01415	5.67414	1	9	GTGTAACTCCGCGG	GGGCAACCC	-
10	JUNB_HUMAN.H11MO.0.A	-1	0.0145148	5.82044	1	11	GTGTAACTCCGCGG	GGTGACTCAGA	-
10	NR1I3_HUMAN.H11MO.0.C	-1	0.0162618	6.52098	1	13	GTGTAACTCCGCGG	CTGAACTTTCCTGACCCC	-
10	IRF9_HUMAN.H11MO.0.C	4	0.0199265	7.99054	1	8	GTGTAACTCCGCGG	GAAAGCGAAACT	+
10	STAT2_HUMAN.H11MO.0.A	6	0.0203826	8.17343	1	13	GTGTAACTCCGCGG	AGGAAAATGAAACTGAAAG	+
10	IRF2_HUMAN.H11MO.0.A	10	0.0213265	8.55194	1	10	GTGTAACTCCGCGG	GAAAGTGAAAGTGAAAGTAA	+
10	BATF3_HUMAN.H11MO.0.B	8	0.0224658	9.00877	1	9	GTGTAACTCCGCGG	GAGTCATAATGAAACTG	-
11	ZNF18_HUMAN.H11MO.0.C	-4	0.000181981	0.0729745	0.1454	10	GACATACTTTCTCA	CCAGTTCACACC	-
11	SUH_HUMAN.H11MO.0.A	-7	0.00120181	0.481925	0.368107	7	GACATACTTTCTCA	TTTCCCACGCC	-
11	BRAC_HUMAN.H11MO.0.A	-6	0.00164332	0.65897	0.368107	8	GACATACTTTCTCA	ATTTCACACCTCCCTGCTAA	-
11	PRDM1_HUMAN.H11MO.0.A	-3	0.00187398	0.751467	0.368107	11	GACATACTTTCTCA	TCACTTTCACTTTC	-
11	STA5B_HUMAN.H11MO.0.A	-6	0.00230359	0.923742	0.368107	8	GACATACTTTCTCA	ATTTCTAAGAAA	-
11	NFAC3_HUMAN.H11MO.0.B	-5	0.00501143	2.00959	0.667343	9	GACATACTTTCTCA	AGTTTTCCA	-
11	NANOG_HUMAN.H11MO.0.A	-4	0.00593266	2.379	0.677158	10	GACATACTTTCTCA	TCCTTTGTTATGCAAAT	+
11	STAT6_HUMAN.H11MO.0.B	-8	0.00888077	3.56119	0.689107	6	GACATACTTTCTCA	TTCTCAGGAAA	+
11	PO5F1_HUMAN.H11MO.0.A	-5	0.00973994	3.90572	0.689107	9	GACATACTTTCTCA	CCTTTGTTATGCAAAT	+
11	NFAC4_HUMAN.H11MO.0.C	-4	0.0117074	4.69466	0.689107	10	GACATACTTTCTCA	AAATTTTCCT	-
11	IRF2_HUMAN.H11MO.0.A	-3	0.0121639	4.87774	0.689107	11	GACATACTTTCTCA	TTACTTTCACTTTCACTTTC	-
11	NFAC2_HUMAN.H11MO.0.B	-5	0.0122225	4.90122	0.689107	9	GACATACTTTCTCA	AATTTTCCA	-
11	STA5A_HUMAN.H11MO.0.A	-7	0.0124965	5.01109	0.689107	7	GACATACTTTCTCA	TTTCCTAGAA	-
11	IKZF1_HUMAN.H11MO.0.C	-7	0.0127175	5.09971	0.689107	7	GACATACTTTCTCA	TCTCCCAA	-
11	IRF1_HUMAN.H11MO.0.A	-3	0.0129372	5.1878	0.689107	11	GACATACTTTCTCA	TTACTTTCACTTTCATTTTC	-
11	ZFP82_HUMAN.H11MO.0.C	8	0.0157536	6.31719	0.78668	14	GACATACTTTCTCA	TTCCATTTCACTAATTCTCTCTTC	+
11	STAT3_HUMAN.H11MO.0.A	-5	0.018244	7.31583	0.787206	9	GACATACTTTCTCA	CATTTCCCGGAA	+
11	NFAC1_HUMAN.H11MO.0.B	1	0.0184463	7.39695	0.787206	14	GACATACTTTCTCA	TTTCTTTTTTTCCAT	-
11	BC11A_HUMAN.H11MO.0.A	0	0.019296	7.7377	0.787206	14	GACATACTTTCTCA	TTTTCACTTCCTCTTTT	-
11	STAT2_HUMAN.H11MO.0.A	0	0.0201907	8.09647	0.787206	14	GACATACTTTCTCA	CTTTCAGTTTCATTTTCCT	-
11	IRF8_HUMAN.H11MO.0.B	-3	0.0222116	8.90684	0.787206	11	GACATACTTTCTCA	TTACTTTCACTTCCTCTTTT	-
11	ZN384_HUMAN.H11MO.0.C	-2	0.0232522	9.32412	0.787206	12	GACATACTTTCTCA	CCGATTTTTTCC	-
12	ZKSC1_HUMAN.H11MO.0.B	1	0.00521879	2.09274	1	14	CCACCTATTCGGGA	GGCACACAGTAGGTCCTCA	-
12	NFYC_HUMAN.H11MO.0.A	0	0.0197053	7.90181	1	14	CCACCTATTCGGGA	CTAGCCAATCAGAG	+
13	ZNF41_HUMAN.H11MO.0.C	0	0.00130008	0.521333	0.330784	14	CTCACGCTGACCCA	CTCATGGTGCCTTACTCCCTTGTG	-
13	RARG_HUMAN.H11MO.0.B	2	0.00133827	0.536646	0.330784	14	CTCACGCTGACCCA	AGGTCAGAGTGACCTGGG	+
13	ESR2_HUMAN.H11MO.0.A	2	0.00155645	0.624138	0.330784	13	CTCACGCTGACCCA	AGGTCAGGGTGACCT	-
13	TBX21_HUMAN.H11MO.0.A	0	0.00165815	0.664918	0.330784	13	CTCACGCTGACCCA	TTCACACCTCCAC	-
13	KAISO_HUMAN.H11MO.0.A	2	0.00278667	1.11745	0.394857	13	CTCACGCTGACCCA	TTCTCGCGAGATTTG	-
13	ESR1_HUMAN.H11MO.0.A	2	0.002969	1.19057	0.394857	13	CTCACGCTGACCCA	AGGTCAGGGTGACCT	-
13	AHR_HUMAN.H11MO.0.B	-1	0.00618276	2.47929	0.616699	9	CTCACGCTGACCCA	GCACGCAAC	-
13	RXRA_HUMAN.H11MO.0.A	7	0.00733822	2.94263	0.650622	13	CTCACGCTGACCCA	CTCTGACCTCTGCCTCCCCC	-
13	SUH_HUMAN.H11MO.0.A	3	0.00839677	3.3671	0.670028	8	CTCACGCTGACCCA	TTTCCCACGCC	-
13	BMAL1_HUMAN.H11MO.0.A	1	0.00952913	3.82118	0.69126	10	CTCACGCTGACCCA	AGTCACGTGGC	-
13	USF2_HUMAN.H11MO.0.A	2	0.0124432	4.98973	0.72821	14	CTCACGCTGACCCA	GGGTCACGTGGCCGCGGCG	+
13	ARNT_HUMAN.H11MO.0.B	0	0.0138221	5.54267	0.72821	9	CTCACGCTGACCCA	GGCACGTAC	-
13	ERR1_HUMAN.H11MO.0.A	0	0.0148725	5.96387	0.72821	14	CTCACGCTGACCCA	CTCAAGGTCACACAG	+
13	FOS_HUMAN.H11MO.0.A	4	0.0167469	6.71552	0.72821	5	CTCACGCTGACCCA	GTGACTCAC	-
13	HIF1A_HUMAN.H11MO.0.C	-1	0.0172298	6.90916	0.72821	8	CTCACGCTGACCCA	GCACGTCC	-
13	EGR2_HUMAN.H11MO.0.A	5	0.0172431	6.91446	0.72821	13	CTCACGCTGACCCA	CCCCTCCCACACCCCCCC	-
13	NR1D1_HUMAN.H11MO.0.B	-2	0.0174278	6.98855	0.72821	12	CTCACGCTGACCCA	CCTTCTGACCCACTTCCCT	-
13	AP2C_HUMAN.H11MO.0.A	4	0.0176285	7.06904	0.72821	10	CTCACGCTGACCCA	TGGCCTCAGGGCAT	-
13	EPAS1_HUMAN.H11MO.0.B	0	0.0189953	7.61711	0.72821	9	CTCACGCTGACCCA	GGCACGTAC	-
13	E2F1_HUMAN.H11MO.0.A	2	0.0208268	8.35153	0.72821	12	CTCACGCTGACCCA	CTTTCCCGCCCCCC	-
13	USF1_HUMAN.H11MO.0.A	1	0.0208824	8.37385	0.72821	11	CTCACGCTGACCCA	GGTCACGTGACC	+
13	FOSB_HUMAN.H11MO.0.A	4	0.0215116	8.62615	0.72821	5	CTCACGCTGACCCA	ATGACTCAT	-
13	MXI1_HUMAN.H11MO.0.A	-1	0.0219022	8.78278	0.72821	13	CTCACGCTGACCCA	GCACGTGGCGGCGGG	+
14	ZN770_HUMAN.H11MO.0.C	3	6.10619e-05	0.0244858	0.0489716	14	TCTCCGGTATCAGC	GATCCTCCCGCCTCAGCCTCCC	-
14	MAFB_HUMAN.H11MO.0.B	-4	0.00116798	0.468359	0.468359	10	TCTCCGGTATCAGC	CTGAGTCAGCA	-
14	MAF_HUMAN.H11MO.0.A	-1	0.00189359	0.75933	0.50622	13	TCTCCGGTATCAGC	TTGCTGAGTCAGCAGATTC	-
14	AIRE_HUMAN.H11MO.0.C	1	0.00524705	2.10407	1	14	TCTCCGGTATCAGC	TTAACCAATATAACCAAT	-
14	MAFF_HUMAN.H11MO.0.B	3	0.00824631	3.30677	1	14	TCTCCGGTATCAGC	AAAAATGCTGACTCAGCA	-
14	TFAP4_HUMAN.H11MO.0.A	-7	0.00912742	3.66009	1	7	TCTCCGGTATCAGC	AAACAGCTGG	-
14	ZN563_HUMAN.H11MO.0.C	4	0.0111769	4.48194	1	14	TCTCCGGTATCAGC	GGGATCCTCACTGGCAGCTGC	+
14	HEN1_HUMAN.H11MO.0.C	-3	0.0120993	4.8518	1	11	TCTCCGGTATCAGC	TGGGGAGCAGCTGCGTCCCT	+
14	LYL1_HUMAN.H11MO.0.A	-3	0.0123774	4.96334	1	11	TCTCCGGTATCAGC	CAGGAAACAGCTGG	-
14	KLF15_HUMAN.H11MO.0.A	2	0.0137307	5.50599	1	14	TCTCCGGTATCAGC	CCCCCCCCTGCTCCTCCCC	-
14	ZN331_HUMAN.H11MO.0.C	0	0.0208541	8.3625	1	14	TCTCCGGTATCAGC	CCACCCAGCTGAGCCCAGCC	-
14	SMAD3_HUMAN.H11MO.0.B	5	0.0217388	8.71728	1	7	TCTCCGGTATCAGC	CTCTGTCACCTG	+
15	OTX2_HUMAN.H11MO.0.A	3	0.00952311	3.81877	1	8	GGATTATAGGCGGC	AGGGGATTAAC	+
15	FOXH1_HUMAN.H11MO.0.A	3	0.0162046	6.49806	1	6	GGATTATAGGCGGC	TGTGGATTG	+
15	AIRE_HUMAN.H11MO.0.C	4	0.0208588	8.36437	1	14	GGATTATAGGCGGC	ATTGGTTTTATTGGTTAA	+
15	TF7L2_HUMAN.H11MO.0.A	2	0.0210037	8.42249	1	11	GGATTATAGGCGGC	CCACATCAAAGGG	-
15	CRX_HUMAN.H11MO.0.B	5	0.0210037	8.42249	1	8	GGATTATAGGCGGC	TAAGAGGATTAGG	+
15	HXA13_HUMAN.H11MO.0.C	1	0.0215993	8.66134	1	10	GGATTATAGGCGGC	GGTTTTATTGG	+
16	ZN770_HUMAN.H11MO.0.C	9	0.00306246	1.22805	1	13	AGATCTACCTCCCG	GATCCTCCCGCCTCAGCCTCCC	-
16	SMAD3_HUMAN.H11MO.0.B	-2	0.00530341	2.12667	1	12	AGATCTACCTCCCG	CTCTGTCACCTG	+
16	ZIC1_HUMAN.H11MO.0.B	-5	0.00583475	2.33974	1	9	AGATCTACCTCCCG	GACCACCCC	-
16	ZBTB6_HUMAN.H11MO.0.C	1	0.00785294	3.14903	1	12	AGATCTACCTCCCG	CGGCTCCAGCACC	-
16	VEZF1_HUMAN.H11MO.0.C	1	0.0113691	4.55902	1	14	AGATCTACCTCCCG	CCCCTCCCCCTCCCCCCTCCCC	-
16	ZN263_HUMAN.H11MO.0.A	7	0.0179943	7.21571	1	13	AGATCTACCTCCCG	CTCCTCCTCTCCCTCCTCCC	-
# Tomtom (Motif Comparison Tool): Version 5.3.3 compiled on Jun 10 2021 at 14:29:50
# The format of this file is described at https://meme-suite.org/meme/doc/tomtom-output-format.html.
# tomtom -no-ssc -oc my-motifs/cv-best-motifs/results-with-E-value-10/core-vs-individual/EBNA2-GM12878 -verbosity 1 -min-overlap 5 -dist ed -evalue -thresh 10.0 my-motifs/cv-best-motifs/7-EBNA2-GM12878/motif.meme motif_databases/HUMAN/HOCOMOCOv11_core_HUMAN_mono_meme_format.meme
