## Supplementary material for "Epstein-Barr virus nuclear antigen proteins deploy diverse mechanisms to bind the human genome": All Supplemental Files: tomtom.tsv

Query_ID	Target_ID	Optimal_offset	p-value	E-value	q-value	Overlap	Query_consensus	Target_consensus	Orientation
1	ZN770_HUMAN.H11MO.0.C	2	0.00637701	2.55718	1	14	GAGTCTAAGGCTAG	GGGAGGCTGAGGCGGGAGGATC	+
1	ZN418_HUMAN.H11MO.0.C	-2	0.00725912	2.91091	1	12	GAGTCTAAGGCTAG	GGAAGAGGCTAAAAGCA	-
1	ZSC22_HUMAN.H11MO.0.C	-1	0.0110174	4.41796	1	13	GAGTCTAAGGCTAG	GGTCTGAGGGAGGAGG	+
1	ZN263_HUMAN.H11MO.0.A	5	0.0116617	4.67636	1	14	GAGTCTAAGGCTAG	GGGAGGAGGGAGAGGAGGAG	+
1	ZBT17_HUMAN.H11MO.0.A	0	0.0126085	5.05601	1	14	GAGTCTAAGGCTAG	GAGGGTGGGGGAGGGGAAG	+
1	E2F3_HUMAN.H11MO.0.A	-6	0.014762	5.91958	1	8	GAGTCTAAGGCTAG	AGGGCGGGAAA	+
1	RFX5_HUMAN.H11MO.0.A	1	0.0151087	6.0586	1	14	GAGTCTAAGGCTAG	GTCAGCTGTTGCTAGGCAGA	+
1	NFIC_HUMAN.H11MO.0.A	2	0.0169519	6.79769	1	14	GAGTCTAAGGCTAG	CTTGGCAGGGAGCCAAG	-
1	RXRA_HUMAN.H11MO.0.A	-1	0.0171612	6.88164	1	13	GAGTCTAAGGCTAG	GGGGGAGGCAGAGGTCAGAG	+
1	ZN341_HUMAN.H11MO.0.C	1	0.0172827	6.93037	1	14	GAGTCTAAGGCTAG	GGGGGGGGGGGGAGGGAAGAGC	+
1	Z324A_HUMAN.H11MO.0.C	2	0.0188359	7.55318	1	14	GAGTCTAAGGCTAG	TGGCAGCAAAGGATGGTTTGATA	-
1	COT1_HUMAN.H11MO.0.C	1	0.0204541	8.2021	1	14	GAGTCTAAGGCTAG	GGGGTCAGAGGTCAGGG	+
1	PTF1A_HUMAN.H11MO.0.B	0	0.0208798	8.37278	1	14	GAGTCTAAGGCTAG	GGGAAAGGGGGCAGCTGG	-
1	PO3F1_HUMAN.H11MO.0.C	0	0.0209327	8.39402	1	14	GAGTCTAAGGCTAG	CATTGTAATGCAAA	+
1	GRHL2_HUMAN.H11MO.0.A	-4	0.0218706	8.77012	1	10	GAGTCTAAGGCTAG	GTCAAACAGGTT	-
2	SUH_HUMAN.H11MO.0.A	-2	5.04492e-05	0.0202301	0.03925	11	AAGTTCCCATGGGA	TTTCCCACGCC	-
2	RFX2_HUMAN.H11MO.0.A	0	0.000229798	0.092149	0.0685087	14	AAGTTCCCATGGGA	CGGTTGCCATGGCAACGG	+
2	RFX1_HUMAN.H11MO.0.B	4	0.000299488	0.120095	0.0685087	14	AAGTTCCCATGGGA	GCCCCGGTTGCCATGGCGACGG	+
2	RFX3_HUMAN.H11MO.0.B	-1	0.000356983	0.14315	0.0685087	13	AAGTTCCCATGGGA	GGTTGCCATGGTAA	+
2	COE1_HUMAN.H11MO.0.A	-1	0.000440281	0.176553	0.0685087	13	AAGTTCCCATGGGA	AAGTCCCCAGGGACC	+
2	ZN143_HUMAN.H11MO.0.A	6	0.00109246	0.438075	0.121017	14	AAGTTCCCATGGGA	GAACTACAATTCCCAGAATGCC	-
2	ZNF76_HUMAN.H11MO.0.C	4	0.00124437	0.498992	0.121017	14	AAGTTCCCATGGGA	ACTACAATTCCCAGAATGCCCC	-
2	IKZF1_HUMAN.H11MO.0.C	-2	0.0016988	0.681219	0.146854	8	AAGTTCCCATGGGA	TCTCCCAA	-
2	ZNF18_HUMAN.H11MO.0.C	1	0.00289924	1.16259	0.205058	11	AAGTTCCCATGGGA	CCAGTTCACACC	-
2	REL_HUMAN.H11MO.0.B	3	0.00504779	2.02416	0.323651	12	AAGTTCCCATGGGA	TGGAATTTCCCTTCA	-
2	NFAC2_HUMAN.H11MO.0.B	0	0.00559882	2.24513	0.323651	9	AAGTTCCCATGGGA	AATTTTCCA	-
2	RFX5_HUMAN.H11MO.0.A	5	0.00582398	2.33542	0.323651	14	AAGTTCCCATGGGA	GTCAGCTGTTGCTAGGCAGA	+
2	ZBT48_HUMAN.H11MO.0.C	1	0.00660259	2.64764	0.342459	11	AAGTTCCCATGGGA	CACGGTCCCTAA	-
2	NFAC3_HUMAN.H11MO.0.B	0	0.00807523	3.23817	0.392664	9	AAGTTCCCATGGGA	AGTTTTCCA	-
2	THA11_HUMAN.H11MO.0.B	6	0.0102401	4.10628	0.468642	14	AAGTTCCCATGGGA	GAACTACAACTCCCAGCATGCC	-
2	NFKB1_HUMAN.H11MO.1.B	3	0.0112914	4.52784	0.472397	8	AAGTTCCCATGGGA	GGGAATTTCCC	-
2	STAT3_HUMAN.H11MO.0.A	0	0.0115365	4.62615	0.472397	12	AAGTTCCCATGGGA	CATTTCCCGGAA	+
2	GABPA_HUMAN.H11MO.0.A	1	0.0151511	6.0756	0.575515	13	AAGTTCCCATGGGA	CCACTTCCGGTTCC	-
2	BRAC_HUMAN.H11MO.0.A	-1	0.0158548	6.35776	0.575515	13	AAGTTCCCATGGGA	ATTTCACACCTCCCTGCTAA	-
2	NFAC4_HUMAN.H11MO.0.C	1	0.0170324	6.83	0.575515	9	AAGTTCCCATGGGA	AAATTTTCCT	-
2	ETS2_HUMAN.H11MO.0.B	2	0.0180672	7.24496	0.575515	11	AAGTTCCCATGGGA	TCCTCTTCCTTCC	-
2	USF1_HUMAN.H11MO.0.A	-2	0.019671	7.88808	0.575515	12	AAGTTCCCATGGGA	GGTCACGTGACC	+
2	MTF1_HUMAN.H11MO.0.C	1	0.0208999	8.38085	0.575515	14	AAGTTCCCATGGGA	GTTTTGCACACGGCACT	-
2	STAT6_HUMAN.H11MO.0.B	-3	0.021556	8.64396	0.575515	11	AAGTTCCCATGGGA	TTCTCAGGAAA	+
2	ZN528_HUMAN.H11MO.0.C	8	0.0217524	8.72271	0.575515	12	AAGTTCCCATGGGA	TCAGAAATGGCTTCCCTGGG	-
2	IRF4_HUMAN.H11MO.0.A	5	0.0221446	8.87998	0.575515	13	AAGTTCCCATGGGA	AGTTTCACTTCCTCTTTT	-
2	MITF_HUMAN.H11MO.0.A	-2	0.0235273	9.43446	0.575515	10	AAGTTCCCATGGGA	GGTCACGTGA	-
2	ZNF41_HUMAN.H11MO.0.C	11	0.0237753	9.53389	0.575515	13	AAGTTCCCATGGGA	CTCATGGTGCCTTACTCCCTTGTG	-
2	TF65_HUMAN.H11MO.0.A	4	0.0241468	9.68288	0.575515	10	AAGTTCCCATGGGA	CTGGAAATTCCCTG	-
3	ZN394_HUMAN.H11MO.0.C	3	0.001665	0.667665	0.891771	14	CCCCTGAACTCCAT	ATTCCATTCTATTCCATTCT	-
3	ZN502_HUMAN.H11MO.0.C	4	0.00234428	0.940055	0.891771	14	CCCCTGAACTCCAT	GATTCCATTCGATTCCATTC	-
3	ZN582_HUMAN.H11MO.0.C	7	0.00359045	1.43977	0.891771	14	CCCCTGAACTCCAT	GTTGATTGCATTCGATTCCATTCG	-
3	MZF1_HUMAN.H11MO.0.B	-4	0.0060144	2.41177	0.891771	10	CCCCTGAACTCCAT	CCCAATCCCCTCC	-
3	NFAC1_HUMAN.H11MO.0.B	1	0.00644503	2.58446	0.891771	14	CCCCTGAACTCCAT	TTTCTTTTTTTCCAT	-
3	PO2F1_HUMAN.H11MO.0.C	-4	0.00932027	3.73743	0.891771	10	CCCCTGAACTCCAT	TTATTTGCATTCGATT	-
3	HNF6_HUMAN.H11MO.0.B	-6	0.0113223	4.54022	0.891771	8	CCCCTGAACTCCAT	AAATCAATAAA	-
3	SMCA5_HUMAN.H11MO.0.C	-1	0.0118662	4.75833	0.891771	13	CCCCTGAACTCCAT	GATTCCATTCCATTC	-
3	NKX21_HUMAN.H11MO.0.A	-4	0.0119196	4.77976	0.891771	10	CCCCTGAACTCCAT	GCCACTCAAG	-
3	HXA1_HUMAN.H11MO.0.C	-7	0.0127237	5.1022	0.891771	7	CCCCTGAACTCCAT	CATCCATCAA	-
3	ZN140_HUMAN.H11MO.0.C	5	0.0135507	5.43382	0.891771	14	CCCCTGAACTCCAT	TATGACCCAGCAATTCCGCTCCTA	+
3	AIRE_HUMAN.H11MO.0.C	3	0.0148323	5.94776	0.891771	14	CCCCTGAACTCCAT	TTAACCAATATAACCAAT	-
3	PO2F2_HUMAN.H11MO.0.A	-5	0.0155361	6.22997	0.891771	9	CCCCTGAACTCCAT	CATTTGCATAT	-
3	ZN467_HUMAN.H11MO.0.C	8	0.0165646	6.6424	0.891771	14	CCCCTGAACTCCAT	CCCCCCCCCCCCTCCCCTCCCC	-
3	NR1I2_HUMAN.H11MO.0.C	-3	0.0176546	7.07948	0.891771	11	CCCCTGAACTCCAT	CTGAACTTTTTTGACCTCA	-
3	VEZF1_HUMAN.H11MO.0.C	1	0.0186144	7.46438	0.891771	14	CCCCTGAACTCCAT	CCCCTCCCCCTCCCCCCTCCCC	-
3	ZBTB6_HUMAN.H11MO.0.C	-5	0.0192837	7.73277	0.891771	9	CCCCTGAACTCCAT	CGGCTCCAGCACC	-
3	TAF1_HUMAN.H11MO.0.A	-1	0.0200148	8.02594	0.891771	13	CCCCTGAACTCCAT	CCGCCGCCGCCATCTT	-
3	FOXH1_HUMAN.H11MO.0.A	-6	0.0215191	8.62915	0.908331	8	CCCCTGAACTCCAT	CAATCCACA	-
3	TWST1_HUMAN.H11MO.0.A	-1	0.0231365	9.27775	0.927775	13	CCCCTGAACTCCAT	TAATTAAAACCAGATGT	-
4	ZN121_HUMAN.H11MO.0.C	7	2.43026e-05	0.00974536	0.0194907	13	CTATATTGGCCAGG	GGTCTTGCTATGTTGCCCAG	-
4	PAX5_HUMAN.H11MO.0.A	6	0.00435508	1.74639	1	14	CTATATTGGCCAGG	GTCACGCTCTGCTGCCCAGGC	-
4	RORA_HUMAN.H11MO.0.C	-2	0.00974214	3.9066	1	12	CTATATTGGCCAGG	AACTAGGTCAGGG	+
4	ZSC31_HUMAN.H11MO.0.C	0	0.0101574	4.07312	1	14	CTATATTGGCCAGG	CATAACTGCCCTGCTGCC	-
4	NFYC_HUMAN.H11MO.0.A	1	0.0197866	7.93441	1	13	CTATATTGGCCAGG	CTCTGATTGGCTAG	-
4	NR1D1_HUMAN.H11MO.0.B	-1	0.0245907	9.86087	1	13	CTATATTGGCCAGG	CCTTCTGACCCACTTCCCT	-
5	COE1_HUMAN.H11MO.0.A	1	5.92905e-10	2.37755e-07	4.7551e-07	14	ACTCCCTAGGGACT	AAGTCCCCAGGGACC	+
5	RFX5_HUMAN.H11MO.0.A	0	0.00693533	2.78107	1	14	ACTCCCTAGGGACT	TCTGCCTAGCAACAGCTGAC	-
5	KAISO_HUMAN.H11MO.0.A	-1	0.0129299	5.18487	1	13	ACTCCCTAGGGACT	TTCTCGCGAGATTTG	-
5	IKZF1_HUMAN.H11MO.0.C	0	0.0132703	5.32139	1	8	ACTCCCTAGGGACT	TCTCCCAA	-
5	AP2A_HUMAN.H11MO.0.A	0	0.0136895	5.48948	1	14	ACTCCCTAGGGACT	ATGCCCTGAGGCCAT	+
5	ZNF41_HUMAN.H11MO.0.C	13	0.0163023	6.53722	1	11	ACTCCCTAGGGACT	CTCATGGTGCCTTACTCCCTTGTG	-
5	AP2C_HUMAN.H11MO.0.A	0	0.017013	6.82222	1	14	ACTCCCTAGGGACT	TGGCCTCAGGGCAT	-
5	SUH_HUMAN.H11MO.0.A	-3	0.0179726	7.20699	1	11	ACTCCCTAGGGACT	GGCGTGGGAAA	+
5	ZBT48_HUMAN.H11MO.0.C	-5	0.02463	9.87665	1	9	ACTCCCTAGGGACT	TTAGGGACCGTG	+
6	ZN274_HUMAN.H11MO.0.A	-3	5.52928e-05	0.0221724	0.0443449	11	GACCATGCTGGAGA	CATACTGGAGAGAAACCCTA	+
6	PRGR_HUMAN.H11MO.0.A	1	0.00828511	3.32233	1	14	GACCATGCTGGAGA	AGAACATTCTGTTCTT	+
6	GCR_HUMAN.H11MO.0.A	1	0.014301	5.7347	1	14	GACCATGCTGGAGA	AGAACATTCTGTTCT	-
6	ZN449_HUMAN.H11MO.0.C	2	0.0214228	8.59056	1	9	GACCATGCTGGAGA	AAGCCCAACCA	-
7	ZN770_HUMAN.H11MO.0.C	-2	8.13826e-05	0.0326344	0.0641146	12	TCGGTAGGCAGAGG	GGGAGGCTGAGGCGGGAGGATC	+
7	ZSC22_HUMAN.H11MO.0.C	2	0.0016808	0.674003	0.269724	14	TCGGTAGGCAGAGG	GGTCTGAGGGAGGAGG	+
7	ETS1_HUMAN.H11MO.0.A	-1	0.00173967	0.697609	0.269724	13	TCGGTAGGCAGAGG	AGACAGGAAGTGG	+
7	ERG_HUMAN.H11MO.0.A	-1	0.00228105	0.914702	0.269724	13	TCGGTAGGCAGAGG	GGGCAGGAAGTGG	+
7	ETV5_HUMAN.H11MO.0.C	-1	0.00229319	0.919569	0.269724	13	TCGGTAGGCAGAGG	GAGCAGGAAGTGAG	+
7	MAZ_HUMAN.H11MO.0.A	0	0.00229756	0.921322	0.269724	14	TCGGTAGGCAGAGG	GGGGGAGGGGGGGGGGGGGGGG	+
7	RXRA_HUMAN.H11MO.0.A	0	0.00257483	1.03251	0.269724	14	TCGGTAGGCAGAGG	GGGGGAGGCAGAGGTCAGAG	+
7	ZN281_HUMAN.H11MO.0.A	-2	0.00306937	1.23082	0.269724	12	TCGGTAGGCAGAGG	GGGTGGGGGAGGGGA	+
7	ZBT17_HUMAN.H11MO.0.A	0	0.00333552	1.33754	0.269724	14	TCGGTAGGCAGAGG	GAGGGTGGGGGAGGGGAAG	+
7	WT1_HUMAN.H11MO.0.C	4	0.00353729	1.41845	0.269724	14	TCGGTAGGCAGAGG	GGGCGGGGGAGGAGGGGGGG	+
7	ZN708_HUMAN.H11MO.0.C	6	0.00376606	1.51019	0.269724	14	TCGGTAGGCAGAGG	GCCTAATAAGCAGGTACAGC	+
7	ZN341_HUMAN.H11MO.0.C	8	0.00556625	2.23207	0.342324	14	TCGGTAGGCAGAGG	GGGGGGGGGGGGAGGGAAGAGC	+
7	SMAD3_HUMAN.H11MO.0.B	-1	0.00637015	2.55443	0.342324	12	TCGGTAGGCAGAGG	CAGGTGACAGAG	-
7	ETS2_HUMAN.H11MO.0.B	-2	0.0068324	2.73979	0.342324	12	TCGGTAGGCAGAGG	GGAAGGAAGAGGA	+
7	RFX5_HUMAN.H11MO.0.A	8	0.00694125	2.78344	0.342324	12	TCGGTAGGCAGAGG	GTCAGCTGTTGCTAGGCAGA	+
7	KLF15_HUMAN.H11MO.0.A	-1	0.00695235	2.78789	0.342324	13	TCGGTAGGCAGAGG	GGGGAGGAGCAGGGGGGGG	+
7	E2F6_HUMAN.H11MO.0.A	-1	0.00821806	3.29544	0.368072	13	TCGGTAGGCAGAGG	GGGGCGGGAAGGG	+
7	TAF1_HUMAN.H11MO.0.A	-1	0.00840968	3.37228	0.368072	13	TCGGTAGGCAGAGG	AAGATGGCGGCGGCGG	+
7	FLI1_HUMAN.H11MO.0.A	1	0.0103326	4.14337	0.402629	14	TCGGTAGGCAGAGG	GGAGGAAGGAAGGAGGGA	+
7	EGR1_HUMAN.H11MO.0.A	3	0.0105933	4.24793	0.402629	14	TCGGTAGGCAGAGG	GAGGGCGTGGGCGGGGG	+
7	VEZF1_HUMAN.H11MO.0.C	6	0.0107324	4.30371	0.402629	14	TCGGTAGGCAGAGG	GGGGAGGGGGGAGGGGGAGGGG	+
7	ZFX_HUMAN.H11MO.0.A	-3	0.0124961	5.01095	0.412659	10	TCGGTAGGCAGAGG	CCAGGCCCCG	+
7	SRBP2_HUMAN.H11MO.0.B	-1	0.0125151	5.01854	0.412659	13	TCGGTAGGCAGAGG	GGGTGGGGTGAGG	+
7	COT1_HUMAN.H11MO.0.C	-3	0.0125712	5.04105	0.412659	11	TCGGTAGGCAGAGG	GGGGTCAGAGGTCAGGG	+
7	ZN263_HUMAN.H11MO.0.A	-2	0.0131799	5.28514	0.415334	12	TCGGTAGGCAGAGG	GGGAGGAGGGAGAGGAGGAG	+
7	PATZ1_HUMAN.H11MO.0.C	5	0.0143065	5.7369	0.433496	14	TCGGTAGGCAGAGG	GGGGAGGGGGCGGGGGGGGAGG	+
7	ZN335_HUMAN.H11MO.0.A	-3	0.0151406	6.07139	0.441779	11	TCGGTAGGCAGAGG	TCAGGCAGCGCCGAGGACAGCC	-
7	KLF6_HUMAN.H11MO.0.A	-2	0.0174313	6.98994	0.482032	12	TCGGTAGGCAGAGG	GGAAGGGCGGGGCCGGGGG	+
7	E2F7_HUMAN.H11MO.0.B	-1	0.0177439	7.11529	0.482032	13	TCGGTAGGCAGAGG	GGGGCGGGAAAGG	+
7	ETV4_HUMAN.H11MO.0.B	-2	0.0198037	7.94128	0.520056	11	TCGGTAGGCAGAGG	AACAGGAAGGG	+
7	ELF5_HUMAN.H11MO.0.A	1	0.0213519	8.56211	0.542626	14	TCGGTAGGCAGAGG	GGAAGGAGGAAGTGG	+
7	SP4_HUMAN.H11MO.0.A	2	0.0229538	9.20446	0.551067	14	TCGGTAGGCAGAGG	GGGAAGGGGGCGGGGCCGGG	+
7	PPARG_HUMAN.H11MO.0.A	0	0.023083	9.2563	0.551067	14	TCGGTAGGCAGAGG	AAGTGGGGCAAAGGTCA	+
8	ZNF18_HUMAN.H11MO.0.C	0	6.1482e-05	0.0246543	0.0490607	12	TCGGTTCACATGAT	CCAGTTCACACC	-
8	SUH_HUMAN.H11MO.0.A	-3	0.000426714	0.171112	0.170253	11	TCGGTTCACATGAT	TTTCCCACGCC	-
8	MITF_HUMAN.H11MO.0.A	-3	0.00298057	1.19521	0.669389	10	TCGGTTCACATGAT	GGTCACGTGA	-
8	BRAC_HUMAN.H11MO.0.A	-2	0.00335546	1.34554	0.669389	12	TCGGTTCACATGAT	ATTTCACACCTCCCTGCTAA	-
8	RFX2_HUMAN.H11MO.0.A	-1	0.00549423	2.20319	0.701326	13	TCGGTTCACATGAT	CGGTTGCCATGGCAACGG	+
8	NANOG_HUMAN.H11MO.0.A	0	0.0055516	2.22619	0.701326	14	TCGGTTCACATGAT	TCCTTTGTTATGCAAAT	+
8	RFX3_HUMAN.H11MO.0.B	-2	0.00744986	2.98739	0.701326	12	TCGGTTCACATGAT	GGTTGCCATGGTAA	+
8	RFX1_HUMAN.H11MO.0.B	3	0.00782192	3.13659	0.701326	14	TCGGTTCACATGAT	GCCCCGGTTGCCATGGCGACGG	+
8	USF1_HUMAN.H11MO.0.A	-3	0.00790999	3.17191	0.701326	11	TCGGTTCACATGAT	GGTCACGTGACC	+
8	TFE3_HUMAN.H11MO.0.B	-3	0.00927179	3.71799	0.713888	10	TCGGTTCACATGAT	GGTCACGTGA	+
8	NRF1_HUMAN.H11MO.0.A	-1	0.0106739	4.28022	0.713888	13	TCGGTTCACATGAT	CACTGCGCATGCGCAGG	+
8	USF2_HUMAN.H11MO.0.A	-2	0.0110197	4.41889	0.713888	12	TCGGTTCACATGAT	GGGTCACGTGGCCGCGGCG	+
8	ZNF76_HUMAN.H11MO.0.C	3	0.0118507	4.75212	0.713888	14	TCGGTTCACATGAT	ACTACAATTCCCAGAATGCCCC	-
8	CLOCK_HUMAN.H11MO.0.C	-2	0.0125587	5.03605	0.713888	12	TCGGTTCACATGAT	TGTTCACGTGTCTG	-
8	LEF1_HUMAN.H11MO.0.A	0	0.0140618	5.63877	0.713888	14	TCGGTTCACATGAT	TCCTTTGATTTGCT	+
8	RFX5_HUMAN.H11MO.0.A	4	0.0143141	5.73995	0.713888	14	TCGGTTCACATGAT	GTCAGCTGTTGCTAGGCAGA	+
8	TFEB_HUMAN.H11MO.0.C	-3	0.0160065	6.4186	0.751334	9	TCGGTTCACATGAT	GGTCACGTG	+
8	PO5F1_HUMAN.H11MO.0.A	-1	0.0208286	8.35226	0.775361	13	TCGGTTCACATGAT	CCTTTGTTATGCAAAT	+
8	FOXO1_HUMAN.H11MO.0.A	-2	0.0208416	8.35748	0.775361	12	TCGGTTCACATGAT	AGTAAACAGGAA	-
8	MTF1_HUMAN.H11MO.0.C	0	0.0233692	9.37103	0.775361	14	TCGGTTCACATGAT	GTTTTGCACACGGCACT	-
8	FOXO3_HUMAN.H11MO.0.B	0	0.0233907	9.37967	0.775361	10	TCGGTTCACATGAT	CTTGTTTACA	+
8	FOXH1_HUMAN.H11MO.0.A	-1	0.0239899	9.61994	0.775361	9	TCGGTTCACATGAT	CAATCCACA	-
8	FOXA3_HUMAN.H11MO.0.B	0	0.0241495	9.68394	0.775361	13	TCGGTTCACATGAT	CTTGTTTACTTTG	+
8	ZN143_HUMAN.H11MO.0.A	5	0.0247066	9.90733	0.775361	14	TCGGTTCACATGAT	GAACTACAATTCCCAGAATGCC	-
9	ZNF18_HUMAN.H11MO.0.C	1	5.59401e-06	0.0022432	0.00448639	11	GTGAGAACCAGACA	GGTGTGAACTGG	+
9	SUH_HUMAN.H11MO.0.A	3	0.000210712	0.0844956	0.0844956	8	GTGAGAACCAGACA	GGCGTGGGAAA	+
9	ETS2_HUMAN.H11MO.0.B	1	0.00175842	0.705127	0.470085	12	GTGAGAACCAGACA	GGAAGGAAGAGGA	+
9	BRAC_HUMAN.H11MO.0.A	11	0.00383177	1.53654	0.768271	9	GTGAGAACCAGACA	TTAGCAGGGAGGTGTGAAAT	+
9	MTF1_HUMAN.H11MO.0.C	6	0.00617822	2.47747	0.876223	11	GTGAGAACCAGACA	AGTGCCGTGTGCAAAAC	+
9	USF2_HUMAN.H11MO.0.A	7	0.00929605	3.72772	0.876223	12	GTGAGAACCAGACA	GGGTCACGTGGCCGCGGCG	+
9	PRDM6_HUMAN.H11MO.0.C	1	0.0103453	4.14847	0.876223	12	GTGAGAACCAGACA	AAAAAGAAAAAAA	+
9	TBX3_HUMAN.H11MO.0.C	4	0.0111385	4.46655	0.876223	7	GTGAGAACCAGACA	GGAGGTGGGAA	+
9	IKZF1_HUMAN.H11MO.0.C	0	0.0129439	5.19052	0.876223	8	GTGAGAACCAGACA	TTGGGAGA	+
9	E2F6_HUMAN.H11MO.0.A	3	0.0138505	5.55404	0.876223	10	GTGAGAACCAGACA	GGGGCGGGAAGGG	+
9	STA5B_HUMAN.H11MO.0.A	3	0.014618	5.86183	0.876223	9	GTGAGAACCAGACA	TTTCTTAGAAAT	+
9	FEV_HUMAN.H11MO.0.B	0	0.0149006	5.97513	0.876223	10	GTGAGAACCAGACA	GCGGGAAGCG	+
9	MXI1_HUMAN.H11MO.0.A	4	0.017868	7.16507	0.876223	11	GTGAGAACCAGACA	GCACGTGGCGGCGGG	+
9	ZN350_HUMAN.H11MO.0.C	3	0.0234146	9.38926	0.876223	14	GTGAGAACCAGACA	TAGGTCATAAAAGGACTG	-
9	GATA3_HUMAN.H11MO.0.A	1	0.0236497	9.48354	0.876223	10	GTGAGAACCAGACA	AAAGATAAGAA	+
9	RFX1_HUMAN.H11MO.0.B	8	0.0239978	9.62313	0.876223	14	GTGAGAACCAGACA	CCGTCGCCATGGCAACCGGGGC	-
9	NFAC3_HUMAN.H11MO.0.B	-1	0.0241121	9.66895	0.876223	9	GTGAGAACCAGACA	TGGAAAACT	+
9	NFAC1_HUMAN.H11MO.0.B	-1	0.0248664	9.97143	0.876223	13	GTGAGAACCAGACA	ATGGAAAAAAAGAAA	+
10	SUH_HUMAN.H11MO.0.A	-4	1.53501e-05	0.0061554	0.0123108	10	CAATTTTCTCACGG	TTTCCCACGCC	-
10	ZNF18_HUMAN.H11MO.0.C	-1	7.66975e-05	0.0307557	0.0307557	12	CAATTTTCTCACGG	CCAGTTCACACC	-
10	BRAC_HUMAN.H11MO.0.A	-3	0.000280978	0.112672	0.0751149	11	CAATTTTCTCACGG	ATTTCACACCTCCCTGCTAA	-
10	IKZF1_HUMAN.H11MO.0.C	-4	0.00298735	1.19793	0.598964	8	CAATTTTCTCACGG	TCTCCCAA	-
10	MTF1_HUMAN.H11MO.0.C	-1	0.00563754	2.26066	0.904262	13	CAATTTTCTCACGG	GTTTTGCACACGGCACT	-
10	E2F6_HUMAN.H11MO.0.A	-2	0.0110742	4.44076	1	12	CAATTTTCTCACGG	CCCTTCCCGCCCC	-
10	NR1D1_HUMAN.H11MO.0.B	-1	0.0121294	4.86391	1	13	CAATTTTCTCACGG	CCTTCTGACCCACTTCCCT	-
10	KAISO_HUMAN.H11MO.0.A	-5	0.0126667	5.07935	1	9	CAATTTTCTCACGG	TTCTCGCGAGATTTG	-
10	MAF_HUMAN.H11MO.0.A	0	0.0145394	5.83028	1	14	CAATTTTCTCACGG	GAATCTGCTGACTCAGCAA	+
10	USF2_HUMAN.H11MO.0.A	0	0.0163803	6.56851	1	14	CAATTTTCTCACGG	CGCCGCGGCCACGTGACCC	-
10	E2F1_HUMAN.H11MO.0.A	-3	0.0186771	7.48953	1	11	CAATTTTCTCACGG	CTTTCCCGCCCCCC	-
10	TBX3_HUMAN.H11MO.0.C	-5	0.0211925	8.49819	1	9	CAATTTTCTCACGG	TTCCCACCTCC	-
10	ZNF76_HUMAN.H11MO.0.C	2	0.021968	8.80917	1	14	CAATTTTCTCACGG	ACTACAATTCCCAGAATGCCCC	-
11	REL_HUMAN.H11MO.0.B	3	0.000195554	0.0784172	0.0957678	12	CGGGAAATTACACA	TGAAGGGAAATTCCA	+
11	STAT1_HUMAN.H11MO.0.A	8	0.000408581	0.163841	0.0957678	11	CGGGAAATTACACA	CCCCTTTCCTGGAAATCAC	+
11	NFKB1_HUMAN.H11MO.1.B	-1	0.000414945	0.166393	0.0957678	11	CGGGAAATTACACA	GGGAAATTCCC	+
11	TF65_HUMAN.H11MO.0.A	0	0.000483801	0.194004	0.0957678	14	CGGGAAATTACACA	CTGGAAATTCCCTG	-
11	RELB_HUMAN.H11MO.0.C	-1	0.000629224	0.252319	0.0996433	12	CGGGAAATTACACA	GGGAAATCCCCC	-
11	STAT3_HUMAN.H11MO.0.A	3	0.00123296	0.494419	0.162709	9	CGGGAAATTACACA	TTCCGGGAAATG	-
11	NFKB2_HUMAN.H11MO.0.B	-1	0.0024477	0.981527	0.276868	11	CGGGAAATTACACA	GGGAAAGCCCC	+
11	STA5B_HUMAN.H11MO.0.A	4	0.00406053	1.62827	0.401889	8	CGGGAAATTACACA	TTTCTTAGAAAT	+
11	STAT4_HUMAN.H11MO.0.A	4	0.00496129	1.98948	0.436481	7	CGGGAAATTACACA	CTTCCAGGAAA	-
11	STA5A_HUMAN.H11MO.0.A	3	0.00567258	2.2747	0.449152	7	CGGGAAATTACACA	TTCTAGGAAA	+
11	NFAC3_HUMAN.H11MO.0.B	0	0.00766166	3.07232	0.551497	9	CGGGAAATTACACA	TGGAAAACT	+
11	E2F3_HUMAN.H11MO.0.A	4	0.00969877	3.88921	0.638152	7	CGGGAAATTACACA	AGGGCGGGAAA	+
11	NFAC4_HUMAN.H11MO.0.C	0	0.012176	4.88256	0.638152	10	CGGGAAATTACACA	AGGAAAATTT	+
11	NFAC1_HUMAN.H11MO.0.B	1	0.0129155	5.1791	0.638152	14	CGGGAAATTACACA	ATGGAAAAAAAGAAA	+
11	NFAC2_HUMAN.H11MO.0.B	0	0.0146483	5.87396	0.638152	9	CGGGAAATTACACA	TGGAAAATT	+
11	NR4A1_HUMAN.H11MO.0.A	-4	0.0157022	6.29657	0.638152	9	CGGGAAATTACACA	AAAGGTCAG	+
11	ZN382_HUMAN.H11MO.0.C	-1	0.0174901	7.01352	0.638152	13	CGGGAAATTACACA	GAGACATCACTACAGACCCTAC	-
11	E2F2_HUMAN.H11MO.0.B	2	0.0180838	7.25161	0.638152	8	CGGGAAATTACACA	GGCGCGAAAC	+
11	SIX2_HUMAN.H11MO.0.A	-2	0.0191077	7.66219	0.638152	12	CGGGAAATTACACA	TGAAACCTGAGAC	+
11	HSF1_HUMAN.H11MO.0.A	-1	0.019322	7.74813	0.638152	13	CGGGAAATTACACA	TGGAAGGTTCTAGAA	+
11	BCL6_HUMAN.H11MO.0.A	3	0.0202439	8.1178	0.638152	10	CGGGAAATTACACA	TTCCTAGAAAGCA	-
11	RUNX1_HUMAN.H11MO.0.A	-3	0.0206994	8.30045	0.638152	11	CGGGAAATTACACA	GAAACCACAGA	-
11	GFI1B_HUMAN.H11MO.0.A	-4	0.0219173	8.78884	0.638152	10	CGGGAAATTACACA	AAATCACAGC	-
11	FEV_HUMAN.H11MO.0.B	1	0.0219173	8.78884	0.638152	9	CGGGAAATTACACA	GCGGGAAGCG	+
11	HSF2_HUMAN.H11MO.0.A	2	0.0232886	9.33875	0.638152	12	CGGGAAATTACACA	TTCTAGAACATTCT	-
11	TFDP1_HUMAN.H11MO.0.C	6	0.0232886	9.33875	0.638152	8	CGGGAAATTACACA	GGGGGGCGGGAAAA	+
11	SUH_HUMAN.H11MO.0.A	4	0.0233727	9.37247	0.638152	7	CGGGAAATTACACA	GGCGTGGGAAA	+
11	IRF7_HUMAN.H11MO.0.C	-3	0.0248638	9.97037	0.656233	10	CGGGAAATTACACA	GAAAGTGAAA	+
12	VEZF1_HUMAN.H11MO.0.C	4	0.0020315	0.814633	1	14	TCCTCCTCCCAAAT	CCCCTCCCCCTCCCCCCTCCCC	-
12	WT1_HUMAN.H11MO.0.C	4	0.0032297	1.29511	1	14	TCCTCCTCCCAAAT	CCCCCCCTCCTCCCCCGCCC	-
12	ZN263_HUMAN.H11MO.0.A	10	0.00533397	2.13892	1	10	TCCTCCTCCCAAAT	CTCCTCCTCTCCCTCCTCCC	-
12	MAZ_HUMAN.H11MO.0.A	10	0.00602356	2.41545	1	12	TCCTCCTCCCAAAT	CCCCCCCCCCCCCCCCTCCCCC	-
12	ZN770_HUMAN.H11MO.0.C	-1	0.0068073	2.72973	1	13	TCCTCCTCCCAAAT	GATCCTCCCGCCTCAGCCTCCC	-
12	ZN467_HUMAN.H11MO.0.C	11	0.00816073	3.27245	1	11	TCCTCCTCCCAAAT	CCCCCCCCCCCCTCCCCTCCCC	-
12	KLF15_HUMAN.H11MO.0.A	8	0.00878126	3.52129	1	11	TCCTCCTCCCAAAT	CCCCCCCCTGCTCCTCCCC	-
12	IKZF1_HUMAN.H11MO.0.C	-4	0.0122598	4.91619	1	8	TCCTCCTCCCAAAT	TCTCCCAA	-
12	ETV5_HUMAN.H11MO.0.C	3	0.0139326	5.58698	1	11	TCCTCCTCCCAAAT	CTCACTTCCTGCTC	-
12	ZBT17_HUMAN.H11MO.0.A	1	0.0156333	6.26895	1	14	TCCTCCTCCCAAAT	CTTCCCCTCCCCCACCCTC	-
12	ETS2_HUMAN.H11MO.0.B	0	0.0163978	6.57552	1	13	TCCTCCTCCCAAAT	TCCTCTTCCTTCC	-
12	EGR1_HUMAN.H11MO.0.A	-1	0.0215391	8.63718	1	13	TCCTCCTCCCAAAT	CCCCCGCCCACGCCCTC	-
13	ZNF18_HUMAN.H11MO.0.C	-4	0.000223188	0.0894984	0.0901126	10	AAGAAACTTTCACA	CCAGTTCACACC	-
13	PRDM1_HUMAN.H11MO.0.A	-3	0.000226134	0.0906797	0.0901126	11	AAGAAACTTTCACA	TCACTTTCACTTTC	-
13	SUH_HUMAN.H11MO.0.A	-7	0.00188849	0.757283	0.383811	7	AAGAAACTTTCACA	TTTCCCACGCC	-
13	IRF2_HUMAN.H11MO.0.A	-3	0.00227406	0.911896	0.383811	11	AAGAAACTTTCACA	TTACTTTCACTTTCACTTTC	-
13	NFAC3_HUMAN.H11MO.0.B	-5	0.00259713	1.04145	0.383811	9	AAGAAACTTTCACA	AGTTTTCCA	-
13	NFAC4_HUMAN.H11MO.0.C	-3	0.00333224	1.33623	0.383811	10	AAGAAACTTTCACA	AAATTTTCCT	-
13	BRAC_HUMAN.H11MO.0.A	-6	0.00381848	1.53121	0.383811	8	AAGAAACTTTCACA	ATTTCACACCTCCCTGCTAA	-
13	IRF8_HUMAN.H11MO.0.B	-3	0.00406876	1.63157	0.383811	11	AAGAAACTTTCACA	TTACTTTCACTTCCTCTTTT	-
13	IRF1_HUMAN.H11MO.0.A	-3	0.0043342	1.73802	0.383811	11	AAGAAACTTTCACA	TTACTTTCACTTTCATTTTC	-
13	CEBPE_HUMAN.H11MO.0.A	-3	0.0061404	2.4623	0.434185	11	AAGAAACTTTCACA	AAGATTGCGCAA	-
13	BATF3_HUMAN.H11MO.0.B	-4	0.00650071	2.60679	0.434185	10	AAGAAACTTTCACA	CAGTTTCATTATGACTC	+
13	CEBPA_HUMAN.H11MO.0.A	-5	0.00653742	2.6215	0.434185	9	AAGAAACTTTCACA	GATTGCACAACC	-
13	STA5B_HUMAN.H11MO.0.A	-6	0.00890241	3.56987	0.508281	8	AAGAAACTTTCACA	ATTTCTAAGAAA	-
13	IKZF1_HUMAN.H11MO.0.C	-7	0.00892857	3.58036	0.508281	7	AAGAAACTTTCACA	TCTCCCAA	-
13	NFAC2_HUMAN.H11MO.0.B	-5	0.0112215	4.49981	0.596223	9	AAGAAACTTTCACA	AATTTTCCA	-
13	STAT2_HUMAN.H11MO.0.A	0	0.0147389	5.91028	0.734165	14	AAGAAACTTTCACA	CTTTCAGTTTCATTTTCCT	-
13	STA5A_HUMAN.H11MO.0.A	-7	0.0163425	6.55334	0.734405	7	AAGAAACTTTCACA	TTTCCTAGAA	-
13	CEBPD_HUMAN.H11MO.0.C	-6	0.0165866	6.65124	0.734405	8	AAGAAACTTTCACA	ATTGCACAACC	+
13	IRF9_HUMAN.H11MO.0.C	-5	0.0192021	7.70003	0.763539	9	AAGAAACTTTCACA	AGTTTCGCTTTC	-
13	TF65_HUMAN.H11MO.0.A	0	0.0197653	7.92588	0.763539	14	AAGAAACTTTCACA	CAGGGAATTTCCAG	+
13	NANOG_HUMAN.H11MO.0.A	-4	0.020788	8.336	0.763539	10	AAGAAACTTTCACA	TCCTTTGTTATGCAAAT	+
13	RORG_HUMAN.H11MO.0.C	-2	0.0215183	8.62884	0.763539	12	AAGAAACTTTCACA	GAAAGTGGGTCA	+
13	MAFF_HUMAN.H11MO.0.B	1	0.0220348	8.83595	0.763539	14	AAGAAACTTTCACA	AAAAATGCTGACTCAGCA	-
13	MTF1_HUMAN.H11MO.0.C	-4	0.0232114	9.30775	0.770796	10	AAGAAACTTTCACA	GTTTTGCACACGGCACT	-
14	ETV4_HUMAN.H11MO.0.B	1	0.000200712	0.0804855	0.0928984	10	TCTGCCTCCACCTC	CCCTTCCTGTT	-
14	ETV5_HUMAN.H11MO.0.C	3	0.000300092	0.120337	0.0928984	11	TCTGCCTCCACCTC	CTCACTTCCTGCTC	-
14	ZN263_HUMAN.H11MO.0.A	1	0.000356912	0.143122	0.0928984	14	TCTGCCTCCACCTC	CTCCTCCTCTCCCTCCTCCC	-
14	TAF1_HUMAN.H11MO.0.A	2	0.00158555	0.635805	0.257273	14	TCTGCCTCCACCTC	CCGCCGCCGCCATCTT	-
14	ELF5_HUMAN.H11MO.0.A	2	0.00174421	0.699427	0.257273	13	TCTGCCTCCACCTC	CCACTTCCTCCTTCC	-
14	ERG_HUMAN.H11MO.0.A	2	0.00197687	0.792723	0.257273	11	TCTGCCTCCACCTC	CCACTTCCTGCCC	-
14	EGR2_HUMAN.H11MO.0.A	1	0.00264233	1.05957	0.294752	14	TCTGCCTCCACCTC	CCCCTCCCACACCCCCCC	-
14	ZN770_HUMAN.H11MO.0.C	6	0.003252	1.30405	0.315774	14	TCTGCCTCCACCTC	GATCCTCCCGCCTCAGCCTCCC	-
14	FLI1_HUMAN.H11MO.0.A	5	0.0039868	1.59871	0.315774	13	TCTGCCTCCACCTC	TCCCTCCTTCCTTCCTCC	-
14	SMAD3_HUMAN.H11MO.0.B	1	0.00404397	1.62163	0.315774	11	TCTGCCTCCACCTC	CTCTGTCACCTG	+
14	ZN335_HUMAN.H11MO.0.A	1	0.00524225	2.10214	0.370807	14	TCTGCCTCCACCTC	GGCTGTCCTCGGCGCTGCCTGA	+
14	ZN708_HUMAN.H11MO.0.C	2	0.0056985	2.2851	0.370807	14	TCTGCCTCCACCTC	GCTGTACCTGCTTATTAGGC	-
14	EGR1_HUMAN.H11MO.0.A	2	0.00634802	2.54556	0.372301	14	TCTGCCTCCACCTC	CCCCCGCCCACGCCCTC	-
14	PATZ1_HUMAN.H11MO.0.C	8	0.00729778	2.92641	0.372301	14	TCTGCCTCCACCTC	CCTCCCCCCCCGCCCCCTCCCC	-
14	ETS2_HUMAN.H11MO.0.B	3	0.0078329	3.14099	0.372301	10	TCTGCCTCCACCTC	TCCTCTTCCTTCC	-
14	WT1_HUMAN.H11MO.0.C	4	0.00790044	3.16808	0.372301	14	TCTGCCTCCACCTC	CCCCCCCTCCTCCCCCGCCC	-
14	ZBT17_HUMAN.H11MO.0.A	4	0.0081054	3.25027	0.372301	14	TCTGCCTCCACCTC	CTTCCCCTCCCCCACCCTC	-
14	ELF3_HUMAN.H11MO.0.A	2	0.00995462	3.9918	0.413317	12	TCTGCCTCCACCTC	CCACTTCCTGGTTC	-
14	VEZF1_HUMAN.H11MO.0.C	8	0.010075	4.04008	0.413317	14	TCTGCCTCCACCTC	CCCCTCCCCCTCCCCCCTCCCC	-
14	BC11A_HUMAN.H11MO.0.A	5	0.0105863	4.24511	0.413317	12	TCTGCCTCCACCTC	TTTTCACTTCCTCTTTT	-
14	SP4_HUMAN.H11MO.0.A	6	0.0115684	4.63891	0.430151	14	TCTGCCTCCACCTC	CCCGGCCCCGCCCCCTTCCC	-
14	SMCA1_HUMAN.H11MO.0.C	0	0.0127645	5.11855	0.453052	12	TCTGCCTCCACCTC	CATTCTTCTTGG	-
14	SMAD2_HUMAN.H11MO.0.A	2	0.014513	5.8197	0.492716	10	TCTGCCTCCACCTC	TGTCTGTCACCT	+
14	ZN341_HUMAN.H11MO.0.C	2	0.0156079	6.25875	0.507809	14	TCTGCCTCCACCTC	GCTCTTCCCTCCCCCCCCCCCC	-
14	E2F1_HUMAN.H11MO.0.A	1	0.0196458	7.87798	0.586708	13	TCTGCCTCCACCTC	CTTTCCCGCCCCCC	-
14	MAZ_HUMAN.H11MO.0.A	10	0.0211295	8.47293	0.586708	12	TCTGCCTCCACCTC	CCCCCCCCCCCCCCCCTCCCCC	-
14	ZN257_HUMAN.H11MO.0.C	3	0.0211483	8.48045	0.586708	9	TCTGCCTCCACCTC	GCTCTTGCCTCT	+
14	ETS1_HUMAN.H11MO.0.A	2	0.0214454	8.59962	0.586708	11	TCTGCCTCCACCTC	CCACTTCCTGTCT	-
14	TFDP1_HUMAN.H11MO.0.C	1	0.0221397	8.87802	0.586708	13	TCTGCCTCCACCTC	TTTTCCCGCCCCCC	-
14	SP3_HUMAN.H11MO.0.B	7	0.02259	9.05858	0.586708	13	TCTGCCTCCACCTC	CCCCGGCCCCGCCCCCCCCC	-
14	SPI1_HUMAN.H11MO.0.A	4	0.0232925	9.34028	0.586708	13	TCTGCCTCCACCTC	TTTCACTTCCTCTTTTT	-
14	E2F6_HUMAN.H11MO.0.A	2	0.024179	9.6958	0.590007	11	TCTGCCTCCACCTC	CCCTTCCCGCCCC	-
15	TEAD4_HUMAN.H11MO.0.A	0	0.00378585	1.51813	1	13	GGATTACAGGGATG	ACATTCCTGGCAT	+
15	OTX2_HUMAN.H11MO.0.A	3	0.00766787	3.07481	1	8	GGATTACAGGGATG	AGGGGATTAAC	+
15	TEAD1_HUMAN.H11MO.0.A	0	0.0127304	5.10488	1	12	GGATTACAGGGATG	ACATTCCAGCCA	+
15	CRX_HUMAN.H11MO.0.B	5	0.0146657	5.88094	1	8	GGATTACAGGGATG	TAAGAGGATTAGG	+
15	ZN264_HUMAN.H11MO.0.C	4	0.0211024	8.46206	1	14	GGATTACAGGGATG	AATGGGATTAGTGCCCTTATAAGA	-
15	ZN263_HUMAN.H11MO.0.A	1	0.0246274	9.8756	1	14	GGATTACAGGGATG	GGGAGGAGGGAGAGGAGGAG	+
16	ZN770_HUMAN.H11MO.0.C	9	9.24874e-06	0.00370875	0.00741749	13	GCCTCTGCCTCCCG	GATCCTCCCGCCTCAGCCTCCC	-
16	WT1_HUMAN.H11MO.0.C	1	0.00175107	0.702179	0.702179	14	GCCTCTGCCTCCCG	CCCCCCCTCCTCCCCCGCCC	-
16	ZN263_HUMAN.H11MO.0.A	7	0.00265345	1.06403	0.709355	13	GCCTCTGCCTCCCG	CTCCTCCTCTCCCTCCTCCC	-
16	VEZF1_HUMAN.H11MO.0.C	1	0.00576624	2.31226	0.815084	14	GCCTCTGCCTCCCG	CCCCTCCCCCTCCCCCCTCCCC	-
16	SP2_HUMAN.H11MO.0.A	5	0.00845834	3.3918	0.815084	14	GCCTCTGCCTCCCG	CCCCCGGCCCCGCCCCCCCCCC	-
16	ZN335_HUMAN.H11MO.0.A	10	0.00845834	3.3918	0.815084	12	GCCTCTGCCTCCCG	GGCTGTCCTCGGCGCTGCCTGA	+
16	ETV5_HUMAN.H11MO.0.C	0	0.00864954	3.46846	0.815084	14	GCCTCTGCCTCCCG	CTCACTTCCTGCTC	-
16	ZN467_HUMAN.H11MO.0.C	8	0.00900597	3.6114	0.815084	14	GCCTCTGCCTCCCG	CCCCCCCCCCCCTCCCCTCCCC	-
16	SP4_HUMAN.H11MO.0.A	3	0.00914683	3.66788	0.815084	14	GCCTCTGCCTCCCG	CCCGGCCCCGCCCCCTTCCC	-
16	SMAD3_HUMAN.H11MO.0.B	-2	0.0106439	4.26821	0.853642	12	GCCTCTGCCTCCCG	CTCTGTCACCTG	+
16	SP3_HUMAN.H11MO.0.B	4	0.013203	5.2944	0.918255	14	GCCTCTGCCTCCCG	CCCCGGCCCCGCCCCCCCCC	-
16	MAZ_HUMAN.H11MO.0.A	7	0.0138486	5.55328	0.918255	14	GCCTCTGCCTCCCG	CCCCCCCCCCCCCCCCTCCCCC	-
16	RFX5_HUMAN.H11MO.0.A	-3	0.0148844	5.96866	0.918255	11	GCCTCTGCCTCCCG	TCTGCCTAGCAACAGCTGAC	-
16	ZN708_HUMAN.H11MO.0.C	-1	0.0177754	7.12792	0.92344	13	GCCTCTGCCTCCCG	GCTGTACCTGCTTATTAGGC	-
16	PATZ1_HUMAN.H11MO.0.C	2	0.0186551	7.4807	0.92344	14	GCCTCTGCCTCCCG	CCTCCCCCCCCGCCCCCTCCCC	-
16	RXRA_HUMAN.H11MO.0.A	5	0.0188472	7.55772	0.92344	14	GCCTCTGCCTCCCG	CTCTGACCTCTGCCTCCCCC	-
16	E2F6_HUMAN.H11MO.0.A	-1	0.0195742	7.84924	0.92344	13	GCCTCTGCCTCCCG	CCCTTCCCGCCCC	-
16	TAF1_HUMAN.H11MO.0.A	-1	0.0216906	8.69795	0.966439	13	GCCTCTGCCTCCCG	CCGCCGCCGCCATCTT	-
# Tomtom (Motif Comparison Tool): Version 5.3.3 compiled on Jun 10 2021 at 14:29:50
# The format of this file is described at https://meme-suite.org/meme/doc/tomtom-output-format.html.
# tomtom -no-ssc -oc my-motifs/cv-best-motifs/results-with-E-value-10/core-vs-individual/EBNA2-IB4 -verbosity 1 -min-overlap 5 -dist ed -evalue -thresh 10.0 my-motifs/cv-best-motifs/6-EBNA2-IB4/motif.meme motif_databases/HUMAN/HOCOMOCOv11_core_HUMAN_mono_meme_format.meme
