## Supplementary material for "Epstein-Barr virus nuclear antigen proteins deploy diverse mechanisms to bind the human genome": All Supplemental Files: tomtom.tsv

Query_ID	Target_ID	Optimal_offset	p-value	E-value	q-value	Overlap	Query_consensus	Target_consensus	Orientation
1	NFAC1_HUMAN.H11MO.0.B	1	0.0015373	0.616456	0.567591	14	TCCTTGATCTCCAT	TTTCTTTTTTTCCAT	-
1	AIRE_HUMAN.H11MO.0.C	3	0.00156552	0.627773	0.567591	14	TCCTTGATCTCCAT	TTAACCAATATAACCAAT	-
1	NR5A2_HUMAN.H11MO.0.B	2	0.00363564	1.45789	0.567591	9	TCCTTGATCTCCAT	TGGCCTTGAAC	-
1	Z324A_HUMAN.H11MO.0.C	10	0.00380897	1.5274	0.567591	13	TCCTTGATCTCCAT	TATCAAACCATCCTTTGCTGCCA	+
1	STF1_HUMAN.H11MO.0.B	2	0.00387823	1.55517	0.567591	9	TCCTTGATCTCCAT	TGGCCTTGAGC	-
1	ZN770_HUMAN.H11MO.0.C	9	0.00425693	1.70703	0.567591	13	TCCTTGATCTCCAT	GATCCTCCCGCCTCAGCCTCCC	-
1	ERR2_HUMAN.H11MO.0.A	2	0.0050519	2.02581	0.57736	7	TCCTTGATCTCCAT	TGACCTTGA	-
1	ERR3_HUMAN.H11MO.0.B	2	0.00587481	2.3558	0.587481	7	TCCTTGATCTCCAT	TGACCTTGA	-
1	COT1_HUMAN.H11MO.0.C	5	0.00668455	2.6805	0.594182	12	TCCTTGATCTCCAT	CCCTGACCTCTGACCCC	-
1	PO3F2_HUMAN.H11MO.0.A	1	0.00799078	3.2043	0.639263	14	TCCTTGATCTCCAT	TTCATGCATATTCATTC	+
1	RXRA_HUMAN.H11MO.0.A	5	0.0112959	4.52968	0.821524	14	TCCTTGATCTCCAT	CTCTGACCTCTGCCTCCCCC	-
1	PO5F1_HUMAN.H11MO.0.A	0	0.0172264	6.9078	0.997506	14	TCCTTGATCTCCAT	CCTTTGTTATGCAAAT	+
1	RARA_HUMAN.H11MO.0.A	-1	0.0222669	8.92901	0.997506	13	TCCTTGATCTCCAT	CCTTGACCTCTTGATCCCCC	-
2	SUH_HUMAN.H11MO.0.A	-3	8.32173e-08	3.33701e-05	6.6072e-05	11	AATTTTCACACGCC	TTTCCCACGCC	-
2	ZNF18_HUMAN.H11MO.0.C	0	4.48646e-05	0.0179907	0.0178106	12	AATTTTCACACGCC	CCAGTTCACACC	-
2	BRAC_HUMAN.H11MO.0.A	-2	8.73484e-05	0.0350267	0.0231173	12	AATTTTCACACGCC	ATTTCACACCTCCCTGCTAA	-
2	MTF1_HUMAN.H11MO.0.C	0	0.000362106	0.145205	0.0718754	14	AATTTTCACACGCC	GTTTTGCACACGGCACT	-
2	E2F6_HUMAN.H11MO.0.A	-1	0.00130439	0.523059	0.207129	13	AATTTTCACACGCC	CCCTTCCCGCCCC	-
2	E2F1_HUMAN.H11MO.0.A	-2	0.00171508	0.687746	0.208259	12	AATTTTCACACGCC	CTTTCCCGCCCCCC	-
2	TFDP1_HUMAN.H11MO.0.C	-2	0.00183611	0.73628	0.208259	12	AATTTTCACACGCC	TTTTCCCGCCCCCC	-
2	TBX21_HUMAN.H11MO.0.A	-4	0.00241286	0.967556	0.239467	10	AATTTTCACACGCC	TTCACACCTCCAC	-
2	E2F4_HUMAN.H11MO.0.A	-2	0.00382067	1.53209	0.280296	12	AATTTTCACACGCC	ATTTCCCGCCCCC	-
2	E2F3_HUMAN.H11MO.0.A	-3	0.00388335	1.55722	0.280296	11	AATTTTCACACGCC	TTTCCCGCCCT	-
2	TBX3_HUMAN.H11MO.0.C	-4	0.00388335	1.55722	0.280296	10	AATTTTCACACGCC	TTCCCACCTCC	-
2	NFAC3_HUMAN.H11MO.0.B	-1	0.00446562	1.79071	0.295464	9	AATTTTCACACGCC	AGTTTTCCA	-
2	E2F5_HUMAN.H11MO.0.B	-2	0.00565206	2.26647	0.345197	10	AATTTTCACACGCC	GTTTGGCGCG	-
2	IKZF1_HUMAN.H11MO.0.C	-3	0.00757822	3.03887	0.410456	8	AATTTTCACACGCC	TCTCCCAA	-
2	NFAC4_HUMAN.H11MO.0.C	0	0.00775451	3.10956	0.410456	10	AATTTTCACACGCC	AAATTTTCCT	-
2	E2F7_HUMAN.H11MO.0.B	-1	0.010304	4.13192	0.511319	13	AATTTTCACACGCC	CCTTTCCCGCCCC	-
2	PRDM1_HUMAN.H11MO.0.A	1	0.011538	4.62672	0.53887	13	AATTTTCACACGCC	TCACTTTCACTTTC	-
2	ETS2_HUMAN.H11MO.0.B	1	0.0123026	4.93335	0.542661	12	AATTTTCACACGCC	TCCTCTTCCTTCC	-
2	NFAC2_HUMAN.H11MO.0.B	-1	0.0149179	5.98207	0.623387	9	AATTTTCACACGCC	AATTTTCCA	-
2	SRBP1_HUMAN.H11MO.0.A	-4	0.0237759	9.53414	0.914613	10	AATTTTCACACGCC	CTCACCCCACC	-
3	Z324A_HUMAN.H11MO.0.C	7	0.00982051	3.93802	1	14	CGATCCTGGTCGAT	TATCAAACCATCCTTTGCTGCCA	+
3	CUX1_HUMAN.H11MO.0.C	4	0.0171914	6.89374	1	10	CGATCCTGGTCGAT	CCATCGATCCCCCT	-
3	SOX17_HUMAN.H11MO.0.C	1	0.0197906	7.93602	1	10	CGATCCTGGTCGAT	GCCATTGTTTT	+
4	REST_HUMAN.H11MO.0.A	0	0.00147997	0.593467	0.792516	14	CCGTAATGTCCAGG	GGGCGCTGTCCATGGTGCTGAA	-
4	ZN680_HUMAN.H11MO.0.C	-4	0.00395473	1.58585	0.792516	10	CCGTAATGTCCAGG	CATGTCCAAGAAGAATGAGG	+
4	NFAC1_HUMAN.H11MO.0.B	2	0.00526508	2.1113	0.792516	13	CCGTAATGTCCAGG	TTTCTTTTTTTCCAT	-
4	BCL6_HUMAN.H11MO.0.A	-3	0.00591168	2.37058	0.792516	11	CCGTAATGTCCAGG	TGCTTTCTAGGAA	+
4	NFAC2_HUMAN.H11MO.0.B	-3	0.00595227	2.38686	0.792516	9	CCGTAATGTCCAGG	AATTTTCCA	-
4	P73_HUMAN.H11MO.0.A	-1	0.00600933	2.40974	0.792516	13	CCGTAATGTCCAGG	AGACATGCCCAGACATGCC	+
4	P53_HUMAN.H11MO.0.A	-1	0.00750205	3.00832	0.792516	13	CCGTAATGTCCAGG	AGACATGCCCAGACATGCCC	+
4	PIT1_HUMAN.H11MO.0.C	-3	0.00808612	3.24253	0.792516	11	CCGTAATGTCCAGG	ATATATTCATGAG	-
4	NR1H4_HUMAN.H11MO.0.B	2	0.00929423	3.72699	0.792516	14	CCGTAATGTCCAGG	GGGGTCAATGACCCCGAGG	+
4	HNF4A_HUMAN.H11MO.0.A	2	0.00990645	3.97249	0.792516	12	CCGTAATGTCCAGG	GAGTCCAAAGTCCA	+
4	STAT3_HUMAN.H11MO.0.A	-4	0.014921	5.98331	0.997506	10	CCGTAATGTCCAGG	CATTTCCCGGAA	+
4	RORA_HUMAN.H11MO.0.C	-3	0.0156732	6.28496	0.997506	11	CCGTAATGTCCAGG	CCCTGACCTAGTT	-
4	NFAC3_HUMAN.H11MO.0.B	-3	0.0167277	6.70782	0.997506	9	CCGTAATGTCCAGG	AGTTTTCCA	-
4	HINFP_HUMAN.H11MO.0.C	-3	0.0202992	8.13999	0.997506	11	CCGTAATGTCCAGG	TAACGTCCGCTAGCGC	-
4	RARA_HUMAN.H11MO.0.A	5	0.0219789	8.81356	0.997506	14	CCGTAATGTCCAGG	GGGGGATCAAGAGGTCAAGG	+
4	NR1D1_HUMAN.H11MO.0.B	-1	0.0238115	9.54839	0.997506	13	CCGTAATGTCCAGG	CCTTCTGACCCACTTCCCT	-
5	CLOCK_HUMAN.H11MO.0.C	1	0.00205065	0.822311	0.750603	13	TCACACACGTGGTT	CAGACACGTGAACA	+
5	TBX21_HUMAN.H11MO.0.A	1	0.00510203	2.04591	0.750603	12	TCACACACGTGGTT	TTCACACCTCCAC	-
5	BMAL1_HUMAN.H11MO.0.A	0	0.00524195	2.10202	0.750603	11	TCACACACGTGGTT	AGTCACGTGGC	-
5	BRAC_HUMAN.H11MO.0.A	1	0.00542227	2.17433	0.750603	14	TCACACACGTGGTT	ATTTCACACCTCCCTGCTAA	-
5	HTF4_HUMAN.H11MO.0.A	-1	0.00608264	2.43914	0.750603	10	TCACACACGTGGTT	CACAGCTGCA	-
5	ZBT18_HUMAN.H11MO.0.C	-1	0.0065018	2.60722	0.750603	11	TCACACACGTGGTT	TCCAGATGTGG	+
5	ZEB1_HUMAN.H11MO.0.A	-1	0.0065514	2.62711	0.750603	10	TCACACACGTGGTT	CTCACCTGTC	-
5	ASCL1_HUMAN.H11MO.0.A	0	0.00997867	4.00145	1	14	TCACACACGTGGTT	CTGCACCTGCTCCC	+
5	EGR1_HUMAN.H11MO.0.A	3	0.0139915	5.61057	1	14	TCACACACGTGGTT	CCCCCGCCCACGCCCTC	-
5	BHE40_HUMAN.H11MO.0.A	-1	0.0154017	6.1761	1	10	TCACACACGTGGTT	GTCACGTGCC	-
5	TFE2_HUMAN.H11MO.0.A	-1	0.0169024	6.77786	1	11	TCACACACGTGGTT	CACAGCTGCAG	+
5	ZIC3_HUMAN.H11MO.0.B	0	0.0178345	7.15164	1	14	TCACACACGTGGTT	TCACAGCAGGGGGCC	-
5	MYCN_HUMAN.H11MO.0.A	0	0.0206418	8.27737	1	12	TCACACACGTGGTT	GGCCACGTGGGC	+
5	MXI1_HUMAN.H11MO.0.A	-2	0.0241221	9.67297	1	12	TCACACACGTGGTT	GCACGTGGCGGCGGG	+
5	ITF2_HUMAN.H11MO.0.C	-1	0.0246227	9.87369	1	10	TCACACACGTGGTT	CCCAGCTGCC	-
6	CEBPG_HUMAN.H11MO.0.B	-2	0.000246436	0.0988209	0.123346	12	ACTAATCATGGAAT	GGATGATGCAAT	-
6	ATF4_HUMAN.H11MO.0.A	-2	0.000314997	0.126314	0.123346	12	ACTAATCATGGAAT	AGATGATGCAAT	+
6	ZNF85_HUMAN.H11MO.0.C	4	0.00102787	0.412176	0.268328	14	ACTAATCATGGAAT	ATAGAAAACTGAAGTAATCT	+
6	TEAD4_HUMAN.H11MO.0.A	-3	0.00270584	1.08504	0.525289	11	ACTAATCATGGAAT	ATGCCAGGAATGT	-
6	DBP_HUMAN.H11MO.0.B	-4	0.00335366	1.34482	0.525289	10	ACTAATCATGGAAT	GTTATGTAACA	+
6	HXA1_HUMAN.H11MO.0.C	-4	0.00419986	1.68414	0.548192	10	ACTAATCATGGAAT	TTGATGGATG	+
6	PO2F1_HUMAN.H11MO.0.C	-1	0.00520124	2.0857	0.581914	13	ACTAATCATGGAAT	AATCGAATGCAAATAA	+
6	TEAD1_HUMAN.H11MO.0.A	-4	0.00623696	2.50102	0.610566	10	ACTAATCATGGAAT	TGGCTGGAATGT	-
6	MZF1_HUMAN.H11MO.0.B	-4	0.00780134	3.12834	0.636132	10	ACTAATCATGGAAT	GGAGGGGATTGGG	+
6	THAP1_HUMAN.H11MO.0.C	6	0.00938374	3.76288	0.636132	14	ACTAATCATGGAAT	GCCCGCAGCCAAGATGGCGGCG	-
6	PIT1_HUMAN.H11MO.0.C	-4	0.010032	4.02284	0.636132	10	ACTAATCATGGAAT	CTCATGAATATAT	+
6	CEBPD_HUMAN.H11MO.0.C	-3	0.0110482	4.43033	0.636132	11	ACTAATCATGGAAT	GGTTGTGCAAT	-
6	PO2F2_HUMAN.H11MO.0.A	-5	0.0110482	4.43033	0.636132	9	ACTAATCATGGAAT	ATATGCAAATG	+
6	PDX1_HUMAN.H11MO.0.A	-5	0.0120683	4.83937	0.636132	9	ACTAATCATGGAAT	TGATTGATG	+
6	ZN502_HUMAN.H11MO.0.C	-5	0.0123604	4.95652	0.636132	9	ACTAATCATGGAAT	GAATGGAATCGAATGGAATC	+
6	HNF6_HUMAN.H11MO.0.B	-4	0.0150707	6.04336	0.636132	10	ACTAATCATGGAAT	TTTATTGATTT	+
6	PBX2_HUMAN.H11MO.0.C	0	0.0157547	6.31762	0.636132	14	ACTAATCATGGAAT	TAAATTGATTGATGG	+
6	SOX17_HUMAN.H11MO.0.C	-1	0.0160194	6.42379	0.636132	11	ACTAATCATGGAAT	AAAACAATGGC	-
6	ELF5_HUMAN.H11MO.0.A	-2	0.017734	7.11134	0.636132	12	ACTAATCATGGAAT	GGAAGGAGGAAGTGG	+
6	ZN394_HUMAN.H11MO.0.C	6	0.0199666	8.00661	0.636132	14	ACTAATCATGGAAT	AGAATGGAATAGAATGGAAT	+
6	PO3F1_HUMAN.H11MO.0.C	0	0.0205266	8.23116	0.636132	14	ACTAATCATGGAAT	CATTGTAATGCAAA	+
6	ELF1_HUMAN.H11MO.0.A	-3	0.0217523	8.72266	0.636132	11	ACTAATCATGGAAT	GAACCCGGAAGTGG	+
6	ZN528_HUMAN.H11MO.0.C	-4	0.0224392	8.99814	0.636132	10	ACTAATCATGGAAT	CCCAGGGAAGCCATTTCTGA	+
6	CEBPB_HUMAN.H11MO.0.A	-3	0.0241533	9.68548	0.636132	11	ACTAATCATGGAAT	GATTGTGCAATA	+
6	ELF3_HUMAN.H11MO.0.A	-3	0.0244044	9.78616	0.636132	11	ACTAATCATGGAAT	GAACCAGGAAGTGG	+
7	ZN502_HUMAN.H11MO.0.C	2	6.16678e-05	0.0247288	0.0268485	14	ATGGAATGCATTGG	GAATGGAATCGAATGGAATC	+
7	ZN394_HUMAN.H11MO.0.C	3	6.71213e-05	0.0269156	0.0268485	14	ATGGAATGCATTGG	AGAATGGAATAGAATGGAAT	+
7	SMCA5_HUMAN.H11MO.0.C	2	0.000480127	0.192531	0.128034	13	ATGGAATGCATTGG	GAATGGAATGGAATC	+
7	ZN582_HUMAN.H11MO.0.C	-2	0.000966554	0.387588	0.193311	12	ATGGAATGCATTGG	CGAATGGAATCGAATGCAATCAAC	+
7	NKX21_HUMAN.H11MO.0.A	0	0.00300551	1.20521	0.480882	10	ATGGAATGCATTGG	CTTGAGTGGC	+
7	LEF1_HUMAN.H11MO.0.A	-1	0.00494511	1.98299	0.613663	13	ATGGAATGCATTGG	AGCAAATCAAAGGA	-
7	RXRA_HUMAN.H11MO.0.A	0	0.00536955	2.15319	0.613663	14	ATGGAATGCATTGG	GGGGGAGGCAGAGGTCAGAG	+
7	BCL6_HUMAN.H11MO.0.A	3	0.00646554	2.59268	0.646554	10	ATGGAATGCATTGG	TTCCTAGAAAGCA	-
7	ZFP82_HUMAN.H11MO.0.C	8	0.00827431	3.318	0.735494	14	ATGGAATGCATTGG	GAAGAGAGAATTAGTGAAATGGAA	-
7	AIRE_HUMAN.H11MO.0.C	0	0.00985716	3.95272	0.741337	14	ATGGAATGCATTGG	ATTGGTTTTATTGGTTAA	+
7	PO5F1_HUMAN.H11MO.0.A	2	0.0108048	4.33273	0.741337	14	ATGGAATGCATTGG	ATTTGCATAACAAAGG	-
7	CDX2_HUMAN.H11MO.0.A	0	0.0111201	4.45914	0.741337	12	ATGGAATGCATTGG	TTTTATTGCTGT	+
7	ZN140_HUMAN.H11MO.0.C	0	0.0142746	5.72411	0.769448	14	ATGGAATGCATTGG	TAGGAGCGGAATTGCTGGGTCATA	-
7	ZN214_HUMAN.H11MO.0.C	2	0.0153242	6.145	0.769448	14	ATGGAATGCATTGG	TCATCAAAGGCCTCAAAAAGGA	-
7	HSF1_HUMAN.H11MO.0.A	-1	0.0157421	6.31257	0.769448	13	ATGGAATGCATTGG	TGGAAGGTTCTAGAA	+
7	TEAD1_HUMAN.H11MO.0.A	3	0.0194007	7.77967	0.769448	9	ATGGAATGCATTGG	TGGCTGGAATGT	-
7	NANOG_HUMAN.H11MO.0.A	2	0.0202363	8.11475	0.769448	14	ATGGAATGCATTGG	ATTTGCATAACAAAGGA	-
7	ZN335_HUMAN.H11MO.0.A	2	0.0204409	8.19682	0.769448	14	ATGGAATGCATTGG	TCAGGCAGCGCCGAGGACAGCC	-
7	NFAC1_HUMAN.H11MO.0.B	0	0.0208731	8.37012	0.769448	14	ATGGAATGCATTGG	ATGGAAAAAAAGAAA	+
7	PPARG_HUMAN.H11MO.0.A	0	0.0213959	8.57977	0.769448	14	ATGGAATGCATTGG	AAGTGGGGCAAAGGTCA	+
7	VEZF1_HUMAN.H11MO.0.C	7	0.0216341	8.67527	0.769448	14	ATGGAATGCATTGG	GGGGAGGGGGGAGGGGGAGGGG	+
7	MZF1_HUMAN.H11MO.0.B	3	0.0227471	9.12158	0.769448	10	ATGGAATGCATTGG	GGAGGGGATTGGG	+
7	KLF6_HUMAN.H11MO.0.A	3	0.0236414	9.4802	0.769448	14	ATGGAATGCATTGG	GGAAGGGCGGGGCCGGGGG	+
7	ZN260_HUMAN.H11MO.0.C	-1	0.0240277	9.63513	0.769448	13	ATGGAATGCATTGG	TGGAATACTATGCAGCCATAAAAA	-
7	NKX25_HUMAN.H11MO.0.B	-1	0.0240453	9.64215	0.769448	8	ATGGAATGCATTGG	TGGAGAGG	+
8	PRDM1_HUMAN.H11MO.0.A	-1	3.38325e-09	1.35668e-06	2.61433e-06	13	ATCACTTCCTCTTT	TCACTTTCACTTTC	-
8	SPI1_HUMAN.H11MO.0.A	1	2.56069e-08	1.02684e-05	8.21984e-06	14	ATCACTTCCTCTTT	TTTCACTTCCTCTTTTT	-
8	IRF2_HUMAN.H11MO.0.A	-1	3.19123e-08	1.27968e-05	8.21984e-06	13	ATCACTTCCTCTTT	TTACTTTCACTTTCACTTTC	-
8	EHF_HUMAN.H11MO.0.B	0	1.90466e-07	7.63769e-05	2.80353e-05	14	ATCACTTCCTCTTT	GCCACTTCCTGGTTC	-
8	STAT2_HUMAN.H11MO.0.A	2	2.14807e-07	8.61376e-05	2.80353e-05	14	ATCACTTCCTCTTT	CTTTCAGTTTCATTTTCCT	-
8	IRF1_HUMAN.H11MO.0.A	-1	2.17686e-07	8.72921e-05	2.80353e-05	13	ATCACTTCCTCTTT	TTACTTTCACTTTCATTTTC	-
8	ELF5_HUMAN.H11MO.0.A	-1	3.81397e-07	0.00015294	3.79837e-05	13	ATCACTTCCTCTTT	CCACTTCCTCCTTCC	-
8	IRF3_HUMAN.H11MO.0.B	-1	3.93243e-07	0.000157691	3.79837e-05	13	ATCACTTCCTCTTT	TCACTTTCCCTTTCCCTTTC	-
8	IRF8_HUMAN.H11MO.0.B	-1	6.21463e-07	0.000249207	5.33579e-05	13	ATCACTTCCTCTTT	TTACTTTCACTTCCTCTTTT	-
8	SPIB_HUMAN.H11MO.0.A	1	8.57393e-07	0.000343814	6.62531e-05	14	ATCACTTCCTCTTT	TTTCACTTCCTCTTTTT	-
8	BC11A_HUMAN.H11MO.0.A	2	1.06413e-06	0.000426715	7.47527e-05	14	ATCACTTCCTCTTT	TTTTCACTTCCTCTTTT	-
8	ELF3_HUMAN.H11MO.0.A	-1	1.87795e-06	0.00075306	0.000120929	13	ATCACTTCCTCTTT	CCACTTCCTGGTTC	-
8	ELF2_HUMAN.H11MO.0.C	-1	5.33703e-06	0.00214015	0.000317236	13	ATCACTTCCTCTTT	CCACTTCCGGGTT	-
8	ELF1_HUMAN.H11MO.0.A	-1	1.08197e-05	0.0043387	0.000597191	13	ATCACTTCCTCTTT	CCACTTCCGGGTTC	-
8	ETV5_HUMAN.H11MO.0.C	0	1.29994e-05	0.00521276	0.000669666	14	ATCACTTCCTCTTT	CTCACTTCCTGCTC	-
8	GABPA_HUMAN.H11MO.0.A	-1	1.42379e-05	0.00570941	0.000687627	13	ATCACTTCCTCTTT	CCACTTCCGGTTCC	-
8	IRF4_HUMAN.H11MO.0.A	3	3.32902e-05	0.0133494	0.00151319	14	ATCACTTCCTCTTT	AGTTTCACTTCCTCTTTT	-
8	IRF9_HUMAN.H11MO.0.C	-3	3.76913e-05	0.0151142	0.00161806	11	ATCACTTCCTCTTT	AGTTTCGCTTTC	-
8	ETS1_HUMAN.H11MO.0.A	-1	3.98848e-05	0.0159938	0.00162211	13	ATCACTTCCTCTTT	CCACTTCCTGTCT	-
8	ERG_HUMAN.H11MO.0.A	-1	4.34532e-05	0.0174247	0.00167887	13	ATCACTTCCTCTTT	CCACTTCCTGCCC	-
8	ETV2_HUMAN.H11MO.0.B	0	5.60913e-05	0.0224926	0.00206319	14	ATCACTTCCTCTTT	CCCACTTCCTGTTTCC	-
8	ELK1_HUMAN.H11MO.0.B	-1	5.87402e-05	0.0235548	0.00206319	11	ATCACTTCCTCTTT	CCACTTCCGGT	-
8	ELK4_HUMAN.H11MO.0.A	-1	0.00027067	0.108538	0.00909364	12	ATCACTTCCTCTTT	CCACTTCCGGTC	-
8	BATF3_HUMAN.H11MO.0.B	-2	0.000349929	0.140321	0.0112666	12	ATCACTTCCTCTTT	CAGTTTCATTATGACTC	+
8	ETV4_HUMAN.H11MO.0.B	-2	0.00100857	0.404436	0.0304799	11	ATCACTTCCTCTTT	CCCTTCCTGTT	-
8	ETS2_HUMAN.H11MO.0.B	0	0.00102556	0.411249	0.0304799	13	ATCACTTCCTCTTT	TCCTCTTCCTTCC	-
8	IRF7_HUMAN.H11MO.0.C	-5	0.00111192	0.445878	0.0318225	9	ATCACTTCCTCTTT	TTTCACTTTC	-
8	ETV1_HUMAN.H11MO.0.A	-2	0.00124983	0.501181	0.034492	11	ATCACTTCCTCTTT	CACTTCCGGCC	-
8	FLI1_HUMAN.H11MO.0.A	2	0.00232289	0.931477	0.0618951	14	ATCACTTCCTCTTT	TCCCTCCTTCCTTCCTCC	-
8	MZF1_HUMAN.H11MO.0.B	-1	0.00320466	1.28507	0.0825442	13	ATCACTTCCTCTTT	CCCAATCCCCTCC	-
8	ZN394_HUMAN.H11MO.0.C	6	0.00548761	2.20053	0.134287	14	ATCACTTCCTCTTT	ATTCCATTCTATTCCATTCT	-
8	TAF1_HUMAN.H11MO.0.A	2	0.00556104	2.22998	0.134287	14	ATCACTTCCTCTTT	CCGCCGCCGCCATCTT	-
8	FEV_HUMAN.H11MO.0.B	-2	0.00588632	2.36041	0.137834	10	ATCACTTCCTCTTT	CGCTTCCCGC	-
8	ZFP82_HUMAN.H11MO.0.C	10	0.00671623	2.69321	0.152642	14	ATCACTTCCTCTTT	TTCCATTTCACTAATTCTCTCTTC	+
8	PRDM6_HUMAN.H11MO.0.C	-1	0.00865608	3.47109	0.191108	13	ATCACTTCCTCTTT	TTTTTTTCTTTTT	-
8	ZIM3_HUMAN.H11MO.0.C	0	0.0091471	3.66799	0.196339	14	ATCACTTCCTCTTT	TTGGGTTTCTGTTGCTTGC	+
8	Z354A_HUMAN.H11MO.0.C	6	0.00971277	3.89482	0.202847	14	ATCACTTCCTCTTT	ATTTAGTCCATTTACATTTAATGT	+
8	SIX2_HUMAN.H11MO.0.A	-3	0.0173904	6.97354	0.353632	11	ATCACTTCCTCTTT	GTCTCAGGTTTCA	-
8	SMAD3_HUMAN.H11MO.0.B	-2	0.0223902	8.97849	0.443629	12	ATCACTTCCTCTTT	CTCTGTCACCTG	+
8	FEZF1_HUMAN.H11MO.0.C	-3	0.0236734	9.49302	0.457327	11	ATCACTTCCTCTTT	GCTGCTCTTTTT	+
9	RUNX1_HUMAN.H11MO.0.A	-3	7.04375e-09	2.82454e-06	3.98327e-06	11	ATAGAAACCACAAC	GAAACCACAGA	-
9	RUNX3_HUMAN.H11MO.0.A	-4	9.99585e-09	4.00833e-06	3.98327e-06	10	ATAGAAACCACAAC	AAACCACAAA	-
9	RUNX2_HUMAN.H11MO.0.A	-2	9.27597e-07	0.000371966	0.000246427	12	ATAGAAACCACAAC	AAAAACCACAGACA	-
9	PEBB_HUMAN.H11MO.0.C	-3	1.60576e-06	0.00064391	0.000319942	11	ATAGAAACCACAAC	CAAACCACAGA	-
9	ZIM3_HUMAN.H11MO.0.C	1	0.000509382	0.204262	0.0811939	14	ATAGAAACCACAAC	GCAAGCAACAGAAACCCAA	-
9	STAT2_HUMAN.H11MO.0.A	5	0.00176279	0.706877	0.234152	14	ATAGAAACCACAAC	AGGAAAATGAAACTGAAAG	+
9	FEZF1_HUMAN.H11MO.0.C	-2	0.00448671	1.79917	0.397772	12	ATAGAAACCACAAC	AAAAAGAGCAGC	-
9	FOXO1_HUMAN.H11MO.0.A	-2	0.00448671	1.79917	0.397772	12	ATAGAAACCACAAC	AGTAAACAGGAA	-
9	GFI1B_HUMAN.H11MO.0.A	-4	0.00449187	1.80124	0.397772	10	ATAGAAACCACAAC	AAATCACAGC	-
9	AIRE_HUMAN.H11MO.0.C	6	0.00605746	2.42904	0.48277	12	ATAGAAACCACAAC	TTAACCAATATAACCAAT	-
9	GFI1_HUMAN.H11MO.0.C	-4	0.00666882	2.6742	0.483177	10	ATAGAAACCACAAC	AAATCACAGC	-
9	IRF7_HUMAN.H11MO.0.C	-3	0.00808751	3.24309	0.537135	10	ATAGAAACCACAAC	GAAAGTGAAA	+
9	FOXH1_HUMAN.H11MO.0.A	-3	0.00886672	3.55555	0.543588	9	ATAGAAACCACAAC	CAATCCACA	-
9	FOXP1_HUMAN.H11MO.0.A	-3	0.0114333	4.58474	0.624696	9	ATAGAAACCACAAC	ATAAACAAA	-
9	ZNF41_HUMAN.H11MO.0.C	10	0.012572	5.04137	0.624696	14	ATAGAAACCACAAC	CACAAGGGAGTAAGGCACCATGAG	+
9	ANDR_HUMAN.H11MO.0.A	-2	0.0127234	5.1021	0.624696	12	ATAGAAACCACAAC	AGCAAACAAAAAAGAACA	-
9	FOXK1_HUMAN.H11MO.0.A	0	0.013325	5.34333	0.624696	10	ATAGAAACCACAAC	AAAGTAAACA	-
9	NR1H3_HUMAN.H11MO.0.B	6	0.0167089	6.70026	0.717795	13	ATAGAAACCACAAC	TGACCTGCAGTGACCTCTG	-
9	ZN274_HUMAN.H11MO.0.A	8	0.0182043	7.29991	0.717795	12	ATAGAAACCACAAC	CATACTGGAGAGAAACCCTA	+
9	SRY_HUMAN.H11MO.0.B	-3	0.018692	7.49548	0.717795	9	ATAGAAACCACAAC	AAAACAAAA	-
9	SIX2_HUMAN.H11MO.0.A	-2	0.0189134	7.58427	0.717795	12	ATAGAAACCACAAC	TGAAACCTGAGAC	+
9	THA11_HUMAN.H11MO.0.B	-4	0.0211882	8.49647	0.767576	10	ATAGAAACCACAAC	GAACTACAACTCCCAGCATGCC	-
10	COE1_HUMAN.H11MO.0.A	-2	7.36809e-09	2.9546e-06	5.89447e-06	12	ATAAGTCCCTAGGG	AAGTCCCCAGGGACC	+
10	ZN320_HUMAN.H11MO.0.C	1	0.000678242	0.271975	0.140497	14	ATAAGTCCCTAGGG	CACTGGCCCCCTGGTCCCAC	-
10	ZBT48_HUMAN.H11MO.0.C	0	0.000702485	0.281697	0.140497	12	ATAAGTCCCTAGGG	CACGGTCCCTAA	-
10	MZF1_HUMAN.H11MO.0.B	0	0.001042	0.417843	0.166721	13	ATAAGTCCCTAGGG	CCCAATCCCCTCC	-
10	ZNF41_HUMAN.H11MO.0.C	10	0.001766	0.708166	0.235467	14	ATAAGTCCCTAGGG	CTCATGGTGCCTTACTCCCTTGTG	-
10	AP2A_HUMAN.H11MO.0.A	-3	0.00743331	2.98076	0.695274	11	ATAAGTCCCTAGGG	ATGCCCTGAGGCCAT	+
10	IKZF1_HUMAN.H11MO.0.C	-3	0.00814422	3.26583	0.695274	8	ATAAGTCCCTAGGG	TCTCCCAA	-
10	SUH_HUMAN.H11MO.0.A	-3	0.0101539	4.07169	0.695274	11	ATAAGTCCCTAGGG	TTTCCCACGCC	-
10	AP2C_HUMAN.H11MO.0.A	-3	0.0103815	4.16297	0.695274	11	ATAAGTCCCTAGGG	ATGCCCTGAGGCCA	+
10	MITF_HUMAN.H11MO.0.A	-3	0.0112982	4.53058	0.695274	10	ATAAGTCCCTAGGG	GGTCACGTGA	-
10	AP2B_HUMAN.H11MO.0.B	-5	0.0112982	4.53058	0.695274	9	ATAAGTCCCTAGGG	GCCCCCGGGC	-
10	NR1I2_HUMAN.H11MO.0.C	0	0.0125496	5.0324	0.717121	14	ATAAGTCCCTAGGG	TGAGGTCAAAAAAGTTCAG	+
10	ZNF76_HUMAN.H11MO.0.C	3	0.0138326	5.54688	0.73774	14	ATAAGTCCCTAGGG	ACTACAATTCCCAGAATGCCCC	-
10	BMAL1_HUMAN.H11MO.0.A	-3	0.017974	7.20759	0.847721	11	ATAAGTCCCTAGGG	AGTCACGTGGC	-
10	USF1_HUMAN.H11MO.0.A	-3	0.0180141	7.22365	0.847721	11	ATAAGTCCCTAGGG	GGTCACGTGACC	+
10	TFEB_HUMAN.H11MO.0.C	-3	0.0247198	9.91263	0.997506	9	ATAAGTCCCTAGGG	GGTCACGTG	+
11	ZNF18_HUMAN.H11MO.0.C	-4	0.000300804	0.120622	0.234811	10	TATGCATTTTCTCA	CCAGTTCACACC	-
11	NFAC1_HUMAN.H11MO.0.B	1	0.00092266	0.369987	0.301427	14	TATGCATTTTCTCA	TTTCTTTTTTTCCAT	-
11	BC11A_HUMAN.H11MO.0.A	0	0.00139726	0.560302	0.301427	14	TATGCATTTTCTCA	TTTTCACTTCCTCTTTT	-
11	NFAC3_HUMAN.H11MO.0.B	-5	0.00204883	0.821579	0.301427	9	TATGCATTTTCTCA	AGTTTTCCA	-
11	SUH_HUMAN.H11MO.0.A	-7	0.0024268	0.973146	0.301427	7	TATGCATTTTCTCA	TTTCCCACGCC	-
11	PRDM1_HUMAN.H11MO.0.A	-3	0.0026496	1.06249	0.301427	11	TATGCATTTTCTCA	TCACTTTCACTTTC	-
11	STA5B_HUMAN.H11MO.0.A	-6	0.00270299	1.0839	0.301427	8	TATGCATTTTCTCA	ATTTCTAAGAAA	-
11	STAT2_HUMAN.H11MO.0.A	0	0.00356006	1.42758	0.347378	14	TATGCATTTTCTCA	CTTTCAGTTTCATTTTCCT	-
11	ZN350_HUMAN.H11MO.0.C	0	0.00441791	1.77158	0.347941	14	TATGCATTTTCTCA	CAGTCCTTTTATGACCTA	+
11	MTF1_HUMAN.H11MO.0.C	-4	0.00473496	1.89872	0.347941	10	TATGCATTTTCTCA	GTTTTGCACACGGCACT	-
11	NFAC4_HUMAN.H11MO.0.C	-3	0.00490301	1.96611	0.347941	10	TATGCATTTTCTCA	AAATTTTCCT	-
11	CEBPA_HUMAN.H11MO.0.A	-5	0.00693833	2.78227	0.370259	9	TATGCATTTTCTCA	GATTGCACAACC	-
11	BRAC_HUMAN.H11MO.0.A	-6	0.00706422	2.83275	0.370259	8	TATGCATTTTCTCA	ATTTCACACCTCCCTGCTAA	-
11	CEBPE_HUMAN.H11MO.0.A	-3	0.00740204	2.96822	0.370259	11	TATGCATTTTCTCA	AAGATTGCGCAA	-
11	BATF3_HUMAN.H11MO.0.B	-4	0.0078815	3.16048	0.370259	10	TATGCATTTTCTCA	CAGTTTCATTATGACTC	+
11	PRDM6_HUMAN.H11MO.0.C	-3	0.00834534	3.34648	0.370259	11	TATGCATTTTCTCA	TTTTTTTCTTTTT	-
11	ZN274_HUMAN.H11MO.0.A	-2	0.00852968	3.4204	0.370259	12	TATGCATTTTCTCA	TAGGGTTTCTCTCCAGTATG	-
11	NANOG_HUMAN.H11MO.0.A	-4	0.00892452	3.57873	0.370259	10	TATGCATTTTCTCA	TCCTTTGTTATGCAAAT	+
11	ZN384_HUMAN.H11MO.0.C	-2	0.00955643	3.83213	0.370259	12	TATGCATTTTCTCA	CCGATTTTTTCC	-
11	IRF2_HUMAN.H11MO.0.A	-3	0.00965693	3.87243	0.370259	11	TATGCATTTTCTCA	TTACTTTCACTTTCACTTTC	-
11	NFAC2_HUMAN.H11MO.0.B	-4	0.0107007	4.29097	0.370259	9	TATGCATTTTCTCA	AATTTTCCA	-
11	STA5A_HUMAN.H11MO.0.A	-7	0.010833	4.34404	0.370259	7	TATGCATTTTCTCA	TTTCCTAGAA	-
11	IRF1_HUMAN.H11MO.0.A	-3	0.0109197	4.37878	0.370259	11	TATGCATTTTCTCA	TTACTTTCACTTTCATTTTC	-
11	STAT6_HUMAN.H11MO.0.B	-8	0.0120852	4.84618	0.370259	6	TATGCATTTTCTCA	TTCTCAGGAAA	+
11	HLF_HUMAN.H11MO.0.C	-4	0.0121241	4.86175	0.370259	10	TATGCATTTTCTCA	CTGTTACGTAATC	-
11	IRF8_HUMAN.H11MO.0.B	-3	0.0123323	4.94525	0.370259	11	TATGCATTTTCTCA	TTACTTTCACTTCCTCTTTT	-
11	SPI1_HUMAN.H11MO.0.A	-1	0.0128626	5.15789	0.371877	13	TATGCATTTTCTCA	TTTCACTTCCTCTTTTT	-
11	IKZF1_HUMAN.H11MO.0.C	-7	0.0138334	5.54719	0.385661	7	TATGCATTTTCTCA	TCTCCCAA	-
11	STAT4_HUMAN.H11MO.0.A	-7	0.0154877	6.21056	0.397767	7	TATGCATTTTCTCA	TTTCCTGGAAG	+
11	ETV5_HUMAN.H11MO.0.C	-2	0.0157896	6.33163	0.397767	12	TATGCATTTTCTCA	CTCACTTCCTGCTC	-
11	IRF7_HUMAN.H11MO.0.C	-1	0.0157963	6.33432	0.397767	10	TATGCATTTTCTCA	TTTCACTTTC	-
11	ETS2_HUMAN.H11MO.0.B	-3	0.0164084	6.57978	0.40027	11	TATGCATTTTCTCA	TCCTCTTCCTTCC	-
11	ZFP82_HUMAN.H11MO.0.C	8	0.0178891	7.17354	0.414814	14	TATGCATTTTCTCA	TTCCATTTCACTAATTCTCTCTTC	+
11	CEBPD_HUMAN.H11MO.0.C	-6	0.018587	7.45339	0.414814	8	TATGCATTTTCTCA	ATTGCACAACC	+
11	STAT1_HUMAN.H11MO.0.A	-3	0.0191302	7.67123	0.414814	11	TATGCATTTTCTCA	CCCCTTTCCTGGAAATCAC	+
11	CEBPB_HUMAN.H11MO.0.A	-5	0.0199303	7.99205	0.418251	9	TATGCATTTTCTCA	TATTGCACAATC	-
11	PO5F1_HUMAN.H11MO.0.A	-5	0.0203604	8.16451	0.418251	9	TATGCATTTTCTCA	CCTTTGTTATGCAAAT	+
12	AIRE_HUMAN.H11MO.0.C	2	0.00242611	0.972871	0.983294	14	TGGGATAACTGGAA	ATTGGTTTTATTGGTTAA	+
12	IKZF1_HUMAN.H11MO.0.C	1	0.0024521	0.983294	0.983294	7	TGGGATAACTGGAA	TTGGGAGA	+
12	NFAC1_HUMAN.H11MO.0.B	1	0.00572442	2.29549	1	14	TGGGATAACTGGAA	ATGGAAAAAAAGAAA	+
12	ZN140_HUMAN.H11MO.0.C	6	0.00621693	2.49299	1	14	TGGGATAACTGGAA	TAGGAGCGGAATTGCTGGGTCATA	-
12	TEAD4_HUMAN.H11MO.0.A	-4	0.0090876	3.64413	1	10	TGGGATAACTGGAA	ATGCCAGGAATGT	-
12	ZNF76_HUMAN.H11MO.0.C	1	0.0114027	4.57249	1	14	TGGGATAACTGGAA	GGGGCATTCTGGGAATTGTAGT	+
12	ZN341_HUMAN.H11MO.0.C	4	0.0120795	4.84386	1	14	TGGGATAACTGGAA	GGGGGGGGGGGGAGGGAAGAGC	+
12	TEAD1_HUMAN.H11MO.0.A	-5	0.0139697	5.60186	1	9	TGGGATAACTGGAA	TGGCTGGAATGT	-
12	ZN143_HUMAN.H11MO.0.A	-1	0.0236169	9.47038	1	13	TGGGATAACTGGAA	GGCATTCTGGGAATTGTAGTTC	+
12	ZN264_HUMAN.H11MO.0.C	2	0.0248697	9.97276	1	14	TGGGATAACTGGAA	AATGGGATTAGTGCCCTTATAAGA	-
12	VEZF1_HUMAN.H11MO.0.C	-1	0.0249296	9.99676	1	13	TGGGATAACTGGAA	GGGGAGGGGGGAGGGGGAGGGG	+
13	SUH_HUMAN.H11MO.0.A	1	3.04637e-06	0.00122159	0.00242485	10	TTCCCACGGAAAAC	TTTCCCACGCC	-
13	BRAC_HUMAN.H11MO.0.A	2	0.000278506	0.111681	0.110842	14	TTCCCACGGAAAAC	ATTTCACACCTCCCTGCTAA	-
13	ZNF18_HUMAN.H11MO.0.C	4	0.000587231	0.23548	0.155808	8	TTCCCACGGAAAAC	CCAGTTCACACC	-
13	E2F1_HUMAN.H11MO.0.A	2	0.00212924	0.853825	0.308927	12	TTCCCACGGAAAAC	CTTTCCCGCCCCCC	-
13	IKZF1_HUMAN.H11MO.0.C	1	0.00222568	0.892497	0.308927	7	TTCCCACGGAAAAC	TCTCCCAA	-
13	TBX21_HUMAN.H11MO.0.A	0	0.00232866	0.933791	0.308927	13	TTCCCACGGAAAAC	TTCACACCTCCAC	-
13	TBX3_HUMAN.H11MO.0.C	0	0.0039833	1.59731	0.3952	11	TTCCCACGGAAAAC	TTCCCACCTCC	-
13	E2F3_HUMAN.H11MO.0.A	1	0.00484809	1.94408	0.3952	10	TTCCCACGGAAAAC	TTTCCCGCCCT	-
13	MTF1_HUMAN.H11MO.0.C	4	0.00488665	1.95955	0.3952	13	TTCCCACGGAAAAC	GTTTTGCACACGGCACT	-
13	KAISO_HUMAN.H11MO.0.A	0	0.00496495	1.99094	0.3952	14	TTCCCACGGAAAAC	TTCTCGCGAGATTTG	-
13	ZNF76_HUMAN.H11MO.0.C	7	0.00591096	2.37029	0.427727	14	TTCCCACGGAAAAC	ACTACAATTCCCAGAATGCCCC	-
13	RFX3_HUMAN.H11MO.0.B	2	0.00679464	2.72465	0.4507	12	TTCCCACGGAAAAC	GGTTGCCATGGTAA	+
13	COE1_HUMAN.H11MO.0.A	1	0.0081449	3.2661	0.498706	14	TTCCCACGGAAAAC	GGTCCCTGGGGACTT	-
13	CLOCK_HUMAN.H11MO.0.C	0	0.00978632	3.92431	0.551296	14	TTCCCACGGAAAAC	CAGACACGTGAACA	+
13	TFDP1_HUMAN.H11MO.0.C	2	0.010389	4.16599	0.551296	12	TTCCCACGGAAAAC	TTTTCCCGCCCCCC	-
13	RFX1_HUMAN.H11MO.0.B	7	0.0123405	4.94855	0.605708	14	TTCCCACGGAAAAC	GCCCCGGTTGCCATGGCGACGG	+
13	EGR1_HUMAN.H11MO.0.A	4	0.0129363	5.18746	0.605708	13	TTCCCACGGAAAAC	CCCCCGCCCACGCCCTC	-
13	ZN143_HUMAN.H11MO.0.A	9	0.0147343	5.90847	0.651569	13	TTCCCACGGAAAAC	GAACTACAATTCCCAGAATGCC	-
13	E2F6_HUMAN.H11MO.0.A	3	0.0181215	7.26674	0.72715	10	TTCCCACGGAAAAC	CCCTTCCCGCCCC	-
13	GATA2_HUMAN.H11MO.0.A	2	0.0191208	7.66746	0.72715	14	TTCCCACGGAAAAC	CCTTATCTCCACCCCCCAG	-
13	E2F4_HUMAN.H11MO.0.A	2	0.0191841	7.69282	0.72715	11	TTCCCACGGAAAAC	ATTTCCCGCCCCC	-
13	GATA1_HUMAN.H11MO.0.A	2	0.0202353	8.11434	0.728417	14	TTCCCACGGAAAAC	TCTTATCTGTCCCCGCCAG	-
13	AHR_HUMAN.H11MO.0.B	-3	0.0210478	8.44015	0.728417	9	TTCCCACGGAAAAC	GCACGCAAC	-
13	FEV_HUMAN.H11MO.0.B	3	0.022169	8.88975	0.735252	7	TTCCCACGGAAAAC	CGCTTCCCGC	-
14	ZN274_HUMAN.H11MO.0.A	9	0.00191031	0.766033	1	11	TCTCCTGTATCGTC	TAGGGTTTCTCTCCAGTATG	-
14	NR1H3_HUMAN.H11MO.0.B	0	0.00791209	3.17275	1	14	TCTCCTGTATCGTC	TGACCTGCAGTGACCTCTG	-
14	NFAC2_HUMAN.H11MO.0.B	3	0.0101244	4.0599	1	6	TCTCCTGTATCGTC	AATTTTCCA	-
14	THA_HUMAN.H11MO.0.C	1	0.0140755	5.64428	1	14	TCTCCTGTATCGTC	CTGACCTGAAGTGACCC	-
14	HSF2_HUMAN.H11MO.0.A	-1	0.0148636	5.9603	1	13	TCTCCTGTATCGTC	TTCTAGAACATTCT	-
14	ZN770_HUMAN.H11MO.0.C	3	0.0152707	6.12357	1	14	TCTCCTGTATCGTC	GATCCTCCCGCCTCAGCCTCCC	-
14	NFAC3_HUMAN.H11MO.0.B	3	0.0164381	6.5917	1	6	TCTCCTGTATCGTC	AGTTTTCCA	-
15	OTX2_HUMAN.H11MO.0.A	3	0.00122264	0.490279	0.812787	8	GGATTACAGTCCCA	AGGGGATTAAC	+
15	CRX_HUMAN.H11MO.0.B	5	0.00259231	1.03951	0.812787	8	GGATTACAGTCCCA	TAAGAGGATTAGG	+
15	NKX61_HUMAN.H11MO.0.B	-1	0.00388226	1.55679	0.812787	13	GGATTACAGTCCCA	CATTAAATTCCCATTAATC	-
15	ZN260_HUMAN.H11MO.0.C	1	0.0040538	1.62557	0.812787	14	GGATTACAGTCCCA	TGGAATACTATGCAGCCATAAAAA	-
15	MZF1_HUMAN.H11MO.0.B	5	0.00599697	2.40478	0.961914	8	GGATTACAGTCCCA	GGAGGGGATTGGG	+
15	ZN140_HUMAN.H11MO.0.C	8	0.00741835	2.97476	0.991586	14	GGATTACAGTCCCA	TAGGAGCGGAATTGCTGGGTCATA	-
15	FOXH1_HUMAN.H11MO.0.A	3	0.0105087	4.214	1	6	GGATTACAGTCCCA	TGTGGATTG	+
15	TEAD4_HUMAN.H11MO.0.A	0	0.0131764	5.28374	1	13	GGATTACAGTCCCA	ACATTCCTGGCAT	+
15	NFAC3_HUMAN.H11MO.0.B	1	0.0156321	6.26847	1	8	GGATTACAGTCCCA	TGGAAAACT	+
15	TEAD1_HUMAN.H11MO.0.A	0	0.0160912	6.45256	1	12	GGATTACAGTCCCA	ACATTCCAGCCA	+
15	PRD14_HUMAN.H11MO.0.A	0	0.0174589	7.00103	1	14	GGATTACAGTCCCA	AGGTTAGAGACCTA	+
15	NFAC4_HUMAN.H11MO.0.C	1	0.0200187	8.02751	1	9	GGATTACAGTCCCA	AGGAAAATTT	+
15	ARI5B_HUMAN.H11MO.0.C	1	0.0203726	8.16943	1	12	GGATTACAGTCCCA	CACAATACTAACA	-
15	NFAC1_HUMAN.H11MO.0.B	2	0.0221483	8.88146	1	13	GGATTACAGTCCCA	ATGGAAAAAAAGAAA	+
15	ZN264_HUMAN.H11MO.0.C	4	0.0242868	9.73899	1	14	GGATTACAGTCCCA	AATGGGATTAGTGCCCTTATAAGA	-
15	GATA3_HUMAN.H11MO.0.A	2	0.0246794	9.89645	1	9	GGATTACAGTCCCA	AAAGATAAGAA	+
16	ZN341_HUMAN.H11MO.0.C	2	0.00250173	1.00319	0.953828	14	TGATCCATCTACCT	GCTCTTCCCTCCCCCCCCCCCC	-
16	ZN770_HUMAN.H11MO.0.C	-1	0.00499861	2.00444	0.953828	13	TGATCCATCTACCT	GATCCTCCCGCCTCAGCCTCCC	-
16	ZN554_HUMAN.H11MO.0.C	2	0.00715403	2.86877	0.953828	14	TGATCCATCTACCT	GCTGAGCCATGTGGGGTGCT	+
16	Z354A_HUMAN.H11MO.0.C	3	0.00755723	3.03045	0.953828	14	TGATCCATCTACCT	ATTTAGTCCATTTACATTTAATGT	+
16	NR1D1_HUMAN.H11MO.0.B	5	0.0078873	3.16281	0.953828	14	TGATCCATCTACCT	CCTTCTGACCCACTTCCCT	-
16	CUX1_HUMAN.H11MO.0.C	0	0.00855232	3.42948	0.953828	14	TGATCCATCTACCT	CCATCGATCCCCCT	-
16	ELF5_HUMAN.H11MO.0.A	2	0.0108431	4.34807	0.953828	13	TGATCCATCTACCT	CCACTTCCTCCTTCC	-
16	GATA2_HUMAN.H11MO.0.A	2	0.0122843	4.92599	0.953828	14	TGATCCATCTACCT	CCTTATCTCCACCCCCCAG	-
16	GATA1_HUMAN.H11MO.0.A	2	0.0130698	5.24098	0.953828	14	TGATCCATCTACCT	TCTTATCTGTCCCCGCCAG	-
16	ZBTB6_HUMAN.H11MO.0.C	1	0.0138885	5.56929	0.953828	12	TGATCCATCTACCT	CGGCTCCAGCACC	-
16	CRX_HUMAN.H11MO.0.B	2	0.0138885	5.56929	0.953828	11	TGATCCATCTACCT	CCTAATCCTCTTA	-
16	NDF2_HUMAN.H11MO.0.B	-4	0.015679	6.28728	0.953828	9	TGATCCATCTACCT	CCATCTGTT	-
16	HXA1_HUMAN.H11MO.0.C	-1	0.0169995	6.8168	0.953828	10	TGATCCATCTACCT	CATCCATCAA	-
16	PO3F2_HUMAN.H11MO.0.A	1	0.0181989	7.29777	0.953828	14	TGATCCATCTACCT	TTCATGCATATTCATTC	+
16	TAL1_HUMAN.H11MO.0.A	2	0.018828	7.55002	0.953828	14	TGATCCATCTACCT	CCTTATCTGCCCCCCCCAG	-
16	ZFP82_HUMAN.H11MO.0.C	-2	0.0194867	7.81416	0.953828	12	TGATCCATCTACCT	TTCCATTTCACTAATTCTCTCTTC	+
16	CLOCK_HUMAN.H11MO.0.C	-1	0.0202183	8.10753	0.953828	13	TGATCCATCTACCT	TGTTCACGTGTCTG	-
# Tomtom (Motif Comparison Tool): Version 5.3.3 compiled on Jun 10 2021 at 14:29:50
# The format of this file is described at https://meme-suite.org/meme/doc/tomtom-output-format.html.
# tomtom -no-ssc -oc my-motifs/cv-best-motifs/results-with-E-value-10/core-vs-individual/EBNA2-Mutu3 -verbosity 1 -min-overlap 5 -dist ed -evalue -thresh 10.0 my-motifs/cv-best-motifs/10-EBNA2-Mutu3/motif.meme motif_databases/HUMAN/HOCOMOCOv11_core_HUMAN_mono_meme_format.meme
