## Supplementary material for "Epstein-Barr virus nuclear antigen proteins deploy diverse mechanisms to bind the human genome": All Supplemental Files: tomtom.tsv

Query_ID	Target_ID	Optimal_offset	p-value	E-value	q-value	Overlap	Query_consensus	Target_consensus	Orientation
1	ZN770_HUMAN.H11MO.0.C	2	2.76736e-05	0.0110971	0.0221111	14	GAGGCCAAGGCAGG	GGGAGGCTGAGGCGGGAGGATC	+
1	NR1H3_HUMAN.H11MO.0.B	2	0.000698073	0.279927	0.278879	14	GAGGCCAAGGCAGG	CAGAGGTCACTGCAGGTCA	+
1	Z324A_HUMAN.H11MO.0.C	2	0.00137894	0.552953	0.367254	14	GAGGCCAAGGCAGG	TGGCAGCAAAGGATGGTTTGATA	-
1	E2F3_HUMAN.H11MO.0.A	-6	0.00318873	1.27868	0.515623	8	GAGGCCAAGGCAGG	AGGGCGGGAAA	+
1	P63_HUMAN.H11MO.0.A	2	0.00406183	1.62879	0.515623	14	GAGGCCAAGGCAGG	GGCATGTCCAGGCATGCCC	+
1	ZSC22_HUMAN.H11MO.0.C	-1	0.00421139	1.68877	0.515623	13	GAGGCCAAGGCAGG	GGTCTGAGGGAGGAGG	+
1	THB_HUMAN.H11MO.0.C	0	0.00451738	1.81147	0.515623	14	GAGGCCAAGGCAGG	GAGGTCAGGTCAGGTCA	+
1	KLF1_HUMAN.H11MO.0.A	-1	0.00780135	3.12834	0.626857	13	GAGGCCAAGGCAGG	GGGGCGGGGCCGGG	+
1	KLF5_HUMAN.H11MO.0.A	-1	0.00780135	3.12834	0.626857	13	GAGGCCAAGGCAGG	AGGGTGGGGCTGGG	+
1	THA_HUMAN.H11MO.0.C	-1	0.00784557	3.14607	0.626857	13	GAGGCCAAGGCAGG	GGGTCACTTCAGGTCAG	+
1	P73_HUMAN.H11MO.0.A	3	0.0128498	5.15278	0.933359	14	GAGGCCAAGGCAGG	AGACATGCCCAGACATGCC	+
1	KLF6_HUMAN.H11MO.0.A	2	0.0150259	6.0254	0.996253	14	GAGGCCAAGGCAGG	GGAAGGGCGGGGCCGGGGG	+
1	RORA_HUMAN.H11MO.0.C	3	0.0171929	6.89436	0.996253	10	GAGGCCAAGGCAGG	AACTAGGTCAGGG	+
1	KLF3_HUMAN.H11MO.0.B	4	0.021478	8.61269	0.996253	14	GAGGCCAAGGCAGG	GGGGAGGGGCGGGGCCGGG	+
2	IRF8_HUMAN.H11MO.0.B	1	5.46872e-09	2.19296e-06	4.32551e-06	14	AAGTTTCACTTCCG	TTACTTTCACTTCCTCTTTT	-
2	IRF4_HUMAN.H11MO.0.A	-1	1.07458e-07	4.30907e-05	4.24972e-05	13	AAGTTTCACTTCCG	AGTTTCACTTCCTCTTTT	-
2	STAT2_HUMAN.H11MO.0.A	4	4.17041e-06	0.00167234	0.00109954	14	AAGTTTCACTTCCG	CTTTCAGTTTCATTTTCCT	-
2	PRDM1_HUMAN.H11MO.0.A	1	8.28685e-06	0.00332303	0.00163863	13	AAGTTTCACTTCCG	TCACTTTCACTTTC	-
2	IRF2_HUMAN.H11MO.0.A	1	2.2274e-05	0.00893187	0.00349377	14	AAGTTTCACTTCCG	TTACTTTCACTTTCACTTTC	-
2	IRF1_HUMAN.H11MO.0.A	1	2.65029e-05	0.0106277	0.00349377	14	AAGTTTCACTTCCG	TTACTTTCACTTTCATTTTC	-
2	IRF9_HUMAN.H11MO.0.C	-1	0.000260497	0.104459	0.0294344	12	AAGTTTCACTTCCG	AGTTTCGCTTTC	-
2	BC11A_HUMAN.H11MO.0.A	-2	0.000393876	0.157944	0.0389423	12	AAGTTTCACTTCCG	TTTTCACTTCCTCTTTT	-
2	IRF3_HUMAN.H11MO.0.B	7	0.00140309	0.562639	0.123309	13	AAGTTTCACTTCCG	TCACTTTCCCTTTCCCTTTC	-
2	IRF7_HUMAN.H11MO.0.C	-3	0.00178949	0.717585	0.141541	10	AAGTTTCACTTCCG	TTTCACTTTC	-
2	BATF3_HUMAN.H11MO.0.B	0	0.00247572	0.992766	0.178017	14	AAGTTTCACTTCCG	CAGTTTCATTATGACTC	+
2	SPIB_HUMAN.H11MO.0.A	-3	0.00319153	1.2798	0.203472	11	AAGTTTCACTTCCG	TTTCACTTCCTCTTTTT	-
2	SIX2_HUMAN.H11MO.0.A	5	0.00334423	1.34104	0.203472	8	AAGTTTCACTTCCG	GTCTCAGGTTTCA	-
2	ZN274_HUMAN.H11MO.0.A	2	0.00397007	1.592	0.212043	14	AAGTTTCACTTCCG	TAGGGTTTCTCTCCAGTATG	-
2	LEF1_HUMAN.H11MO.0.A	0	0.00402127	1.61253	0.212043	14	AAGTTTCACTTCCG	TCCTTTGATTTGCT	+
2	ELF5_HUMAN.H11MO.0.A	1	0.00520708	2.08804	0.25741	14	AAGTTTCACTTCCG	CCACTTCCTCCTTCC	-
2	ZFP82_HUMAN.H11MO.0.C	12	0.00586362	2.35131	0.268661	12	AAGTTTCACTTCCG	TTCCATTTCACTAATTCTCTCTTC	+
2	BRAC_HUMAN.H11MO.0.A	0	0.00611401	2.45172	0.268661	14	AAGTTTCACTTCCG	ATTTCACACCTCCCTGCTAA	-
2	SIX1_HUMAN.H11MO.0.A	6	0.0073458	2.94567	0.3058	8	AAGTTTCACTTCCG	GGTATCAGGTTTCA	-
2	ELF3_HUMAN.H11MO.0.A	1	0.0123554	4.95451	0.46536	13	AAGTTTCACTTCCG	CCACTTCCTGGTTC	-
2	NR2E3_HUMAN.H11MO.0.C	2	0.0123554	4.95451	0.46536	12	AAGTTTCACTTCCG	TGACTTTTGACTTT	-
2	OLIG2_HUMAN.H11MO.0.B	4	0.0134517	5.39413	0.483622	14	AAGTTTCACTTCCG	CCAGCTGTTTCCCTTCTG	+
2	SPI1_HUMAN.H11MO.0.A	3	0.0141357	5.6684	0.486116	14	AAGTTTCACTTCCG	TTTCACTTCCTCTTTTT	-
2	EHF_HUMAN.H11MO.0.B	2	0.0156596	6.27951	0.495442	13	AAGTTTCACTTCCG	GCCACTTCCTGGTTC	-
2	SMCA5_HUMAN.H11MO.0.C	-2	0.0156596	6.27951	0.495442	12	AAGTTTCACTTCCG	GATTCCATTCCATTC	-
2	ZIM3_HUMAN.H11MO.0.C	2	0.0187134	7.50406	0.550236	14	AAGTTTCACTTCCG	TTGGGTTTCTGTTGCTTGC	+
2	FOXK1_HUMAN.H11MO.0.A	-1	0.0187828	7.53191	0.550236	10	AAGTTTCACTTCCG	TGTTTACTTT	+
2	NFAC4_HUMAN.H11MO.0.C	1	0.0211361	8.47557	0.59706	9	AAGTTTCACTTCCG	AAATTTTCCT	-
2	OVOL1_HUMAN.H11MO.0.C	1	0.0222637	8.92776	0.597826	8	AAGTTTCACTTCCG	ACAGTTACA	-
2	GABPA_HUMAN.H11MO.0.A	1	0.0226749	9.09262	0.597826	13	AAGTTTCACTTCCG	CCACTTCCGGTTCC	-
2	PRGR_HUMAN.H11MO.0.A	2	0.023914	9.58953	0.598323	14	AAGTTTCACTTCCG	AGAACATTCTGTTCTT	+
2	REL_HUMAN.H11MO.0.B	2	0.0242066	9.70685	0.598323	13	AAGTTTCACTTCCG	TGGAATTTCCCTTCA	-
3	ZN502_HUMAN.H11MO.0.C	4	8.28524e-07	0.000332238	0.000663652	14	CCAATCCAATCCAT	GATTCCATTCGATTCCATTC	-
3	ZN582_HUMAN.H11MO.0.C	7	3.89595e-05	0.0156228	0.0156034	14	CCAATCCAATCCAT	GTTGATTGCATTCGATTCCATTCG	-
3	ZN394_HUMAN.H11MO.0.C	3	0.000148632	0.0596016	0.0396851	14	CCAATCCAATCCAT	ATTCCATTCTATTCCATTCT	-
3	SMCA5_HUMAN.H11MO.0.C	4	0.000661701	0.265342	0.132506	11	CCAATCCAATCCAT	GATTCCATTCCATTC	-
3	ZN140_HUMAN.H11MO.0.C	10	0.00417915	1.67584	0.669505	14	CCAATCCAATCCAT	TATGACCCAGCAATTCCGCTCCTA	+
3	NFAC1_HUMAN.H11MO.0.B	1	0.00993818	3.98521	0.998759	14	CCAATCCAATCCAT	TTTCTTTTTTTCCAT	-
3	LEF1_HUMAN.H11MO.0.A	1	0.0106884	4.28607	0.998759	13	CCAATCCAATCCAT	TCCTTTGATTTGCT	+
3	MZF1_HUMAN.H11MO.0.B	-4	0.0141497	5.67402	0.998759	10	CCAATCCAATCCAT	CCCAATCCCCTCC	-
3	AIRE_HUMAN.H11MO.0.C	4	0.0160339	6.4296	0.998759	14	CCAATCCAATCCAT	TTAACCAATATAACCAAT	-
3	PO3F2_HUMAN.H11MO.0.A	1	0.0162725	6.52529	0.998759	14	CCAATCCAATCCAT	TTCATGCATATTCATTC	+
3	ZBT48_HUMAN.H11MO.0.C	-4	0.0165923	6.65352	0.998759	10	CCAATCCAATCCAT	CACGGTCCCTAA	-
3	ZFP82_HUMAN.H11MO.0.C	2	0.0189939	7.61654	0.998759	14	CCAATCCAATCCAT	TTCCATTTCACTAATTCTCTCTTC	+
3	Z354A_HUMAN.H11MO.0.C	-3	0.0211799	8.49314	0.998759	11	CCAATCCAATCCAT	ATTTAGTCCATTTACATTTAATGT	+
3	TWST1_HUMAN.H11MO.0.A	-1	0.0212452	8.51934	0.998759	13	CCAATCCAATCCAT	TAATTAAAACCAGATGT	-
4	ZN121_HUMAN.H11MO.0.C	7	0.000669751	0.26857	0.53714	13	CTATGATGGCCAGG	GGTCTTGCTATGTTGCCCAG	-
4	ZN680_HUMAN.H11MO.0.C	-4	0.00685645	2.74944	1	10	CTATGATGGCCAGG	CATGTCCAAGAAGAATGAGG	+
4	PAX5_HUMAN.H11MO.0.A	6	0.00850627	3.41101	1	14	CTATGATGGCCAGG	GTCACGCTCTGCTGCCCAGGC	-
4	HXC9_HUMAN.H11MO.0.C	-1	0.00882538	3.53898	1	10	CTATGATGGCCAGG	TTTTATTGCC	+
4	HXB4_HUMAN.H11MO.0.B	-2	0.0132518	5.31399	1	8	CTATGATGGCCAGG	TTAATGGC	+
4	PBX3_HUMAN.H11MO.0.A	-3	0.0154133	6.18072	1	11	CTATGATGGCCAGG	TGATTGACAGG	+
4	BCL6_HUMAN.H11MO.0.A	-3	0.0174318	6.99015	1	11	CTATGATGGCCAGG	TGCTTTCTAGGAA	+
4	RORA_HUMAN.H11MO.0.C	-2	0.022685	9.09667	1	12	CTATGATGGCCAGG	AACTAGGTCAGGG	+
4	ZSC31_HUMAN.H11MO.0.C	-1	0.0229791	9.21463	1	13	CTATGATGGCCAGG	CATAACTGCCCTGCTGCC	-
4	PKNX1_HUMAN.H11MO.0.B	-3	0.0241785	9.6956	1	11	CTATGATGGCCAGG	TGATTGACAGG	+
5	SPIB_HUMAN.H11MO.0.A	2	2.60751e-06	0.00104561	0.00164014	14	TCACATCCGCTTTT	TTTCACTTCCTCTTTTT	-
5	IRF4_HUMAN.H11MO.0.A	4	4.17951e-06	0.00167599	0.00164014	14	TCACATCCGCTTTT	AGTTTCACTTCCTCTTTT	-
5	SPI1_HUMAN.H11MO.0.A	2	1.02724e-05	0.00411922	0.00268742	14	TCACATCCGCTTTT	TTTCACTTCCTCTTTTT	-
5	IRF8_HUMAN.H11MO.0.B	6	1.65184e-05	0.00662386	0.0032411	14	TCACATCCGCTTTT	TTACTTTCACTTCCTCTTTT	-
5	BC11A_HUMAN.H11MO.0.A	3	8.80302e-05	0.0353001	0.0138181	14	TCACATCCGCTTTT	TTTTCACTTCCTCTTTT	-
5	ELF2_HUMAN.H11MO.0.C	0	0.000591316	0.237118	0.0773489	13	TCACATCCGCTTTT	CCACTTCCGGGTT	-
5	ELF1_HUMAN.H11MO.0.A	0	0.000845254	0.338947	0.0947709	14	TCACATCCGCTTTT	CCACTTCCGGGTTC	-
5	BRAC_HUMAN.H11MO.0.A	3	0.00119197	0.47798	0.116939	14	TCACATCCGCTTTT	ATTTCACACCTCCCTGCTAA	-
5	IRF2_HUMAN.H11MO.0.A	6	0.0016606	0.665902	0.123428	14	TCACATCCGCTTTT	TTACTTTCACTTTCACTTTC	-
5	TBX21_HUMAN.H11MO.0.A	1	0.00176426	0.707469	0.123428	12	TCACATCCGCTTTT	TTCACACCTCCAC	-
5	GABPA_HUMAN.H11MO.0.A	0	0.00186822	0.749155	0.123428	14	TCACATCCGCTTTT	CCACTTCCGGTTCC	-
5	ZNF85_HUMAN.H11MO.0.C	3	0.00189226	0.758795	0.123428	14	TCACATCCGCTTTT	AGATTACTTCAGTTTTCTAT	-
5	ELF5_HUMAN.H11MO.0.A	0	0.00204443	0.819815	0.123428	14	TCACATCCGCTTTT	CCACTTCCTCCTTCC	-
5	HIF1A_HUMAN.H11MO.0.C	0	0.00392058	1.57215	0.219098	8	TCACATCCGCTTTT	GCACGTCC	-
5	ELK1_HUMAN.H11MO.0.B	0	0.00418739	1.67914	0.219098	11	TCACATCCGCTTTT	CCACTTCCGGT	-
5	ELF3_HUMAN.H11MO.0.A	0	0.00477017	1.91284	0.225214	14	TCACATCCGCTTTT	CCACTTCCTGGTTC	-
5	EHF_HUMAN.H11MO.0.B	1	0.00516392	2.07073	0.225214	14	TCACATCCGCTTTT	GCCACTTCCTGGTTC	-
5	IRF1_HUMAN.H11MO.0.A	6	0.00516515	2.07122	0.225214	14	TCACATCCGCTTTT	TTACTTTCACTTTCATTTTC	-
5	HTF4_HUMAN.H11MO.0.A	-1	0.00572207	2.29455	0.228668	10	TCACATCCGCTTTT	CACAGCTGCA	-
5	ZN317_HUMAN.H11MO.0.C	3	0.00582705	2.33665	0.228668	14	TCACATCCGCTTTT	GAATGACAGCTGACTTCTCA	+
5	HINFP_HUMAN.H11MO.0.C	0	0.00635318	2.54762	0.229606	14	TCACATCCGCTTTT	TAACGTCCGCTAGCGC	-
5	PRDM1_HUMAN.H11MO.0.A	0	0.00643605	2.58086	0.229606	14	TCACATCCGCTTTT	TCACTTTCACTTTC	-
5	ITF2_HUMAN.H11MO.0.C	-1	0.00700912	2.81066	0.232375	10	TCACATCCGCTTTT	CCCAGCTGCC	-
5	SRBP1_HUMAN.H11MO.0.A	1	0.00710584	2.84944	0.232375	10	TCACATCCGCTTTT	CTCACCCCACC	-
5	SALL4_HUMAN.H11MO.0.B	-1	0.00855907	3.43219	0.268703	10	TCACATCCGCTTTT	CCCACCCTCC	-
5	ETS1_HUMAN.H11MO.0.A	0	0.0106538	4.27217	0.310582	13	TCACATCCGCTTTT	CCACTTCCTGTCT	-
5	TAF1_HUMAN.H11MO.0.A	0	0.0106845	4.28449	0.310582	14	TCACATCCGCTTTT	CCGCCGCCGCCATCTT	-
5	TWST1_HUMAN.H11MO.0.A	-2	0.0112666	4.51791	0.315806	12	TCACATCCGCTTTT	ACATCTGGTTTTAATTA	+
5	IRF3_HUMAN.H11MO.0.B	0	0.0183523	7.35928	0.496682	14	TCACATCCGCTTTT	TCACTTTCCCTTTCCCTTTC	-
5	TFE2_HUMAN.H11MO.0.A	-1	0.0203733	8.16969	0.517482	11	TCACATCCGCTTTT	CACAGCTGCAG	+
5	Z324A_HUMAN.H11MO.0.C	2	0.0204395	8.19625	0.517482	14	TCACATCCGCTTTT	TATCAAACCATCCTTTGCTGCCA	+
5	ETV1_HUMAN.H11MO.0.A	-1	0.0216132	8.66689	0.518684	11	TCACATCCGCTTTT	CACTTCCGGCC	-
5	ZNF18_HUMAN.H11MO.0.C	5	0.0218087	8.74531	0.518684	7	TCACATCCGCTTTT	CCAGTTCACACC	-
5	TBX3_HUMAN.H11MO.0.C	1	0.0229211	9.19138	0.529106	10	TCACATCCGCTTTT	TTCCCACCTCC	-
5	ELK4_HUMAN.H11MO.0.A	0	0.0244079	9.78758	0.547329	12	TCACATCCGCTTTT	CCACTTCCGGTC	-
6	ARI5B_HUMAN.H11MO.0.C	-5	0.00464555	1.86286	1	9	GACTCCCCAATATC	CACAATACTAACA	-
6	CEBPE_HUMAN.H11MO.0.A	-2	0.00564575	2.26394	1	12	GACTCCCCAATATC	TTGCGCAATCTT	+
6	AIRE_HUMAN.H11MO.0.C	-2	0.0220357	8.83633	1	12	GACTCCCCAATATC	TTAACCAATATAACCAAT	-
7	BCL6_HUMAN.H11MO.0.A	3	0.000732972	0.293922	0.368401	10	CTGGAATGCCATGG	TTCCTAGAAAGCA	-
7	TEAD1_HUMAN.H11MO.0.A	3	0.00155083	0.621885	0.368401	9	CTGGAATGCCATGG	TGGCTGGAATGT	-
7	ZN394_HUMAN.H11MO.0.C	3	0.00172385	0.691266	0.368401	14	CTGGAATGCCATGG	AGAATGGAATAGAATGGAAT	+
7	ZN502_HUMAN.H11MO.0.C	2	0.00184432	0.739574	0.368401	14	CTGGAATGCCATGG	GAATGGAATCGAATGGAATC	+
7	NKX21_HUMAN.H11MO.0.A	0	0.00234529	0.940463	0.374776	10	CTGGAATGCCATGG	CTTGAGTGGC	+
7	SMCA5_HUMAN.H11MO.0.C	-3	0.00303094	1.21541	0.403618	11	CTGGAATGCCATGG	GAATGGAATGGAATC	+
7	TEAD4_HUMAN.H11MO.0.A	4	0.00415093	1.66452	0.473796	9	CTGGAATGCCATGG	ATGCCAGGAATGT	-
7	HSF1_HUMAN.H11MO.0.A	-1	0.00724994	2.90722	0.724083	13	CTGGAATGCCATGG	TGGAAGGTTCTAGAA	+
7	ZN260_HUMAN.H11MO.0.C	-1	0.00861689	3.45537	0.764983	13	CTGGAATGCCATGG	TGGAATACTATGCAGCCATAAAAA	-
7	STA5A_HUMAN.H11MO.0.A	4	0.0145298	5.82645	0.996253	6	CTGGAATGCCATGG	TTTCCTAGAA	-
7	PO5F1_HUMAN.H11MO.0.A	2	0.0161534	6.4775	0.996253	14	CTGGAATGCCATGG	ATTTGCATAACAAAGG	-
7	NANOG_HUMAN.H11MO.0.A	2	0.0162251	6.50628	0.996253	14	CTGGAATGCCATGG	ATTTGCATAACAAAGGA	-
7	ZN582_HUMAN.H11MO.0.C	-2	0.0165799	6.64854	0.996253	12	CTGGAATGCCATGG	CGAATGGAATCGAATGCAATCAAC	+
7	HSF2_HUMAN.H11MO.0.A	-2	0.0179774	7.20892	0.996253	12	CTGGAATGCCATGG	AGAATGTTCTAGAA	+
7	OZF_HUMAN.H11MO.0.C	-1	0.0220614	8.84661	0.996253	13	CTGGAATGCCATGG	TGGAATACTATGCAGCCATGAAAA	-
7	PO3F2_HUMAN.H11MO.0.A	2	0.0239527	9.60501	0.996253	14	CTGGAATGCCATGG	GAATGAATATGCATGAA	-
7	NFAC1_HUMAN.H11MO.0.B	0	0.0243501	9.7644	0.996253	14	CTGGAATGCCATGG	ATGGAAAAAAAGAAA	+
8	PTF1A_HUMAN.H11MO.0.B	1	7.7996e-08	3.12764e-05	5.85172e-05	14	CAGCTGCTTTTTTA	CCAGCTGCCCCCTTTCCC	+
8	BHA15_HUMAN.H11MO.0.B	1	2.36773e-07	9.49462e-05	8.88207e-05	10	CAGCTGCTTTTTTA	CCAGCTGCTGC	-
8	MYOD1_HUMAN.H11MO.0.A	1	4.78896e-07	0.000192037	0.000119765	14	CAGCTGCTTTTTTA	GCAGCTGTTCCTGCC	+
8	MYF6_HUMAN.H11MO.0.C	0	1.55194e-06	0.000622327	0.000291089	7	CAGCTGCTTTTTTA	CAGCTGC	+
8	TFAP4_HUMAN.H11MO.0.A	1	3.159e-06	0.00126676	0.000474014	9	CAGCTGCTTTTTTA	CCAGCTGTTT	+
8	TFE2_HUMAN.H11MO.0.A	2	3.8431e-06	0.00154108	0.000480553	9	CAGCTGCTTTTTTA	CACAGCTGCAG	+
8	MYOG_HUMAN.H11MO.0.B	3	5.47136e-06	0.00219402	0.00058642	10	CAGCTGCTTTTTTA	CCGCAGCTGTCCC	+
8	ITF2_HUMAN.H11MO.0.C	2	8.91003e-06	0.00357292	0.000774381	8	CAGCTGCTTTTTTA	CCCAGCTGCC	-
8	OLIG2_HUMAN.H11MO.0.B	1	9.28937e-06	0.00372504	0.000774381	14	CAGCTGCTTTTTTA	CCAGCTGTTTCCCTTCTG	+
8	HTF4_HUMAN.H11MO.0.A	2	2.33196e-05	0.00935116	0.00160909	8	CAGCTGCTTTTTTA	CACAGCTGCA	-
8	ASCL1_HUMAN.H11MO.0.A	3	2.49954e-05	0.0100232	0.00160909	11	CAGCTGCTTTTTTA	CTGCACCTGCTCCC	+
8	ATOH1_HUMAN.H11MO.0.B	1	5.18017e-05	0.0207725	0.00298959	8	CAGCTGCTTTTTTA	CCATCTGCT	-
8	LYL1_HUMAN.H11MO.0.A	1	9.97628e-05	0.0400049	0.00534628	13	CAGCTGCTTTTTTA	CCAGCTGTTTCCTG	+
8	HEN1_HUMAN.H11MO.0.C	7	0.00014314	0.0573992	0.00672754	13	CAGCTGCTTTTTTA	TGGGGAGCAGCTGCGTCCCT	+
8	ZBT18_HUMAN.H11MO.0.C	2	0.000159003	0.0637601	0.00672754	9	CAGCTGCTTTTTTA	TCCAGATGTGG	+
8	NDF2_HUMAN.H11MO.0.B	1	0.000161405	0.0647234	0.00672754	8	CAGCTGCTTTTTTA	CCATCTGTT	-
8	ZN134_HUMAN.H11MO.0.C	4	0.000766067	0.307193	0.0221057	14	CAGCTGCTTTTTTA	CCTTCAACTGATTAGGTGAGGC	-
8	SNAI2_HUMAN.H11MO.0.A	2	0.000917463	0.367903	0.0254939	8	CAGCTGCTTTTTTA	TGCACCTGCC	-
8	TWST1_HUMAN.H11MO.0.A	1	0.00100857	0.404435	0.0270245	14	CAGCTGCTTTTTTA	ACATCTGGTTTTAATTA	+
8	NDF1_HUMAN.H11MO.0.A	2	0.00125077	0.501561	0.0312802	8	CAGCTGCTTTTTTA	ACCATCTGTC	-
8	ZN563_HUMAN.H11MO.0.C	1	0.00153767	0.616604	0.0360515	14	CAGCTGCTTTTTTA	GCAGCTGCCAGTGAGGATCCC	-
8	FEZF1_HUMAN.H11MO.0.C	-2	0.00176904	0.709386	0.0390365	12	CAGCTGCTTTTTTA	GCTGCTCTTTTT	+
8	OSR2_HUMAN.H11MO.0.C	4	0.00184534	0.739981	0.0395566	12	CAGCTGCTTTTTTA	GCTGCTGCTTCTGCTG	+
8	MYC_HUMAN.H11MO.0.A	2	0.00225582	0.904585	0.0457419	9	CAGCTGCTTTTTTA	GCCACGTGCTC	+
8	MAX_HUMAN.H11MO.0.A	1	0.00263045	1.05481	0.0506031	9	CAGCTGCTTTTTTA	CCACGTGCTC	-
8	SNAI1_HUMAN.H11MO.0.C	1	0.00280972	1.1267	0.0527004	7	CAGCTGCTTTTTTA	CCACCTGG	-
8	MYB_HUMAN.H11MO.0.A	1	0.00314037	1.25929	0.0564418	11	CAGCTGCTTTTTTA	CCAACTGCCACC	-
8	ZN317_HUMAN.H11MO.0.C	8	0.00315965	1.26702	0.0564418	12	CAGCTGCTTTTTTA	TGAGAAGTCAGCTGTCATTC	-
8	IRF4_HUMAN.H11MO.0.A	5	0.00349348	1.40089	0.0609539	13	CAGCTGCTTTTTTA	AGTTTCACTTCCTCTTTT	-
8	IRF8_HUMAN.H11MO.0.B	7	0.00645492	2.58842	0.100893	13	CAGCTGCTTTTTTA	TTACTTTCACTTCCTCTTTT	-
8	MAF_HUMAN.H11MO.0.A	9	0.0070196	2.81486	0.10748	10	CAGCTGCTTTTTTA	TTGCTGAGTCAGCAGATTC	-
8	ZIC3_HUMAN.H11MO.0.B	3	0.00953204	3.82235	0.14303	12	CAGCTGCTTTTTTA	TCACAGCAGGGGGCC	-
8	IRF1_HUMAN.H11MO.0.A	7	0.00997628	4.00049	0.146761	13	CAGCTGCTTTTTTA	TTACTTTCACTTTCATTTTC	-
8	ZN331_HUMAN.H11MO.0.C	9	0.0106037	4.25207	0.148631	11	CAGCTGCTTTTTTA	GGCTGGGCTCAGCTGGGTGG	+
8	MEIS2_HUMAN.H11MO.0.B	4	0.0107674	4.31771	0.148631	9	CAGCTGCTTTTTTA	TTGACAGCTGTCA	+
8	BC11A_HUMAN.H11MO.0.A	4	0.010835	4.34483	0.148631	13	CAGCTGCTTTTTTA	TTTTCACTTCCTCTTTT	-
8	ZSC31_HUMAN.H11MO.0.C	10	0.0108958	4.36923	0.148631	8	CAGCTGCTTTTTTA	CATAACTGCCCTGCTGCC	-
8	ZN549_HUMAN.H11MO.0.C	0	0.0112671	4.51812	0.150951	14	CAGCTGCTTTTTTA	GTGCTGCCCAATTCATGAAT	-
8	MXI1_HUMAN.H11MO.0.A	1	0.0163588	6.55988	0.203186	14	CAGCTGCTTTTTTA	GCACGTGGCGGCGGG	+
8	MAFG_HUMAN.H11MO.0.A	8	0.0165201	6.62455	0.203186	10	CAGCTGCTTTTTTA	TGCTGAGTCAGCAATTTT	-
8	MAFK_HUMAN.H11MO.0.A	8	0.0165201	6.62455	0.203186	10	CAGCTGCTTTTTTA	TGCTGACTCAGCAATTTT	-
8	TBX21_HUMAN.H11MO.0.A	4	0.0185913	7.45512	0.221402	9	CAGCTGCTTTTTTA	TTCACACCTCCAC	-
8	BHE40_HUMAN.H11MO.0.A	2	0.0193706	7.7676	0.227077	8	CAGCTGCTTTTTTA	GTCACGTGCC	-
8	IRF2_HUMAN.H11MO.0.A	7	0.0203349	8.15427	0.231158	13	CAGCTGCTTTTTTA	TTACTTTCACTTTCACTTTC	-
8	PAX5_HUMAN.H11MO.0.A	8	0.0235424	9.44052	0.259749	13	CAGCTGCTTTTTTA	GTCACGCTCTGCTGCCCAGGC	-
8	MAFB_HUMAN.H11MO.0.B	-1	0.024158	9.68736	0.262678	11	CAGCTGCTTTTTTA	TGCTGACTCAG	+
9	RUNX3_HUMAN.H11MO.0.A	-4	2.19624e-10	8.80691e-08	1.7592e-07	10	ATTTTAACCACAAA	AAACCACAAA	-
9	RUNX1_HUMAN.H11MO.0.A	-3	6.09175e-09	2.44279e-06	2.43976e-06	11	ATTTTAACCACAAA	GAAACCACAGA	-
9	PEBB_HUMAN.H11MO.0.C	-3	2.99271e-07	0.000120008	7.99059e-05	11	ATTTTAACCACAAA	CAAACCACAGA	-
9	RUNX2_HUMAN.H11MO.0.A	-2	9.48931e-07	0.000380521	0.000190025	12	ATTTTAACCACAAA	AAAAACCACAGACA	-
9	FOXH1_HUMAN.H11MO.0.A	-3	0.00368812	1.47894	0.59084	9	ATTTTAACCACAAA	CAATCCACA	-
9	SRF_HUMAN.H11MO.0.A	-2	0.00672486	2.69667	0.897774	12	ATTTTAACCACAAA	CATGCCCATATAAGGCAA	-
9	AIRE_HUMAN.H11MO.0.C	-3	0.00848312	3.40173	0.970717	11	ATTTTAACCACAAA	TTAACCAATATAACCAAT	-
9	GFI1_HUMAN.H11MO.0.C	-4	0.0105373	4.22546	0.988443	10	ATTTTAACCACAAA	AAATCACAGC	-
9	GFI1B_HUMAN.H11MO.0.A	-4	0.0111588	4.47469	0.988443	10	ATTTTAACCACAAA	AAATCACAGC	-
9	FOXO1_HUMAN.H11MO.0.A	-2	0.01234	4.94835	0.988443	12	ATTTTAACCACAAA	AGTAAACAGGAA	-
9	GLI3_HUMAN.H11MO.0.B	-4	0.0149981	6.01422	0.998759	10	ATTTTAACCACAAA	GGACCACCCAA	-
9	THA11_HUMAN.H11MO.0.B	-4	0.0150442	6.03274	0.998759	10	ATTTTAACCACAAA	GAACTACAACTCCCAGCATGCC	-
9	ZNF8_HUMAN.H11MO.0.C	10	0.0177539	7.11931	0.998759	12	ATTTTAACCACAAA	TCCATTGTATGGATATACCACA	-
9	FOXJ3_HUMAN.H11MO.0.A	-4	0.0188764	7.56944	0.998759	10	ATTTTAACCACAAA	AAAAAATAAACAA	-
9	ANDR_HUMAN.H11MO.0.A	-1	0.0217351	8.71579	0.998759	13	ATTTTAACCACAAA	AGCAAACAAAAAAGAACA	-
9	ZN143_HUMAN.H11MO.0.A	-4	0.0245498	9.84448	0.998759	10	ATTTTAACCACAAA	GAACTACAATTCCCAGAATGCC	-
9	SIX2_HUMAN.H11MO.0.A	-2	0.0245898	9.8605	0.998759	12	ATTTTAACCACAAA	TGAAACCTGAGAC	+
10	FOXA2_HUMAN.H11MO.0.A	-1	0.00872461	3.49857	1	12	GTGGTTACGCAGAG	TGTTTACTTAGC	+
10	RXRA_HUMAN.H11MO.0.A	-1	0.0115149	4.61749	1	13	GTGGTTACGCAGAG	GGGGGAGGCAGAGGTCAGAG	+
10	NRF1_HUMAN.H11MO.0.A	3	0.015193	6.09239	1	14	GTGGTTACGCAGAG	CCTGCGCATGCGCAGTG	-
10	PO3F1_HUMAN.H11MO.0.C	1	0.0217113	8.70625	1	13	GTGGTTACGCAGAG	CATTGTAATGCAAA	+
11	TAL1_HUMAN.H11MO.0.A	0	0.00240657	0.965033	0.725257	14	CGGGTCACTTCTGA	CTGGGGGGGGCAGATAAGG	+
11	RARG_HUMAN.H11MO.0.B	1	0.00307006	1.2311	0.725257	14	CGGGTCACTTCTGA	CCCAGGTCACTCTGACCT	-
11	THA_HUMAN.H11MO.0.C	-1	0.00334463	1.3412	0.725257	13	CGGGTCACTTCTGA	GGGTCACTTCAGGTCAG	+
11	GATA2_HUMAN.H11MO.0.A	0	0.00430434	1.72604	0.725257	14	CGGGTCACTTCTGA	CTGGGGGGTGGAGATAAGG	+
11	NF2L2_HUMAN.H11MO.0.A	-5	0.00452717	1.81539	0.725257	9	CGGGTCACTTCTGA	AACTGCTGAGTCAT	+
11	GATA1_HUMAN.H11MO.0.A	0	0.00553146	2.21811	0.738454	14	CGGGTCACTTCTGA	CTGGCGGGGACAGATAAGA	+
11	ZN317_HUMAN.H11MO.0.C	-1	0.00667239	2.67563	0.763517	13	CGGGTCACTTCTGA	GAATGACAGCTGACTTCTCA	+
11	NR1H3_HUMAN.H11MO.0.B	2	0.00901137	3.61356	0.902269	14	CGGGTCACTTCTGA	CAGAGGTCACTGCAGGTCA	+
11	NR2E3_HUMAN.H11MO.0.C	-4	0.0114091	4.57506	0.915152	10	CGGGTCACTTCTGA	TGACTTTTGACTTT	-
11	MAF_HUMAN.H11MO.0.A	-3	0.011425	4.58144	0.915152	11	CGGGTCACTTCTGA	GAATCTGCTGACTCAGCAA	+
11	MAFG_HUMAN.H11MO.0.A	-3	0.0133225	5.34233	0.970128	11	CGGGTCACTTCTGA	AAAATTGCTGACTCAGCA	+
11	MAFK_HUMAN.H11MO.0.A	-3	0.0198462	7.95833	0.998759	11	CGGGTCACTTCTGA	AAAATTGCTGAGTCAGCA	+
12	IKZF1_HUMAN.H11MO.0.C	-8	0.0015085	0.604908	1	6	CCAAAATATTGGGA	TTGGGAGA	+
12	ZN816_HUMAN.H11MO.0.C	-2	0.0037055	1.4859	1	12	CCAAAATATTGGGA	AAAAAAGGGGGACATGCAGGG	+
12	TEAD4_HUMAN.H11MO.0.A	-5	0.0137199	5.50166	1	9	CCAAAATATTGGGA	ATGCCAGGAATGT	-
12	ZN708_HUMAN.H11MO.0.C	1	0.0241348	9.67807	1	14	CCAAAATATTGGGA	GCCTAATAAGCAGGTACAGC	+
12	SUH_HUMAN.H11MO.0.A	-5	0.0243824	9.77732	1	9	CCAAAATATTGGGA	GGCGTGGGAAA	+
12	TEAD1_HUMAN.H11MO.0.A	-6	0.0245882	9.85985	1	8	CCAAAATATTGGGA	TGGCTGGAATGT	-
13	IRF1_HUMAN.H11MO.0.A	7	7.90306e-08	3.16913e-05	3.46373e-05	13	AAAGCGGAACTAAC	GAAAATGAAAGTGAAAGTAA	+
13	IRF2_HUMAN.H11MO.0.A	7	8.95173e-08	3.58964e-05	3.46373e-05	13	AAAGCGGAACTAAC	GAAAGTGAAAGTGAAAGTAA	+
13	STAT2_HUMAN.H11MO.0.A	3	1.09433e-06	0.000438824	0.000282288	14	AAAGCGGAACTAAC	AGGAAAATGAAACTGAAAG	+
13	SPI1_HUMAN.H11MO.0.A	2	2.7228e-06	0.00109184	0.000402309	14	AAAGCGGAACTAAC	AAAAAGAGGAAGTGAAA	+
13	IRF8_HUMAN.H11MO.0.B	7	2.85324e-06	0.00114415	0.000402309	13	AAAGCGGAACTAAC	AAAAGAGGAAGTGAAAGTAA	+
13	IRF3_HUMAN.H11MO.0.B	7	3.48666e-06	0.00139815	0.000402309	13	AAAGCGGAACTAAC	GAAAGGGAAAGGGAAAGTGA	+
13	IRF9_HUMAN.H11MO.0.C	1	3.63907e-06	0.00145927	0.000402309	11	AAAGCGGAACTAAC	GAAAGCGAAACT	+
13	EHF_HUMAN.H11MO.0.B	1	5.05729e-06	0.00202797	0.00048921	14	AAAGCGGAACTAAC	GAACCAGGAAGTGGC	+
13	ELF2_HUMAN.H11MO.0.C	0	6.05407e-06	0.00242768	0.000520563	13	AAAGCGGAACTAAC	AACCCGGAAGTGG	+
13	PRDM1_HUMAN.H11MO.0.A	1	9.45646e-06	0.00379204	0.000731807	13	AAAGCGGAACTAAC	GAAAGTGAAAGTGA	+
13	BC11A_HUMAN.H11MO.0.A	1	1.04321e-05	0.00418325	0.000733913	14	AAAGCGGAACTAAC	AAAAGAGGAAGTGAAAA	+
13	ELF5_HUMAN.H11MO.0.A	2	1.40781e-05	0.00564531	0.000907883	13	AAAGCGGAACTAAC	GGAAGGAGGAAGTGG	+
13	SPIB_HUMAN.H11MO.0.A	2	2.56177e-05	0.0102727	0.00152498	14	AAAGCGGAACTAAC	AAAAAGAGGAAGTGAAA	+
13	ELF3_HUMAN.H11MO.0.A	1	2.78184e-05	0.0111552	0.0015377	13	AAAGCGGAACTAAC	GAACCAGGAAGTGG	+
13	ELF1_HUMAN.H11MO.0.A	1	3.60473e-05	0.014455	0.00185973	13	AAAGCGGAACTAAC	GAACCCGGAAGTGG	+
13	GABPA_HUMAN.H11MO.0.A	1	3.9264e-05	0.0157449	0.00189908	13	AAAGCGGAACTAAC	GGAACCGGAAGTGG	+
13	ETV2_HUMAN.H11MO.0.B	2	4.23931e-05	0.0169996	0.00192981	14	AAAGCGGAACTAAC	GGAAACAGGAAGTGGG	+
13	ETV5_HUMAN.H11MO.0.C	0	9.77145e-05	0.0391835	0.00420101	14	AAAGCGGAACTAAC	GAGCAGGAAGTGAG	+
13	IRF4_HUMAN.H11MO.0.A	1	0.00014474	0.0580409	0.00589527	14	AAAGCGGAACTAAC	AAAAGAGGAAGTGAAACT	+
13	ELK1_HUMAN.H11MO.0.B	-2	0.000246228	0.0987373	0.0095274	11	AAAGCGGAACTAAC	ACCGGAAGTGG	+
13	ERG_HUMAN.H11MO.0.A	0	0.000266816	0.106993	0.0098324	13	AAAGCGGAACTAAC	GGGCAGGAAGTGG	+
13	BATF3_HUMAN.H11MO.0.B	5	0.000339315	0.136065	0.0119357	12	AAAGCGGAACTAAC	GAGTCATAATGAAACTG	-
13	ELK4_HUMAN.H11MO.0.A	-1	0.000388476	0.155779	0.0129653	12	AAAGCGGAACTAAC	GACCGGAAGTGG	+
13	IRF7_HUMAN.H11MO.0.C	1	0.000402092	0.161239	0.0129653	9	AAAGCGGAACTAAC	GAAAGTGAAA	+
13	ETS1_HUMAN.H11MO.0.A	0	0.000522848	0.209662	0.0161846	13	AAAGCGGAACTAAC	AGACAGGAAGTGG	+
13	ETV1_HUMAN.H11MO.0.A	-1	0.000961155	0.385423	0.028608	11	AAAGCGGAACTAAC	GGCCGGAAGTG	+
13	ETS2_HUMAN.H11MO.0.B	-1	0.00131377	0.52682	0.0376549	13	AAAGCGGAACTAAC	GGAAGGAAGAGGA	+
13	ZIM3_HUMAN.H11MO.0.C	5	0.00206828	0.82938	0.0571635	14	AAAGCGGAACTAAC	GCAAGCAACAGAAACCCAA	-
13	SIX2_HUMAN.H11MO.0.A	2	0.00256996	1.03055	0.0685797	11	AAAGCGGAACTAAC	TGAAACCTGAGAC	+
13	ETV4_HUMAN.H11MO.0.B	-1	0.00333031	1.33546	0.0859076	11	AAAGCGGAACTAAC	AACAGGAAGGG	+
13	SIX1_HUMAN.H11MO.0.A	2	0.00399021	1.60007	0.0996097	12	AAAGCGGAACTAAC	TGAAACCTGATACC	+
13	FLI1_HUMAN.H11MO.0.A	2	0.00427651	1.71488	0.103421	14	AAAGCGGAACTAAC	GGAGGAAGGAAGGAGGGA	+
13	PRDM6_HUMAN.H11MO.0.C	0	0.00705843	2.83043	0.165524	13	AAAGCGGAACTAAC	AAAAAGAAAAAAA	+
13	MZF1_HUMAN.H11MO.0.B	0	0.00846035	3.3926	0.192565	13	AAAGCGGAACTAAC	GGAGGGGATTGGG	+
13	ZNF41_HUMAN.H11MO.0.C	1	0.00935627	3.75187	0.206872	14	AAAGCGGAACTAAC	CACAAGGGAGTAAGGCACCATGAG	+
13	PAX6_HUMAN.H11MO.0.C	3	0.0132644	5.31901	0.285136	9	AAAGCGGAACTAAC	AGTCAAGCGGAA	-
13	ZN394_HUMAN.H11MO.0.C	0	0.015522	6.22433	0.324649	14	AAAGCGGAACTAAC	AGAATGGAATAGAATGGAAT	+
13	FEV_HUMAN.H11MO.0.B	-2	0.016939	6.79252	0.344962	10	AAAGCGGAACTAAC	GCGGGAAGCG	+
13	BATF_HUMAN.H11MO.0.A	7	0.0188709	7.56722	0.374451	11	AAAGCGGAACTAAC	ATGAGTCATATCGAAAGT	-
13	ZFP82_HUMAN.H11MO.0.C	15	0.0200269	8.0308	0.387456	9	AAAGCGGAACTAAC	GAAGAGAGAATTAGTGAAATGGAA	-
14	SOX17_HUMAN.H11MO.0.C	1	0.00031585	0.126656	0.253312	10	CCATCATCCTAGGA	GCCATTGTTTT	+
14	ATF4_HUMAN.H11MO.0.A	3	0.00188177	0.754591	0.676302	9	CCATCATCCTAGGA	ATTGCATCATCT	-
14	CEBPG_HUMAN.H11MO.0.B	3	0.00252981	1.01445	0.676302	9	CCATCATCCTAGGA	ATTGCATCATCC	+
14	TYY1_HUMAN.H11MO.0.A	4	0.0101027	4.05118	1	8	CCATCATCCTAGGA	GCCGCCATCTTG	-
14	HXB4_HUMAN.H11MO.0.B	1	0.0114406	4.58768	1	7	CCATCATCCTAGGA	GCCATTAA	-
14	BRAC_HUMAN.H11MO.0.A	5	0.0139738	5.60351	1	14	CCATCATCCTAGGA	ATTTCACACCTCCCTGCTAA	-
14	CUX1_HUMAN.H11MO.0.C	4	0.0143904	5.77053	1	10	CCATCATCCTAGGA	CCATCGATCCCCCT	-
14	SOX3_HUMAN.H11MO.0.B	1	0.0166246	6.66647	1	10	CCATCATCCTAGGA	GCCTTTGTCCC	+
14	SOX4_HUMAN.H11MO.0.B	1	0.0190791	7.65072	1	11	CCATCATCCTAGGA	TCCTTTGTTCTC	+
14	SOX2_HUMAN.H11MO.0.A	2	0.0208813	8.3734	1	11	CCATCATCCTAGGA	TCCCTTTGTTCTC	+
14	PBX2_HUMAN.H11MO.0.C	4	0.0214794	8.61325	1	11	CCATCATCCTAGGA	CCATCAATCAATTTA	-
14	SMCA1_HUMAN.H11MO.0.C	-1	0.0229247	9.19282	1	12	CCATCATCCTAGGA	CATTCTTCTTGG	-
14	NF2L1_HUMAN.H11MO.0.C	-1	0.0238956	9.58212	1	7	CCATCATCCTAGGA	AGTCATT	+
15	OTX2_HUMAN.H11MO.0.A	3	0.0032802	1.31536	1	8	GGATTATAGGTATA	AGGGGATTAAC	+
15	NFAC1_HUMAN.H11MO.0.B	2	0.00347694	1.39425	1	13	GGATTATAGGTATA	ATGGAAAAAAAGAAA	+
15	AIRE_HUMAN.H11MO.0.C	4	0.00444409	1.78208	1	14	GGATTATAGGTATA	ATTGGTTTTATTGGTTAA	+
15	MZF1_HUMAN.H11MO.0.B	5	0.00570275	2.2868	1	8	GGATTATAGGTATA	GGAGGGGATTGGG	+
15	FOXH1_HUMAN.H11MO.0.A	3	0.00763448	3.06143	1	6	GGATTATAGGTATA	TGTGGATTG	+
15	CRX_HUMAN.H11MO.0.B	5	0.00940298	3.7706	1	8	GGATTATAGGTATA	TAAGAGGATTAGG	+
15	TEAD4_HUMAN.H11MO.0.A	0	0.0119901	4.80804	1	13	GGATTATAGGTATA	ACATTCCTGGCAT	+
15	NFAC4_HUMAN.H11MO.0.C	1	0.0144995	5.8143	1	9	GGATTATAGGTATA	AGGAAAATTT	+
15	NFAC2_HUMAN.H11MO.0.B	1	0.0159282	6.38721	1	8	GGATTATAGGTATA	TGGAAAATT	+
15	ZN140_HUMAN.H11MO.0.C	8	0.0207209	8.30907	1	14	GGATTATAGGTATA	TAGGAGCGGAATTGCTGGGTCATA	-
15	TEAD1_HUMAN.H11MO.0.A	5	0.023078	9.25426	1	7	GGATTATAGGTATA	TGGCTGGAATGT	-
15	ZN263_HUMAN.H11MO.0.A	4	0.0234053	9.38551	1	14	GGATTATAGGTATA	GGGAGGAGGGAGAGGAGGAG	+
16	RARA_HUMAN.H11MO.0.A	5	0.000978601	0.392419	0.453369	14	ATCTCGTCATCCCA	CCTTGACCTCTTGATCCCCC	-
16	GATA2_HUMAN.H11MO.0.A	4	0.00134032	0.537467	0.453369	14	ATCTCGTCATCCCA	CCTTATCTCCACCCCCCAG	-
16	GATA1_HUMAN.H11MO.0.A	4	0.00190218	0.762776	0.453369	14	ATCTCGTCATCCCA	TCTTATCTGTCCCCGCCAG	-
16	TAL1_HUMAN.H11MO.0.A	4	0.00233699	0.937133	0.453369	14	ATCTCGTCATCCCA	CCTTATCTGCCCCCCCCAG	-
16	ZN770_HUMAN.H11MO.0.C	9	0.00297473	1.19287	0.453369	13	ATCTCGTCATCCCA	GATCCTCCCGCCTCAGCCTCCC	-
16	VEZF1_HUMAN.H11MO.0.C	1	0.00340454	1.36522	0.453369	14	ATCTCGTCATCCCA	CCCCTCCCCCTCCCCCCTCCCC	-
16	SIX2_HUMAN.H11MO.0.A	0	0.00474378	1.90225	0.541465	13	ATCTCGTCATCCCA	GTCTCAGGTTTCA	-
16	RXRA_HUMAN.H11MO.0.A	5	0.0069793	2.7987	0.633472	14	ATCTCGTCATCCCA	CTCTGACCTCTGCCTCCCCC	-
16	NFAC1_HUMAN.H11MO.0.B	1	0.00713552	2.86134	0.633472	14	ATCTCGTCATCCCA	TTTCTTTTTTTCCAT	-
16	ZN667_HUMAN.H11MO.0.C	4	0.0108959	4.36926	0.791518	14	ATCTCGTCATCCCA	GCTGAGCTTTTAAGGCCAC	-
16	ELF5_HUMAN.H11MO.0.A	2	0.0108971	4.36972	0.791518	13	ATCTCGTCATCCCA	CCACTTCCTCCTTCC	-
16	ZN263_HUMAN.H11MO.0.A	7	0.0121348	4.86606	0.807972	13	ATCTCGTCATCCCA	CTCCTCCTCTCCCTCCTCCC	-
16	IKZF1_HUMAN.H11MO.0.C	-7	0.0136635	5.47904	0.839772	7	ATCTCGTCATCCCA	TCTCCCAA	-
16	ETS2_HUMAN.H11MO.0.B	-3	0.0170538	6.83858	0.890413	11	ATCTCGTCATCCCA	TCCTCTTCCTTCC	-
16	WT1_HUMAN.H11MO.0.C	1	0.0173004	6.93745	0.890413	14	ATCTCGTCATCCCA	CCCCCCCTCCTCCCCCGCCC	-
16	Z324A_HUMAN.H11MO.0.C	9	0.0178307	7.1501	0.890413	14	ATCTCGTCATCCCA	TATCAAACCATCCTTTGCTGCCA	+
16	ZN143_HUMAN.H11MO.0.A	1	0.0246623	9.88957	0.996253	14	ATCTCGTCATCCCA	GAACTACAATTCCCAGAATGCC	-
16	ZNF76_HUMAN.H11MO.0.C	-1	0.0246623	9.88957	0.996253	13	ATCTCGTCATCCCA	ACTACAATTCCCAGAATGCCCC	-
# Tomtom (Motif Comparison Tool): Version 5.3.3 compiled on Jun 10 2021 at 14:29:50
# The format of this file is described at https://meme-suite.org/meme/doc/tomtom-output-format.html.
# tomtom -no-ssc -oc my-motifs/cv-best-motifs/results-with-E-value-10/core-vs-individual/EBNA3ABC-Mutu3 -verbosity 1 -min-overlap 5 -dist ed -evalue -thresh 10.0 my-motifs/cv-best-motifs/9-EBNA3ABC-Mutu3/motif.meme motif_databases/HUMAN/HOCOMOCOv11_core_HUMAN_mono_meme_format.meme
